# Synthetic regulatory genomics uncovers enhancer context dependence at the *Sox2* locus

**DOI:** 10.1101/2022.06.20.495832

**Authors:** Ran Brosh, Camila Coelho, André M. Ribeiro-dos-Santos, Gwen Ellis, Megan S. Hogan, Hannah J. Ashe, Nicolette Somogyi, Raquel Ordoñez, Raven D. Luther, Emily Huang, Jef D. Boeke, Matthew T. Maurano

## Abstract

Expression of *Sox2* in mouse embryonic stem cells (mESCs) depends on a distal regulatory cluster of DNase I hypersensitive sites (DHSs), but their individual contributions and degree of independence remain a mystery. Here, we comprehensively analyze the regulatory architecture of *Sox2* at its endogenous locus using Big-IN to scarlessly integrate DNA payloads ranging up to 143 kb. We analyzed 83 payloads incorporating deletions, rearrangements, and inversions affecting single or multiple DHSs, as well as surgical alterations to transcription factor (TF) recognition sequences. Multiple mESC clones were derived for each payload, sequence-verified, and analyzed to establish the necessity and sufficiency of genomic features for *Sox2* expression. We found that two LCR DHSs comprising a handful of key TF recognition sequences were each sufficient to autonomously sustain significant expression in mESCs. However, three additional LCR DHSs were entirely context-dependent, in that they showed no activity alone but could dramatically augment activity of the core DHSs. Our synthetic regulatory genomics approach demonstrates that composite regulatory elements can be reduced to a tractable set of essential sequence features, and is readily scalable to investigate regulatory architecture at other key loci genome-wide.
