## Supplemental Table S1 for "Synthetic regulatory genomics uncovers enhancer context dependence at the *Sox2* locus"

Payload ID	Assembly strategy	Pre-transform	Fragments	Bacteria clone	Sample ID
Sox2_Sox2_46kbp~dDistalLCR	Yeast CRISPR/Cas9 Assembly	n/a	I-SceI -digested pLM1110 (Digested plasmid), RP23-144O8 (BAC), mSox2-5p-1 (Synthetic gRNA), mSox2-DHS15-16 (Synthetic gRNA), gbLM_5p-1 LL (Synthetic fragment), gbLM_5p-1 DHS15-16 RL (Synthetic fragment)	pLM1113	BS02957A
Sox2_Sox2_101kb~dDistalLCR	Yeast CRISPR/Cas9 Assembly	n/a	I-SceI -digested pLM1110 (Digested plasmid), RP23-144O8 (BAC), mSox2-5p-1 (Synthetic gRNA), mSox2-DHS18-19 (Synthetic gRNA), gbLM_5p-1 LL (Synthetic fragment), gbLM_DHS18-19 RL (Synthetic fragment)	pLM1115	BS02959A
Sox2_Sox2_126kb~dProximalLCR	Yeast CRISPR/Cas9 Assembly	n/a	I-SceI -digested pLM1110 (Digested plasmid), RP23-144O8 (BAC), mSox2-Prom-1 (Synthetic gRNA), mSox2-3p-5 (Synthetic gRNA), gbLM_Prom-1 LL (Synthetic fragment), gbLM_3p-5 RL (Synthetic fragment)	pLM1117	BS02961A
Sox2_Sox2_143kb	Yeast CRISPR/Cas9 Assembly	n/a	I-SceI -digested pLM1110 (Digested plasmid), RP23-144O8 (BAC), mSox2-5p-1 (Synthetic gRNA), mSox2-3p-5 (Synthetic gRNA), gbLM_5p-1 LL (Synthetic fragment), gbLM_3p-5 RL (Synthetic fragment)	pLM1120	BS02964A
Sox2_DistalLCR_WT	Yeast CRISPR/Cas9 Editing	pNA0519	pPL006_mSox2-143kb_WT (pLM1120) - yLM1371 (Yeast strain), gbMSH001_pLM1110_Sox2LCR_F1_bridge (Synthetic fragment), gbMSH002_Sox2LCR_F13_pLM1110_bridge (Synthetic fragment), pNA0308_oBRC0453+oBRC0454 (Yeast dual gRNA expression vector)	pNKS0021	BS08167A
Sox2_DistalLCR_dDHS23toDHS27	Yeast CRISPR/Cas9 Editing	pNA0519	Sox2_DistalLCR_WT (Yeast strain), gbMSH007_Sox2LCR_dF8toF10 (Synthetic fragment), pNA0304_oNKS0025_CTCF25 (Yeast gRNA expression vector)	pNKS0061	BS08737A
Sox2_DistalLCR_dCTCF25andDHS26andCTCF28	Yeast CRISPR/Cas9 Editing	pNA0519	Sox2_DistalLCR_WT (Yeast strain), gbMSH008_Sox2LCR_dF9 (Synthetic fragment), gbMSH006_Sox2LCR_dF12 (Synthetic fragment), pNA0304_oNKS0025_CTCF25 (Yeast gRNA expression vector), pNA0304_oNKS0014_~CTCF28 (Yeast gRNA expression vector)	pNKS0063	BS08739A
Sox2_DistalLCR_dDHS20	Yeast CRISPR/Cas9 Editing	pNA0519	Sox2_DistalLCR_WT (Yeast strain), gbMSH004_Sox2LCR_dF4 (Synthetic fragment), pNA0304_oNKS0012_~DHS20 (Yeast gRNA expression vector)	pNKS0026	BS08431A
Sox2_DistalLCR_dDHS27	Yeast CRISPR/Cas9 Editing	pNA0519	Sox2_DistalLCR_WT (Yeast strain), gbMSH011_Sox2LCR_dF10 (Synthetic fragment), pNA0304_oNKS0015_DHS27 (Yeast gRNA expression vector)	pNKS0069	BS08745A
Sox2_DistalLCR_dDHS21toDHS22	Yeast CRISPR/Cas9 Editing	pNA0519	Sox2_DistalLCR_WT (Yeast strain), gbMSH012_Sox2LCR_dDHS21to22 (Synthetic fragment), pNA0304_oNKS0022_DHS21 (Yeast gRNA expression vector)	pNKS0080	BS08756A
Sox2_DistalLCR_dCTCF28	Yeast CRISPR/Cas9 Editing	pNA0519	Sox2_DistalLCR_WT (Yeast strain), gbMSH013_Sox2LCR_dCTCF28 (Synthetic fragment), pNA0304_oNKS0023_CTCF28 (Yeast gRNA expression vector)	pNKS0038	BS08436A
Sox2_DistalLCR_dDHS23	Yeast CRISPR/Cas9 Editing	pNA0519	Sox2_DistalLCR_WT (Yeast strain), gbMSH014_Sox2LCR_dDHS23 (Synthetic fragment), pNA0304_oNKS0028_DHS23 (Yeast gRNA expression vector)	pNKS0083	BS08989A
Sox2_DistalLCR_dCTCF25	Yeast CRISPR/Cas9 Editing	pNA0519	Sox2_DistalLCR_WT (Yeast strain), gbMSH015_Sox2_DistalLCR_dCTCF25 (Synthetic fragment), pNA0304_oNKS0025_CTCF25 (Yeast gRNA expression vector)	pNKS0113	BS09485A
Sox2_DistalLCR_dDHS24	Yeast CRISPR/Cas9 Editing	pNA0519	Sox2_DistalLCR_WT (Yeast strain), gbMSH023_Sox2_DistalLCR_dDHS24v2 (Synthetic fragment), pNA0304_oNKS0018_DHS24 (Yeast gRNA expression vector)	pNKS0043	BS08441A
Sox2_DistalLCR_dDHS26	Yeast CRISPR/Cas9 Editing	pNA0519	Sox2_DistalLCR_WT (Yeast strain), gbMSH017_Sox2_DistalLCR_dDHS26 (Synthetic fragment), pNA0304_oNKS0029_DHS26 (Yeast gRNA expression vector)	pNKS0090	BS08996A
Sox2_DistalLCR_dDHS21	Yeast CRISPR/Cas9 Editing	pNA0519	Sox2_DistalLCR_WT (Yeast strain), gbMSH020_Sox2_DistalLCR_dDHS21 (Synthetic fragment), pNA0304_oNKS0022_DHS21 (Yeast gRNA expression vector)	pNKS0051	BS08687A
Sox2_DistalLCR_dDHS19toDHS20	Yeast CRISPR/Cas9 Editing	pNA0519	Sox2_DistalLCR_WT (Yeast strain), gbMSH004_Sox2LCR_dF4 (Synthetic fragment), pNA0304_oNKS0012_~DHS20 (Yeast gRNA expression vector)	pNSK0031	BS08434A
Sox2_Sox2_d3p5pProximal	Yeast CRISPR/Cas9 Editing	pNA0519	pPL005_mSox2-126kb_dProximalLCR (pLM1117) - yLM1368 (Yeast strain),gbMSH024_Sox2_d3pProx (Synthetic fragment), pNA0308_oNKS0033+oNKS0034_DHS10+~CTCF17 (Yeast dual gRNA expression vector)	pNKS0118	BS09846A
Sox2_Sox2_d3pProximal	Yeast CRISPR/Cas9 Editing	pNA0519	pPL006_mSox2-143kb_WT (pLM1120) - yLM1371 (Yeast strain),gbMSH024_Sox2_d3pProx (Synthetic fragment), pNA0308_oNKS0033+oNKS0034_DHS10+~CTCF17 (Yeast dual gRNA expression vector)	pNKS0125	BS09853A
Sox2_Sox2_dIntervening	Yeast CRISPR/Cas9 Editing	pNA0519	pPL006_mSox2-143kb_WT (pLM1120) - yLM1371 (Yeast strain),gbMSH025_Sox2_dIntervening (Synthetic fragment), pNA0308_oNKS0033+oNKS0035_DHS10+DHS18-19 (Yeast dual gRNA expression vector)	pNKS0126	BS09854A
Sox2_DistalLCR_dDHS26toDHS27andCTCF28	Unintended payload obtained when cloning Sox2_DistalLCR_dCTCF28	pNA0519	Sox2_DistalLCR_WT (Yeast strain), gbMSH013_Sox2LCR_dCTCF28 (Synthetic fragment), pNA0304_oNKS0023_CTCF28 (Yeast gRNA expression vector)	n/a	n/a
Sox2_Sox2_dProxEnhancers	Yeast CRISPR/Cas9 Editing	pNA0519	pPL005_mSox2-126kb_dProximalLCR (pLM1117) - yLM1368 (Yeast strain), gbMSH026_dSRR2Luc10 (Synthetic fragment), gbMSH027_dSRR18Luc15 (Synthetic fragment), pNA0308_oNKS0036+oNKS0037_DHS10+DHS15 (Yeast dual gRNA expression vector)	pNKS0132	BS09860A
Sox2_DistalLCR_WT~inverted	Yeast CRISPR/Cas9 Editing	pNA0519	pPL006_mSox2-143kb_WT (pLM1120) - yLM1371 (Yeast strain), gbMSH033_Sox2_143kb~inverted_LL (Synthetic fragment), gbMSH034_DistalLCR_WT~inverted_RL (Synthetic fragment), pNA0308_oBRC0453+oBRC0454 (Yeast dual gRNA expression vector)	PL074_Clone11	BS11101A
Sox2_DistalLCR_DHS23toDHS27	Yeast CRISPR/Cas9 Editing	pNA0519	Sox2_DistalLCR_WT (Yeast strain), pMH078_pYTK-Cas9_mSox2_16g (Yeast gRNA+Cas9 expression vector), pMH079_pYTK-Cas9_mSox2_17g (Yeast gRNA+Cas9 expression vector), pNA0308_oNKS0048_DHS22 (Yeast dual gRNA expression vector), gbMSH047_PL075_LL (Synthetic fragment), gbMSH048_PL075_RL (Synthetic fragment)	PL075_Clone3	BS11108A
Sox2_DistalLCR_DHS23toDHS27~inverted	Yeast CRISPR/Cas9 Editing	pNA0519	Sox2_DistalLCR_WT (Yeast strain), pMH078_pYTK-Cas9_mSox2_16g (Yeast gRNA+Cas9 expression vector), pMH079_pYTK-Cas9_mSox2_17g (Yeast gRNA+Cas9 expression vector), pNA0308_oNKS0048_DHS22 (Yeast dual gRNA expression vector), gbMSH049_PL076_LL (Synthetic fragment), gbMSH050_PL076_RL (Synthetic fragment)	PL076_Clone3	BS11111A
Sox2_DistalLCR_dDHS23toCTCF25	Yeast CRISPR/Cas9 Editing	pCTC019	Sox2_DistalLCR_WT (Yeast strain), pNA0304_oNKS0025_CTCF25 (Yeast gRNA expression vector), gbMSH052_dDHS23toCTCF25 (Synthetic fragment)	pCTC133	BS15563A
Sox2_DistalLCR_DHS23toCTCF25	Yeast Assembly	n/a	I-SceI -digested pLM1110 (Digested plasmid), DHS23toCTCF25 (oRB_420 + oRB_419) (PCR product), gbMSH047_PL075_LL (Synthetic fragment), gbMSH053_PL078_RL (Synthetic fragment)	pCTC002	BS12688A
Sox2_DistalLCR_DHS23toCTCF25~inverted	Yeast CRISPR/Cas9 Editing	pNA0519	Sox2_DistalLCR_WT (Yeast strain), pMH078_pYTK-Cas9_mSox2_16g (Yeast gRNA+Cas9 expression vector), pNA0308_oNKS0048_DHS22 (Yeast dual gRNA expression vector), gbMSH054_PL079_LL (Synthetic fragment), gbMSH050_PL076_RL (Synthetic fragment)	PL079_Clone12	BS11120A
Sox2_DistalLCR_DHS24	Yeast Assembly	n/a	I-SceI -digested pLM1110 (Digested plasmid), DHS24 (oRB_413 + oRB_414) (PCR product), gbMSH056_PL083_PL084_LL (Synthetic fragment), gbMSH057_PL083_RL (Synthetic fragment)	pCTC006	BS12693A
Sox2_DistalLCR_DHS24toCTCF25	Yeast Assembly	n/a	I-SceI -digested pLM1110 (Digested plasmid), DHS24toCTCF25 (oRB_413 + oRB_419) (PCR product), gbMSH056_PL083_PL084_LL (Synthetic fragment), gbMSH058_PL084_RL (Synthetic fragment)	pCTC009	BS12697A
Sox2_DistalLCR_DHS24toCTCF28	Unintended payload obtained when cloning Sox2_DistalLCR_DHS24toCTCF25.	pNA0519	Sox2_DistalLCR_WT (Yeast strain), pNA0308_oNKS0048_DHS22 (Yeast dual gRNA expression vector), pMH078_pYTK-Cas9_mSox2_16g (Yeast gRNA+Cas9 expression vector), gbMSH056_PL083_PL084_LL (Synthetic fragment), gbMSH058_PL084_RL (Synthetic fragment)	yCTC027	BS11296A
Sox2_DistalLCR_dDHS21andCTCF28	Unintended assembly outcome in a mESC clone	n/a	n/a	yCTC027	BS11296A
Sox2_Sox2_126kb~dProximalLCRandCTCF17	Yeast CRISPR/Cas9 Editing	pNA0519	Sox2_Sox2_126kb~dProximalLCR (Yeast strain), pNA0308_oNKS0040_CTCF17 (Yeast dual gRNA expression vector), gbMSH037_dCTCF_17 (Synthetic fragment)	pCTC023	BS14083A
Sox2_Sox2_d5pProximal~dCTCF13toCTCF14andCTCF17	Yeast CRISPR/Cas9 Editing	n/a	Sox2_Sox2_126kb~dProximalLCRandCTCF17 (Yeast strain), pRB047_pYTK-Cas9_dCTCF14 (Yeast gRNA+Cas9 expression vector), gbMSH051_dCTCF13to14 (Synthetic fragment)	pCTC170	BS17063A
Sox2_Sox2_d5pProximal~dCTCF13toCTCF14andCTCF17~dDistalCTCF	Yeast CRISPR/Cas9 Editing	n/a	Sox2_Sox2_126kb~dProximalLCRandCTCF17 (Yeast strain), pRB047_pYTK-Cas9_dCTCF14 (Yeast gRNA+Cas9 expression vector),pRB048_pYTK-Cas9_dCTCF25 (Yeast gRNA+Cas9 expression vector), gbMSH051_dCTCF13to14 (Synthetic fragment), gbRB_005_dCTCF25andDHS26~surgical (Synthetic fragment)	pCTC173	BS17341A
Sox2_DistalLCR_dDHS23toDHS24	Yeast CRISPR/Cas9 Editing	n/a	Sox2_DistalLCR_WT (Yeast strain), pRB050_pYTK-Cas9_dDHS23 (Yeast gRNA+Cas9 expression vector), gbRB_007_dDHS23toDHS24 (Synthetic fragment)	pCTC123	BS15553A
Sox2_DistalLCR_DHS24~DHS23~CTCF25	Yeast Assembly	n/a	I-SceI -digested pLM1110 (Digested plasmid), gbMSH056_PL083_PL084_LL (Synthetic fragment), DHS24 (oRB_413 + oRB_470) (PCR product), DHS23 (oRB_471 + oRB_472) (PCR product), CTCF25 (oRB_473 + oRB_419) (PCR product), gbMSH058_PL084_RL (Synthetic fragment)	pCTC026	BS14086A
Sox2_DistalLCR_CTCF25~DHS23~DHS24	Yeast Assembly	n/a	I-SceI -digested pLM1110 (Digested plasmid), gbRB_008_LVEC-CTCF25 (Synthetic fragment), CTCF25 (oRB_465 + oRB_466) (PCR product), CTCF23-24 (oRB_467 + oRB_468) (PCR product), gbRB_009_DHS24-RVEC (Synthetic fragment)	pCTC033	BS14093A
Sox2_DistalLCR_DHS23~CTCF25~DHS24	Yeast Assembly	n/a	I-SceI -digested pLM1110 (Digested plasmid), gbMSH047_PL075_LL (Synthetic fragment), DHS23 (oRB_420 + oRB_472) (PCR product), CTCF25 (oRB_473 + oRB_474) (PCR product), DHS24 (oRB_475 + oRB_468) (PCR product), gbRB_009_DHS24-RVEC (Synthetic fragment)	pCTC035	BS14095A
Sox2_DistalLCR_DHS23~DHS24~DHS26~CTCF25	Yeast Assembly	n/a	I-SceI -digested pLM1110 (Digested plasmid), gbMSH047_PL075_LL (Synthetic fragment), DHS23-24 (oRB_420 + oRB_476) (PCR product), DHS26 (oRB_477 + oRB_478) (PCR product), CTCF25 (oRB_479 + oRB_419) (PCR product), gbMSH058_PL084_RL (Synthetic fragment)	pCTC038	BS14098A
Sox2_DistalLCR_DHS23	Yeast Assembly	n/a	I-SceI -digested pLM1110 (Digested plasmid), gbMSH047_PL075_LL (Synthetic fragment), DHS23 (oRB_420 + oRB_483) (PCR product), gbRB_010_DHS23-RVEC (Synthetic fragment)	pCTC049	BS14530A
Sox2_DistalLCR_DHS23andDHS24	Yeast Assembly	n/a	I-SceI -digested pLM1110 (Digested plasmid), gbMSH047_PL075_LL (Synthetic fragment), DHS23-24 (oRB_420 + oRB_516) (PCR product), gbRB_016_DHS24-RVEC (Synthetic fragment)	pCTC061	BS14542A
Sox2_DistalLCR_DHS23toDHS26	Yeast Assembly	n/a	I-SceI -digested pLM1110 (Digested plasmid), gbMSH047_PL075_LL (Synthetic fragment), DHS23-26 (oRB_420 + oRB_484) (PCR product), gbRB_011_DHS26-RVEC (Synthetic fragment)	pCTC063	BS14544A
Sox2_DistalLCR_DHS23andCTCF25	Yeast Assembly	n/a	I-SceI -digested pLM1110 (Digested plasmid), gbMSH047_PL075_LL (Synthetic fragment), DHS23andDHS25 from PL108 (oRB_420 + oRB_419) (PCR product), gbMSH058_PL084_RL (Synthetic fragment)	pCTC070	BS14551A
Sox2_DistalLCR_DHS24toCTCF25~inverted	Yeast Assembly	n/a	I-SceI -digested pLM1110 (Digested plasmid), gbMSH054_PL079_LL (Synthetic fragment), PCR-amplified DHS24toCTCF25 (oRB_413 + oRB_419) (PCR product), gbRB_012_DHS24-RVEC (Synthetic fragment)	pCTC078	BS14559A
Sox2_DistalLCR_DHS23toDHS26~invertedDHS23andDHS24	Yeast Assembly	n/a	I-SceI -digested pLM1110 (Digested plasmid), gbRB_013_LVEC-invDHS23 (Synthetic fragment), DHS23 (oRB_483 + oRB_493) (PCR product), DHS24 (oRB_494 + oRB_495) (PCR product), gap-DSH26 (oRB_492 + oRB_484) (PCR product), gbRB_011_DHS26-RVEC (Synthetic fragment)	pCTC084	BS15343A
Sox2_DistalLCR_DHS23toDHS26~invertedCTCF25	Yeast Assembly	n/a	I-SceI -digested pLM1110 (Digested plasmid), gbMSH047_PL075_LL (Synthetic fragment), DHS23-24 (oRB_420 + oRB_496) (PCR product), CTCF25 (oRB_497 + oRB_498) (PCR product), DHS26 (oRB_499 + oRB_484) (PCR product), gbRB_011_DHS26-RVEC (Synthetic fragment)	pCTC117,pCTC118	BS15352A,BS15353A
Sox2_DistalLCR_DHS23toDHS26~invertedDHS26	Yeast Assembly	n/a	I-SceI -digested pLM1110 (Digested plasmid), gbMSH047_PL075_LL (Synthetic fragment), DHS23-CTCF25 (oRB_420 + oRB_500) (PCR product), DHS26 (oRB_501 + oRB_502) (PCR product), gbRB_014_invDHS26-RVEC (Synthetic fragment)	pCTC099,pCTC103	BS14930A,BS14934A
Sox2_DistalLCR_DHS19andDHS20andCTCF25toDHS26	Yeast Assembly	n/a	I-SceI -digested pLM1110 (Digested plasmid), gbRB_015_LVEC-DHS19 (Synthetic fragment), DHS19 (oRB_504 + oRB_505) (PCR product), DHS20 (oRB_506 + oRB_507) (PCR product), CTCF25-DHS26 (oRB_508 + oRB_484) (PCR product), gbRB_011_DHS26-RVEC (Synthetic fragment)	pCTC092	BS14573A
Sox2_DistalLCR_2xDHS24	Goden Gate Assembly	n/a	pLM1110 (Plasmid), DHS24-L1 (oRB_486 + oRB_487) (PCR product), DHS24-R1 (oRB_488 + oRB_489) (PCR product)	pPL119_A2	BS14579A
Sox2_DistalLCR_DHS23toDHS27~dCTCF	Yeast CRISPR/Cas9 Editing	n/a	pPL075_Sox2_DistalLCR_DHS23toDHS27 (PL075 DNA retransformed to yeast) (Yeast strain), pRB048_pYTK-Cas9_dCTCF25 (Yeast gRNA+Cas9 expression vector), gbRB_005_dCTCF25andDHS26~surgical (Synthetic fragment)	pCTC108	BS15358A
Sox2_DistalLCR_DHS23toDHS27~CTCF~Divergent	Yeast CRISPR/Cas9 Editing	n/a	pPL075_Sox2_DistalLCR_DHS23toDHS27 (PL075 DNA retransformed to yeast) (Yeast strain), pRB048_pYTK-Cas9_dCTCF25 (Yeast gRNA+Cas9 expression vector), gbRB_006_invCTCF25andDHS26 (Synthetic fragment)	pCTC106	BS15360A
Sox2_DistalLCR_dDHS20toCTCF28	Unintended assembly outcome in a mESC clone	n/a	n/a	n/a	n/a
Sox2_DistalLCR_DHS24dT	Goden Gate Assembly	n/a	pLM1110 (Plasmid), gbRB_017_DHS24dT_BsaI (Synthetic fragment)	pPL124_A1	BS14580A
Sox2_DistalLCR_DHS24dT~d4TFBS	Goden Gate Assembly	n/a	pLM1110 (Plasmid), gbRB_018_DHS24dT~d4TFBS_BsaI (Synthetic fragment)	pPL125_B1	BS14581A
Sox2_hDistalLCR_orthoDHS23toDHS24	Goden Gate Assembly	n/a	pLM1110 (Plasmid), gbRB_019_hDHS23toDHS24_BsaI (Synthetic fragment)	pPL129_1	BS14981A
Sox2_hDistalLCR_orthoDHS24	Goden Gate Assembly	n/a	pLM1110 (Plasmid), gbRB_020_hDHS24_BsaI (Synthetic fragment)	pPL130_2	BS14982A
Sox2_DistalLCR_DHS24dT~dESRRB	Goden Gate Assembly	n/a	pLM1110 (Plasmid), gbRB_021_DHS24dT~dESRRB_BsaI (Synthetic fragment)	pPL131_A1	BS16076A
Sox2_DistalLCR_DHS24dT~dNuclearreceptorAndSOX	Goden Gate Assembly	n/a	pLM1110 (Plasmid), gbRB_022_DHS24dT~dNuclearreceptor+dSOX_BsaI (Synthetic fragment)	pPL132_B2	BS16077A
Sox2_DistalLCR_DHS24dT~dESRRA	Goden Gate Assembly	n/a	pLM1110 (Plasmid), gbRB_023_DHS24dT~dESRRA_BsaI (Synthetic fragment)	pPL133_C1	BS16078A
Sox2_DistalLCR_DHS24dT~dForkhead	Goden Gate Assembly	n/a	pLM1110 (Plasmid), gbRB_024_DHS24dT~dForkhead_BsaI (Synthetic fragment)	pPL134_D5	BS16079A
Sox2_DistalLCR_DHS24dT~dESRRAandESRRB	Goden Gate Assembly	n/a	pLM1110 (Plasmid), gbRB_025_DHS24dT~dESRRAandESRRB_BsaI (Synthetic fragment)	pPL135_E4	BS16080A
Sox2_DistalLCR_DHS24dT~mut4TFBS	Goden Gate Assembly	n/a	pLM1110 (Plasmid), gbRB_026_DHS24dT~mut4TFBS_BsaI (Synthetic fragment)	pPL136_F1	BS16081A
Sox2_DistalLCR_DHS26	Yeast Assembly	n/a	I-SceI -digested pLM1110 (Digested plasmid), gbRB_026_LVEC-DHS26 (Synthetic fragment), DHS26 (oRB_502 + oRB_484) (PCR product), gbRB_011_DHS26-RVEC (Synthetic fragment)	pCTC142	BS16054A
Sox2_DistalLCR_DHS23andDHS26	Yeast Assembly	n/a	I-SceI -digested pLM1110 (Digested plasmid), gbMSH047_PL075_LL (Synthetic fragment), DHS23 (oRB_420 + oRB_560) (PCR product), DHS26 (oRB_561 + oRB_484) (PCR product), gbRB_011_DHS26-RVEC (Synthetic fragment)	pCTC150	BS16062A
Sox2_DistalLCR_DHS24andDHS26	Yeast Assembly	n/a	I-SceI -digested pLM1110 (Digested plasmid), gbMSH056_PL083_PL084_LL (Synthetic fragment), DHS24 (oRB_413 + oRB_562) (PCR product), DHS26 (oRB_563 + oRB_484) (PCR product), gbRB_011_DHS26-RVEC (Synthetic fragment)	pCTC159	BS16071A
Sox2_DistalLCR_DHS24dT~dESRRBandForkhead	Goden Gate Assembly	n/a	pLM1110 (Plasmid), gbRB_027_DHS24dT~dESRRBandForkhead_BsaI (Synthetic fragment)	pPL150-3	BS16311A
Sox2_DistalLCR_DHS24dT~dESRRAandNuclearreceptorandSox	Goden Gate Assembly	n/a	pLM1110 (Plasmid), gbRB_028_DHS24dT~dESRRAandNuclearreceptorandSox_BsaI (Synthetic fragment)	pPL151-1	BS16312A
Sox2_DistalLCR_DHS24dT~dESRRAandForkhead	Goden Gate Assembly	n/a	pLM1110 (Plasmid), gbRB_029_DHS24dT~dESRRAandForkhead_BsaI (Synthetic fragment)	pPL152-2	BS16313A
Sox2_DistalLCR_DHS24dT~dESRRBandESRRAandForkhead	Goden Gate Assembly	n/a	pLM1110 (Plasmid), gbRB_030_DHS24dT~dESRRBandESRRAandForkhead_BsaI (Synthetic fragment)	pPL153-1	BS16314A
Sox2_DistalLCR_DHS24~NuclearreceptorAndSox	Goden Gate Assembly	n/a	pLM1110 (Plasmid), gbRB_031_DHS24~NuclearreceptorAndSox (Synthetic fragment)	pPL154-1	BS16315A
Sox2_DistalLCR_DHS23dCandDHS24dT	Goden Gate Assembly	n/a	pRB051_pLM1110_Esp3l (Plasmid), gbRB_032_DHS23dC_Esp3l (Synthetic fragment), DHS24dT_Esp3l (oRB_568 + oRB_569) (PCR product)	pPL155_F01	BS16316A
Sox2_DistalLCR_DHS23dC~d7TFBSandDHS24dT	Goden Gate Assembly	n/a	pRB051_pLM1110_Esp3l (Plasmid), gbRB_033_DHS23dC~d7TFBS_Esp3l (Synthetic fragment), DHS24dT_Esp3l (oRB_568 + oRB_569) (PCR product)	pPL156_A03	BS16317A
Sox2_DistalLCR_DHS26~minimal	Goden Gate Assembly	n/a	pRB051_pLM1110_Esp3l (Plasmid), gbRB_034_DHS6~minimal_Esp3l (Synthetic fragment)	pPL157_A05	BS16318A
Sox2_DistalLCR_DHS26~minimal~d4TFBS	Goden Gate Assembly	n/a	pRB051_pLM1110_Esp3l (Plasmid), gbRB_035_DHS26~minimal~d4TFBS_Esp3I (Synthetic fragment)	pPL158_B07	BS16319A
Sox2_DistalLCR_dDHS20toDHS23~3	Unintended assembly outcome in a mESC clone	n/a	n/a	n/a	n/a
Sox2_DistalLCR_dDHS20toDHS27	Unintended assembly outcome in a mESC clone	n/a	n/a	n/a	n/a
Sox2_DistalLCR_DHS23dC~d8TFBSandDHS24dT	Goden Gate Assembly	n/a	pRB051_pLM1110_Esp3l (Plasmid), gbRB_039_DHS23dC~d8TFBS_Esp3l (Synthetic fragment), DHS24dT_Esp3l (oRB_568 + oRB_569) (PCR product)	pPL162_1	BS17722A
Sox2_DistalLCR_DHS20	Goden Gate Assembly	n/a	pRB051_pLM1110_Esp3l (Plasmid), DHS20 (oRB_587 + oRB_586) (PCR product)	pPL163_B01	BS17723A
Sox2_DistalLCR_DHS19andDHS20	Goden Gate Assembly	n/a	pRB051_pLM1110_Esp3l (Plasmid), DHS19-20 (oRB_585 + oRB_586) (PCR product)	pPL164_A12	BS17724A
Sox2_DistalLCR_CTCF25toDHS26	Goden Gate Assembly	n/a	pRB051_pLM1110_Esp3l (Plasmid), CTCF25toDHS26 (oRB_588 + oRB_589) (PCR product)	pPL165_C09	BS17725A
Sox2_DistalLCR_DHS19andCTCF25toDHS26	Goden Gate Assembly	n/a	pRB051_pLM1110_Esp3l (Plasmid), DHS19 (oRB_585 + oRB_595) (PCR product), DHS25-26 (oRB_596 + oRB_589) (PCR product)	pPL168_A05	BS18295A
Sox2_DistalLCR_DHS20andCTCF25toDHS26	Goden Gate Assembly	n/a	pRB051_pLM1110_Esp3l (Plasmid), DHS20+25-26 (oRB_587 + oRB_589) (PCR product)	pPL169_E10	BS18296A
