## Supplemental Table S4 for "Synthetic regulatory genomics uncovers enhancer context dependence at the *Sox2* locus"

Groups	Payload ID	Label	Clone ID	Sox2 (CAST)	Sox2 (BL6)	Fold change	Activity
controls	LP167	dLCR	Bl6/C LP167(Sox2_6g_5g)_D11	5.368	11.8	0.012	0.003
controls	LP305	dLCR	Bl6/C LP305(Sox2_6g_7g)_20200915_H1	5.185	10.55	0.024	0.012
controls	LP305	dLCR	Bl6/C LP305(Sox2_6g_7g)_20210326_C01	5.504	12.009	0.011	0.002
controls	LP140	dSox2	Bl6/C LP140(Sox2_1g_5g)_A1	5.572	11.828	0.013	0.004
controls	dSox2	dSox2	BL6/C LP300(Igf2_1_4)_D5 dSox2_201026_B3	6.414	13.719	0.006	-0.001
controls	dSox2	dSox2	BL6/C LP300(Igf2_1_4)_D5 dSox2_201026_B7	5.2	12.44	0.007	-0.001
controls	dSox2	dSox2	BL6/C LP300(Igf2_1_4)_D5 dSox2_201026_D3	5.34	12.57	0.007	-0.001
controls	dSox2	dSox2	BL6/C LP300(Igf2_1_4)_D5 dSox2_201026_D7	4.985	12.213	0.007	-0.001
controls	LP300	dSox2	BL6/C LP300(Sox2_1g_5g)_201007_D4	4.917	11.638	0.009	0.001
controls	MK6	MK6	MK6 hTAF1 converted XDP B12	15.21	4.262	NA	NA
controls	dPiga	Parental	Bl6/C dPiga_1_2_F2	6.662	6.232	1.347	NA
controls	Par	Parental	Bl6/C Par	5.979	5.551	1.345	NA
WT	PL006	Sox2_Sox2_143kb	Bl6/C PL006(Sox2_1_5)_20200808_G11	5.795	5.44	1.279	1.019
WT	PL006	Sox2_Sox2_143kb	BL6/C PL006(Sox2_1_5)_210224_A10	5.43	5.128	1.233	0.982
WT	PL006	Sox2_Sox2_143kb	BL6/C PL006(Sox2_1_5)_210224_C08	4.887	4.559	1.255	0.999
Full locus	PL004	Sox2_Sox2_101kb~dDistalLCR	BL6/C PL004(Sox2_1_5)_210224_A03	5.05	9.585	0.043	0.028
Full locus	PL004	Sox2_Sox2_101kb~dDistalLCR	BL6/C PL004(Sox2_1_5)_210224_A04	5.12	10.26	0.028	0.016
Full locus	PL004	Sox2_Sox2_101kb~dDistalLCR	BL6/C PL004(Sox2_1_5)_210224_E01	4.69	9.425	0.038	0.024
Full locus	PL005	Sox2_Sox2_126kb~dProximalLCR	BL6/C PL005(Sox2_1_5)_201214_B5	5.885	5.91	0.983	0.781
Full locus	PL005	Sox2_Sox2_126kb~dProximalLCR	BL6/C PL005(Sox2_1_5)_201214_E5	6	5.865	1.098	0.874
Full locus	PL100	Sox2_Sox2_126kb~dProximalLCRandCTCF17	BL6/C PL100(Sox2_1_5)_20220720_B03	6.55	6.08	1.385	1.104
Full locus	PL100	Sox2_Sox2_126kb~dProximalLCRandCTCF17	BL6/C PL100(Sox2_1_5)_20220720_C01	5.91	5.64	1.206	0.96
Full locus	PL100	Sox2_Sox2_126kb~dProximalLCRandCTCF17	BL6/C PL100(Sox2_1_5)_20220720_C02	6.167	5.927	1.181	0.94
Full locus	PL100	Sox2_Sox2_126kb~dProximalLCRandCTCF17	BL6/C PL100(Sox2_1_5)_20220720_E01	6.033	5.877	1.115	0.887
Full locus	PL100	Sox2_Sox2_126kb~dProximalLCRandCTCF17	BL6/C PL100(Sox2_1_5)_20220720_E02	6.097	5.947	1.11	0.883
Full locus	PL100	Sox2_Sox2_126kb~dProximalLCRandCTCF17	BL6/C PL100(Sox2_1_5)_20220720_F01	5.723	5.467	1.195	0.951
Full locus	PL003	Sox2_Sox2_46kbp~dDistalLCR	BL6/C PL003(Sox2_1_5)_20201102_A6	5.185	8.975	0.072	0.051
Full locus	PL003	Sox2_Sox2_46kbp~dDistalLCR	BL6/C PL003(Sox2_1_5)_20201102_A8	4.8	8.66	0.069	0.049
Full locus	PL003	Sox2_Sox2_46kbp~dDistalLCR	BL6/C PL003(Sox2_1_5)_20201102_C3	7.115	11.28	0.056	0.038
Full locus	PL003	Sox2_Sox2_46kbp~dDistalLCR	BL6/C PL003(Sox2_1_5)_20201102_C4	5.71	11.355	0.02	0.009
Full locus	PL003	Sox2_Sox2_46kbp~dDistalLCR	BL6/C PL003(Sox2_1_5)_20201102_C6	7.05	11.15	0.058	0.04
Full locus	PL051	Sox2_Sox2_d3p5pProximal	BL6/C PL051(Sox2_1_5)_20210509_D01	5.855	6.62	0.588	0.465
Full locus	PL051	Sox2_Sox2_d3p5pProximal	BL6/C PL051(Sox2_1_5)_20210509_H01	6.26	7.095	0.561	0.443
Full locus	PL052	Sox2_Sox2_d3pProximal	BL6/C PL052(Sox2_1_5)_20210509_C05	7.215	7.115	1.072	0.853
Full locus	PL052	Sox2_Sox2_d3pProximal	BL6/C PL052(Sox2_1_5)_20210509_D05	6.63	6.825	0.874	0.694
Full locus	PL052	Sox2_Sox2_d3pProximal	BL6/C PL052(Sox2_1_5)_20210509_E05	6.17	6.17	1	0.795
Full locus	PL148	Sox2_Sox2_d5pProximal~dCTCF13toCTCF14andCTCF17	BL6/C PL148(Sox2_1_5)_20220720_D08	6.067	5.703	1.286	1.025
Full locus	PL148	Sox2_Sox2_d5pProximal~dCTCF13toCTCF14andCTCF17	BL6/C PL148(Sox2_1_5)_20220720_E06	5.957	5.623	1.26	1.004
Full locus	PL148	Sox2_Sox2_d5pProximal~dCTCF13toCTCF14andCTCF17	BL6/C PL148(Sox2_1_5)_20220720_E08	5.93	5.663	1.203	0.958
Full locus	PL148	Sox2_Sox2_d5pProximal~dCTCF13toCTCF14andCTCF17	BL6/C PL148(Sox2_1_5)_20220720_G06	5.963	5.713	1.189	0.947
Full locus	PL148	Sox2_Sox2_d5pProximal~dCTCF13toCTCF14andCTCF17	BL6/C PL148(Sox2_1_5)_20220720_G07	6.177	5.91	1.203	0.958
Full locus	PL148	Sox2_Sox2_d5pProximal~dCTCF13toCTCF14andCTCF17	BL6/C PL148(Sox2_1_5)_20220720_H07	5.837	5.61	1.17	0.932
Full locus	PL053	Sox2_Sox2_dIntervening	BL6/C PL053(Sox2_1_5)_20210509_C07	5.805	5.555	1.189	0.947
Full locus	PL053	Sox2_Sox2_dIntervening	BL6/C PL053(Sox2_1_5)_20210509_C08	5.24	4.96	1.214	0.967
Full locus	PL053	Sox2_Sox2_dIntervening	BL6/C PL053(Sox2_1_5)_20210509_F07	5.23	4.98	1.189	0.947
Full locus	PL053	Sox2_Sox2_dIntervening	BL6/C PL053(Sox2_1_5)_20210509_H07	6.05	5.535	1.429	1.139
Full locus	PL063	Sox2_Sox2_dProxEnhancers	BL6/C PL063(Sox2_1_5)_20210509_F09	5.855	6.465	0.655	0.519
Full locus	PL063	Sox2_Sox2_dProxEnhancers	BL6/C PL063(Sox2_1_5)_20210509_F10	5.785	6.38	0.662	0.524
dAllCTCF	PL149	Sox2_Sox2_d5pProximal~dCTCF13toCTCF14andCTCF17~dDistalCTCF	BL6/C PL149(Sox2_1_5)_20220720_B11	5.907	5.867	1.028	0.818
dAllCTCF	PL149	Sox2_Sox2_d5pProximal~dCTCF13toCTCF14andCTCF17~dDistalCTCF	BL6/C PL149(Sox2_1_5)_20220720_C11	5.71	5.77	0.959	0.763
dAllCTCF	PL149	Sox2_Sox2_d5pProximal~dCTCF13toCTCF14andCTCF17~dDistalCTCF	BL6/C PL149(Sox2_1_5)_20220720_D10	6.097	6.07	1.019	0.81
dAllCTCF	PL149	Sox2_Sox2_d5pProximal~dCTCF13toCTCF14andCTCF17~dDistalCTCF	BL6/C PL149(Sox2_1_5)_20220720_E09	5.727	5.697	1.021	0.812
dAllCTCF	PL149	Sox2_Sox2_d5pProximal~dCTCF13toCTCF14andCTCF17~dDistalCTCF	BL6/C PL149(Sox2_1_5)_20220720_E10	5.987	5.92	1.047	0.833
WT LCR	PL018	Sox2_DistalLCR_WT	CT003_ Bl6/C_PL018(Sox2_6g_7g)_A3	5.322	4.891	1.348	0.992
WT LCR	PL018	Sox2_DistalLCR_WT	CT003_ Bl6/C_PL018(Sox2_6g_7g)_B1	5.931	5.478	1.369	1.008
DHS deletions	PL029	Sox2_DistalLCR_dCTCF25	BL6/C PL029(Sox2_6_7)_20210502_A07	5.465	5.12	1.27	0.934
DHS deletions	PL029	Sox2_DistalLCR_dCTCF25	BL6/C PL029(Sox2_6_7)_20210502_G07	5.255	4.93	1.253	0.921
DHS deletions	PL022	Sox2_DistalLCR_dCTCF25andDHS26andCTCF28	BL6/C PL022(Sox2_6_7)_20210502_B01	5.1	5.265	0.892	0.654
DHS deletions	PL022	Sox2_DistalLCR_dCTCF25andDHS26andCTCF28	BL6/C PL022(Sox2_6_7)_20210502_C02	5.14	5.4	0.835	0.612
DHS deletions	PL027	Sox2_DistalLCR_dCTCF28	CT005_ Bl6/C_PL027(Sox2_6g_7g)_B5	6.635	6.175	1.376	1.012
DHS deletions	PL027	Sox2_DistalLCR_dCTCF28	CT005_ Bl6/C_PL027(Sox2_6g_7g)_B6	7.18	6.85	1.257	0.925
DHS deletions	PL050	Sox2_DistalLCR_dDHS19toDHS20	CT006_ Bl6/C_PL050(Sox2_6g_7g)_A3	7.29	6.795	1.409	1.037
DHS deletions	PL050	Sox2_DistalLCR_dDHS19toDHS20	CT006_ Bl6/C_PL050(Sox2_6g_7g)_B1	6.795	6.455	1.266	0.931
DHS deletions	PL050	Sox2_DistalLCR_dDHS19toDHS20	CT006_ Bl6/C_PL050(Sox2_6g_7g)_B11	6.355	5.96	1.315	0.968
DHS deletions	PL050	Sox2_DistalLCR_dDHS19toDHS20	CT006_ Bl6/C_PL050(Sox2_6g_7g)_B2	6.095	5.635	1.376	1.012
DHS deletions	PL050	Sox2_DistalLCR_dDHS19toDHS20	CT006_ Bl6/C_PL050(Sox2_6g_7g)_B3	6.03	5.675	1.279	0.941
DHS deletions	PL050	Sox2_DistalLCR_dDHS19toDHS20	CT006_ Bl6/C_PL050(Sox2_6g_7g)_B6	6.06	5.7	1.283	0.944
DHS deletions	PL024	Sox2_DistalLCR_dDHS20	CT004_ Bl6/C_PL024(Sox2_6g_7g)_B1	5.295	4.885	1.329	0.978
DHS deletions	PL024	Sox2_DistalLCR_dDHS20	CT004_ Bl6/C_PL024(Sox2_6g_7g)_B3	7.275	6.88	1.315	0.968
DHS deletions	PL160	Sox2_DistalLCR_dDHS20toDHS23~3	BL6/C PL034(Sox2_6_7)_20220323_B02	6.63	6.455	1.129	0.83
DHS deletions	PL161	Sox2_DistalLCR_dDHS20toDHS27	BL6/C PL105(Sox2_6_7)_20220323_F06	4.89	9.675	0.036	0.021
DHS deletions	PL034	Sox2_DistalLCR_dDHS21	BL6/C PL034(Sox2_6_7)_20210502_A05	6.2	5.535	1.586	1.168
DHS deletions	PL034	Sox2_DistalLCR_dDHS21	BL6/C PL034(Sox2_6_7)_20210502_B05	6.545	5.98	1.479	1.089
DHS deletions	PL034	Sox2_DistalLCR_dDHS21	BL6/C PL034(Sox2_6_7)_20220323_A01	5.57	4.98	1.505	1.108
DHS deletions	PL034	Sox2_DistalLCR_dDHS21	BL6/C PL034(Sox2_6_7)_20220323_E01	5.34	4.915	1.343	0.988
DHS deletions	PL034	Sox2_DistalLCR_dDHS21	BL6/C PL034(Sox2_6_7)_20220323_F01	5.635	5.1	1.449	1.067
DHS deletions	PL034	Sox2_DistalLCR_dDHS21	BL6/C PL034(Sox2_6_7)_20220323_G01	5.66	5.09	1.485	1.093
DHS deletions	PL034	Sox2_DistalLCR_dDHS21	BL6/C PL034(Sox2_6_7)_20220323_H02	5.295	4.88	1.333	0.981
DHS deletions	PL097	Sox2_DistalLCR_dDHS21andCTCF28	BL6/C PL034(Sox2_6_7)_20210502_C06	5.14	4.74	1.32	0.971
DHS deletions	PL026	Sox2_DistalLCR_dDHS21toDHS22	BL6/C PL026(Sox2_6_7)_20210721_D02	5.565	5.155	1.329	0.978
DHS deletions	PL026	Sox2_DistalLCR_dDHS21toDHS22	BL6/C PL026(Sox2_6_7)_20210721_F01	5.72	5.205	1.429	1.052
DHS deletions	PL026	Sox2_DistalLCR_dDHS21toDHS22	BL6/C PL026(Sox2_6_7)_20210721_F02	5.505	5.065	1.357	0.998
DHS deletions	PL026	Sox2_DistalLCR_dDHS21toDHS22	BL6/C PL026(Sox2_6_7)_20210923_B01	6.225	5.76	1.38	1.016
DHS deletions	PL026	Sox2_DistalLCR_dDHS21toDHS22	BL6/C PL026(Sox2_6_7)_20210923_E01	4.995	8.075	0.118	0.082
DHS deletions	PL026	Sox2_DistalLCR_dDHS21toDHS22	BL6/C PL026(Sox2_6_7)_20210923_G01	6.02	5.405	1.532	1.128
DHS deletions	PL026	Sox2_DistalLCR_dDHS21toDHS22	CT010_Bl6/C_PL026(Sox2_6g_7g)_A8	7.12	6.6	1.434	1.056
DHS deletions	PL026	Sox2_DistalLCR_dDHS21toDHS22	CT010_Bl6/C_PL026(Sox2_6g_7g)_B3	7.035	6.66	1.297	0.954
DHS deletions	PL028	Sox2_DistalLCR_dDHS23	BL6/C PL028(Sox2_6_7)_20210502_A04	5.22	5.26	0.973	0.714
DHS deletions	PL028	Sox2_DistalLCR_dDHS23	BL6/C PL028(Sox2_6_7)_20210502_F04	4.915	5.125	0.865	0.634
DHS deletions	PL077	Sox2_DistalLCR_dDHS23toCTCF25	BL6/C PL077(Sox2_6_7)_20220323_D04	5.855	6.975	0.46	0.335
DHS deletions	PL077	Sox2_DistalLCR_dDHS23toCTCF25	BL6/C PL077(Sox2_6_7)_20220323_F03	5.13	6.435	0.405	0.294
DHS deletions	PL077	Sox2_DistalLCR_dDHS23toCTCF25	BL6/C PL077(Sox2_6_7)_20220323_H04	5.105	6.455	0.392	0.284
DHS deletions	PL105	Sox2_DistalLCR_dDHS23toDHS24	BL6/C PL105(Sox2_6_7)_20220323_B05	4.93	6.26	0.398	0.288
DHS deletions	PL105	Sox2_DistalLCR_dDHS23toDHS24	BL6/C PL105(Sox2_6_7)_20220323_B06	5.615	6.755	0.454	0.33
DHS deletions	PL105	Sox2_DistalLCR_dDHS23toDHS24	BL6/C PL105(Sox2_6_7)_20220323_C06	5.02	6.2	0.441	0.321
DHS deletions	PL105	Sox2_DistalLCR_dDHS23toDHS24	BL6/C PL105(Sox2_6_7)_20220323_D06	5.155	6.43	0.413	0.3
DHS deletions	PL105	Sox2_DistalLCR_dDHS23toDHS24	BL6/C PL105(Sox2_6_7)_20220323_E05	5.3	6.7	0.379	0.275
DHS deletions	PL020	Sox2_DistalLCR_dDHS23toDHS27	CT009_Bl6/C_PL020(Sox2_6g_7g)_A12	6.895	11.155	0.052	0.033
DHS deletions	PL020	Sox2_DistalLCR_dDHS23toDHS27	CT009_Bl6/C_PL020(Sox2_6g_7g)_A4	6.675	10.47	0.072	0.047
DHS deletions	PL020	Sox2_DistalLCR_dDHS23toDHS27	CT009_Bl6/C_PL020(Sox2_6g_7g)_B11	6.02	10.07	0.06	0.039
DHS deletions	PL020	Sox2_DistalLCR_dDHS23toDHS27	CT009_Bl6/C_PL020(Sox2_6g_7g)_B2	8.165	12.58	0.047	0.029
DHS deletions	PL020	Sox2_DistalLCR_dDHS23toDHS27	CT009_Bl6/C_PL020(Sox2_6g_7g)_B3	5.82	10.135	0.05	0.031
DHS deletions	PL030	Sox2_DistalLCR_dDHS24	BL6/C PL030(Sox2_6_7)_20210502_A01	5.185	5.985	0.574	0.419
DHS deletions	PL030	Sox2_DistalLCR_dDHS24	BL6/C PL030(Sox2_6_7)_20210502_C02	4.72	5.565	0.557	0.406
DHS deletions	PL030	Sox2_DistalLCR_dDHS24	BL6/C PL030(Sox2_6_7)_20210502_E01	4.73	5.46	0.603	0.44
DHS deletions	PL031	Sox2_DistalLCR_dDHS26	BL6/C PL031(Sox2_6_7)_20210502_D04	6.455	6.54	0.943	0.692
DHS deletions	PL031	Sox2_DistalLCR_dDHS26	BL6/C PL031(Sox2_6_7)_20210502_G03	6.65	6.655	0.997	0.732
DHS deletions	PL031	Sox2_DistalLCR_dDHS26	BL6/C PL031(Sox2_6_7)_20210528_B02	5.44	5.46	0.986	0.724
DHS deletions	PL054	Sox2_DistalLCR_dDHS26toDHS27andCTCF28	CT005_ Bl6/C_PL027(Sox2_6g_7g)_B4	7.135	6.86	1.21	0.89
DHS deletions	PL025	Sox2_DistalLCR_dDHS27	BL6/C PL025(Sox2_6_7)_20210502_D03	5.5	5.125	1.297	0.954
DHS deletions	PL025	Sox2_DistalLCR_dDHS27	BL6/C PL025(Sox2_6_7)_20210528_D01	5.315	4.99	1.253	0.921
Sufficiency	PL119	Sox2_DistalLCR_2xDHS24	BL6/C PL119(Sox2_6_7)_20211201_A08	5.995	6.29	0.815	0.597
Sufficiency	PL119	Sox2_DistalLCR_2xDHS24	BL6/C PL119(Sox2_6_7)_20211201_C08	6.405	6.84	0.74	0.542
Sufficiency	PL119	Sox2_DistalLCR_2xDHS24	BL6/C PL119(Sox2_6_7)_20211201_D07	6.575	6.98	0.755	0.553
Sufficiency	PL119	Sox2_DistalLCR_2xDHS24	BL6/C PL119(Sox2_6_7)_20211201_D08	5.995	6.43	0.74	0.542
Sufficiency	PL119	Sox2_DistalLCR_2xDHS24	BL6/C PL119(Sox2_6_7)_20211201_F08	7.705	8.275	0.674	0.493
Sufficiency	PL119	Sox2_DistalLCR_2xDHS24	BL6/C PL119(Sox2_6_7)_20211201_G07	5.975	6.205	0.853	0.625
Sufficiency	PL165	Sox2_DistalLCR_CTCF25toDHS26	BL6/C PL165(Sox2_6_7)_20220725_A12	5.503	8.003	0.177	0.125
Sufficiency	PL165	Sox2_DistalLCR_CTCF25toDHS26	BL6/C PL165(Sox2_6_7)_20220725_B11	5.233	7.8	0.169	0.119
Sufficiency	PL165	Sox2_DistalLCR_CTCF25toDHS26	BL6/C PL165(Sox2_6_7)_20220725_D10	6.357	9.187	0.141	0.098
Sufficiency	PL165	Sox2_DistalLCR_CTCF25toDHS26	BL6/C PL165(Sox2_6_7)_20220725_D11	6.24	8.797	0.17	0.12
Sufficiency	PL165	Sox2_DistalLCR_CTCF25toDHS26	BL6/C PL165(Sox2_6_7)_20220725_E10	5.517	7.93	0.188	0.133
Sufficiency	PL165	Sox2_DistalLCR_CTCF25toDHS26	BL6/C PL165(Sox2_6_7)_20220725_E11	5.75	8.307	0.17	0.12
Sufficiency	PL110	Sox2_DistalLCR_DHS23	BL6/C PL110(Sox2_6_7)_20220112_C02	5.665	9.735	0.06	0.038
Sufficiency	PL110	Sox2_DistalLCR_DHS23	BL6/C PL110(Sox2_6_7)_20220112_D01	6.085	10.135	0.06	0.039
Sufficiency	PL110	Sox2_DistalLCR_DHS23	BL6/C PL110(Sox2_6_7)_20220112_D02	5.9	9.92	0.062	0.04
Sufficiency	PL110	Sox2_DistalLCR_DHS23	BL6/C PL110(Sox2_6_7)_20220112_E02	6.44	10.31	0.068	0.045
Sufficiency	PL113	Sox2_DistalLCR_DHS23andCTCF25	BL6/C PL113(Sox2_6_7)_20220112_B07	5.77	10.005	0.053	0.033
Sufficiency	PL113	Sox2_DistalLCR_DHS23andCTCF25	BL6/C PL113(Sox2_6_7)_20220112_B08	6.51	10.43	0.066	0.043
Sufficiency	PL113	Sox2_DistalLCR_DHS23andCTCF25	BL6/C PL113(Sox2_6_7)_20220112_C08	5.93	9.835	0.067	0.043
Sufficiency	PL113	Sox2_DistalLCR_DHS23andCTCF25	BL6/C PL113(Sox2_6_7)_20220112_F08	6.35	10.175	0.071	0.046
Sufficiency	PL111	Sox2_DistalLCR_DHS23andDHS24	BL6/C PL111(Sox2_6_7)_20220112_A03	6.17	6.61	0.737	0.54
Sufficiency	PL111	Sox2_DistalLCR_DHS23andDHS24	BL6/C PL111(Sox2_6_7)_20220112_A04	7.04	7.46	0.747	0.547
Sufficiency	PL111	Sox2_DistalLCR_DHS23andDHS24	BL6/C PL111(Sox2_6_7)_20220112_B03	6.325	6.76	0.74	0.542
Sufficiency	PL111	Sox2_DistalLCR_DHS23andDHS24	BL6/C PL111(Sox2_6_7)_20220112_B04	6.22	6.73	0.702	0.514
Sufficiency	PL111	Sox2_DistalLCR_DHS23andDHS24	BL6/C PL111(Sox2_6_7)_20220112_C03	6.455	6.9	0.735	0.538
Sufficiency	PL146	Sox2_DistalLCR_DHS23andDHS26	BL6/C PL146(Sox2_6_7)_20220323_B10	5.02	6.615	0.331	0.239
Sufficiency	PL146	Sox2_DistalLCR_DHS23andDHS26	BL6/C PL146(Sox2_6_7)_20220323_C10	5.1	6.56	0.363	0.263
Sufficiency	PL146	Sox2_DistalLCR_DHS23andDHS26	BL6/C PL146(Sox2_6_7)_20220323_D10	5.425	6.875	0.366	0.265
Sufficiency	PL146	Sox2_DistalLCR_DHS23andDHS26	BL6/C PL146(Sox2_6_7)_20220323_E10	5.25	6.8	0.342	0.247
Sufficiency	PL078	Sox2_DistalLCR_DHS23toCTCF25	BL6/C PL078(Sox2_6_7)_20210923_C03	5.87	6.05	0.883	0.647
Sufficiency	PL078	Sox2_DistalLCR_DHS23toCTCF25	BL6/C PL078(Sox2_6_7)_20210923_E03	5.89	6.19	0.812	0.595
Sufficiency	PL078	Sox2_DistalLCR_DHS23toCTCF25	BL6/C PL078(Sox2_6_7)_20210923_E04	6.085	6.475	0.763	0.559
Sufficiency	PL112	Sox2_DistalLCR_DHS23toDHS26	BL6/C PL112(Sox2_6_7)_20220112_A06	6.195	6.065	1.094	0.804
Sufficiency	PL112	Sox2_DistalLCR_DHS23toDHS26	BL6/C PL112(Sox2_6_7)_20220112_B06	6.21	5.82	1.31	0.964
Sufficiency	PL112	Sox2_DistalLCR_DHS23toDHS26	BL6/C PL112(Sox2_6_7)_20220112_C06	6.27	6.06	1.157	0.85
Sufficiency	PL112	Sox2_DistalLCR_DHS23toDHS26	BL6/C PL112(Sox2_6_7)_20220112_D05	6.795	6.525	1.206	0.887
Sufficiency	PL075	Sox2_DistalLCR_DHS23toDHS27	BL6/C PL075(Sox2_6_7)_20210623_A02	4.998	4.603	1.315	0.968
Sufficiency	PL075	Sox2_DistalLCR_DHS23toDHS27	BL6/C PL075(Sox2_6_7)_20210623_B04	5.37	5.04	1.257	0.925
Sufficiency	PL075	Sox2_DistalLCR_DHS23toDHS27	BL6/C PL075(Sox2_6_7)_20210623_D04	6.455	6.095	1.283	0.944
Sufficiency	PL075	Sox2_DistalLCR_DHS23toDHS27	BL6/C PL075(Sox2_6_7)_20210623_F01	5.06	4.77	1.223	0.899
Sufficiency	PL075	Sox2_DistalLCR_DHS23toDHS27	BL6/C PL075(Sox2_6_7)_20210623_F04	6.795	6.5	1.227	0.902
Sufficiency	PL083	Sox2_DistalLCR_DHS24	BL6/C PL083(Sox2_6_7)_20210923_D07	5.705	6.955	0.42	0.305
Sufficiency	PL083	Sox2_DistalLCR_DHS24	BL6/C PL083(Sox2_6_7)_20210923_E07	5.58	6.845	0.416	0.302
Sufficiency	PL083	Sox2_DistalLCR_DHS24	BL6/C PL083(Sox2_6_7)_20210923_F07	5.58	6.945	0.388	0.281
Sufficiency	PL083	Sox2_DistalLCR_DHS24	BL6/C PL083(Sox2_6_7)_20210923_H07	6.09	7.45	0.39	0.282
Sufficiency	PL147	Sox2_DistalLCR_DHS24andDHS26	BL6/C PL147(Sox2_6_7)_20220323_A12	5.735	6.42	0.622	0.454
Sufficiency	PL147	Sox2_DistalLCR_DHS24andDHS26	BL6/C PL147(Sox2_6_7)_20220323_C11	6.495	7.155	0.633	0.463
Sufficiency	PL147	Sox2_DistalLCR_DHS24andDHS26	BL6/C PL147(Sox2_6_7)_20220323_E11	6.635	7.18	0.685	0.501
Sufficiency	PL147	Sox2_DistalLCR_DHS24andDHS26	BL6/C PL147(Sox2_6_7)_20220323_G11	5.085	5.75	0.631	0.461
Sufficiency	PL147	Sox2_DistalLCR_DHS24andDHS26	BL6/C PL147(Sox2_6_7)_20220323_H11	4.95	5.575	0.648	0.474
Sufficiency	PL084	Sox2_DistalLCR_DHS24toCTCF25	BL6/C PL084(Sox2_6_7)_20210923_B10	6.06	7.145	0.471	0.343
Sufficiency	PL084	Sox2_DistalLCR_DHS24toCTCF25	BL6/C PL084(Sox2_6_7)_20210923_C10	5.82	6.81	0.503	0.367
Sufficiency	PL084	Sox2_DistalLCR_DHS24toCTCF25	BL6/C PL084(Sox2_6_7)_20210923_G10	5.92	7.33	0.376	0.273
Sufficiency	PL084	Sox2_DistalLCR_DHS24toCTCF25	BL6/C PL084(Sox2_6_7)_20210923_H10	6.28	7.605	0.399	0.289
Sufficiency	PL095	Sox2_DistalLCR_DHS24toCTCF28	BL6/C PL095(Sox2_6_7)_20210721_C05	5.62	5.98	0.779	0.571
Sufficiency	PL095	Sox2_DistalLCR_DHS24toCTCF28	BL6/C PL095(Sox2_6_7)_20210721_D04	5.445	5.88	0.74	0.542
Sufficiency	PL095	Sox2_DistalLCR_DHS24toCTCF28	BL6/C PL095(Sox2_6_7)_20210721_E04	5.585	6.225	0.642	0.469
Sufficiency	PL145	Sox2_DistalLCR_DHS26	BL6/C PL145(Sox2_6_7)_20220323_A07	4.78	7.185	0.189	0.134
Sufficiency	PL145	Sox2_DistalLCR_DHS26	BL6/C PL145(Sox2_6_7)_20220323_B07	5.1	7.31	0.216	0.154
Sufficiency	PL145	Sox2_DistalLCR_DHS26	BL6/C PL145(Sox2_6_7)_20220323_C07	4.72	7.02	0.203	0.144
Sufficiency	PL145	Sox2_DistalLCR_DHS26	BL6/C PL145(Sox2_6_7)_20220323_D07	4.86	7.225	0.194	0.138
Sufficiency	PL145	Sox2_DistalLCR_DHS26	BL6/C PL145(Sox2_6_7)_20220323_E07	4.69	7.025	0.198	0.141
Sufficiency	PL145	Sox2_DistalLCR_DHS26	BL6/C PL145(Sox2_6_7)_20220323_F07	4.755	7.215	0.182	0.129
DHSs 19 & 20	PL123	Sox2_DistalLCR_dDHS20toCTCF28	BL6/C PL123(Sox2_6_7)_20210923_F01	5.385	10.125	0.037	0.022
DHSs 19 & 20	PL168	Sox2_DistalLCR_DHS19andCTCF25toDHS26	BL6/C PL168(Sox2_6_7)_20220914_A01	4.82	7.03	0.216	0.154
DHSs 19 & 20	PL168	Sox2_DistalLCR_DHS19andCTCF25toDHS26	BL6/C PL168(Sox2_6_7)_20220914_A09	4.783	6.873	0.235	0.168
DHSs 19 & 20	PL168	Sox2_DistalLCR_DHS19andCTCF25toDHS26	BL6/C PL168(Sox2_6_7)_20220914_B02	5.783	8.137	0.196	0.139
DHSs 19 & 20	PL168	Sox2_DistalLCR_DHS19andCTCF25toDHS26	BL6/C PL168(Sox2_6_7)_20220914_B04	4.863	7.053	0.219	0.156
DHSs 19 & 20	PL164	Sox2_DistalLCR_DHS19andDHS20	BL6/C PL164(Sox2_6_7)_20220725_B07	5.523	8.137	0.163	0.115
DHSs 19 & 20	PL164	Sox2_DistalLCR_DHS19andDHS20	BL6/C PL164(Sox2_6_7)_20220725_E07	5.62	8.537	0.132	0.092
DHSs 19 & 20	PL164	Sox2_DistalLCR_DHS19andDHS20	BL6/C PL164(Sox2_6_7)_20220725_E08	5.31	8.423	0.116	0.08
DHSs 19 & 20	PL164	Sox2_DistalLCR_DHS19andDHS20	BL6/C PL164(Sox2_6_7)_20220725_F08	5.363	8.543	0.11	0.076
DHSs 19 & 20	PL164	Sox2_DistalLCR_DHS19andDHS20	BL6/C PL164(Sox2_6_7)_20220725_G07	5.453	8.137	0.156	0.109
DHSs 19 & 20	PL118	Sox2_DistalLCR_DHS19andDHS20andCTCF25toDHS26	BL6/C PL118(Sox2_6_7)_20220126_A09	6.64	7.045	0.755	0.553
DHSs 19 & 20	PL118	Sox2_DistalLCR_DHS19andDHS20andCTCF25toDHS26	BL6/C PL118(Sox2_6_7)_20220126_B09	6.405	6.81	0.755	0.553
DHSs 19 & 20	PL118	Sox2_DistalLCR_DHS19andDHS20andCTCF25toDHS26	BL6/C PL118(Sox2_6_7)_20220126_B10	6.46	6.86	0.758	0.555
DHSs 19 & 20	PL118	Sox2_DistalLCR_DHS19andDHS20andCTCF25toDHS26	BL6/C PL118(Sox2_6_7)_20220126_C09	6.3	6.795	0.71	0.519
DHSs 19 & 20	PL163	Sox2_DistalLCR_DHS20	BL6/C PL163(Sox2_6_7)_20220725_B04	5.217	9.86	0.04	0.024
DHSs 19 & 20	PL163	Sox2_DistalLCR_DHS20	BL6/C PL163(Sox2_6_7)_20220725_C05	5.63	9.887	0.052	0.033
DHSs 19 & 20	PL163	Sox2_DistalLCR_DHS20	BL6/C PL163(Sox2_6_7)_20220725_D04	5.387	9.823	0.046	0.028
DHSs 19 & 20	PL163	Sox2_DistalLCR_DHS20	BL6/C PL163(Sox2_6_7)_20220725_F04	5.523	9.467	0.065	0.042
DHSs 19 & 20	PL163	Sox2_DistalLCR_DHS20	BL6/C PL163(Sox2_6_7)_20220725_G05	5.67	10.613	0.033	0.018
DHSs 19 & 20	PL163	Sox2_DistalLCR_DHS20	BL6/C PL163(Sox2_6_7)_20220725_H05	5.403	9.54	0.057	0.036
DHSs 19 & 20	PL169	Sox2_DistalLCR_DHS20andCTCF25toDHS26	BL6/C PL169(Sox2_6_7)_20220914_C02	4.96	6.457	0.354	0.256
DHSs 19 & 20	PL169	Sox2_DistalLCR_DHS20andCTCF25toDHS26	BL6/C PL169(Sox2_6_7)_20220914_C07	5.063	6.75	0.311	0.224
DHSs 19 & 20	PL169	Sox2_DistalLCR_DHS20andCTCF25toDHS26	BL6/C PL169(Sox2_6_7)_20220914_C09	4.857	6.327	0.361	0.261
DHSs 19 & 20	PL169	Sox2_DistalLCR_DHS20andCTCF25toDHS26	BL6/C PL169(Sox2_6_7)_20220914_C10	4.9	6.48	0.334	0.242
Inversions	PL079	Sox2_DistalLCR_DHS23toCTCF25~inverted	BL6/C PL079(Sox2_6_7)_20210623_B09	7.52	8.65	0.457	0.332
Inversions	PL079	Sox2_DistalLCR_DHS23toCTCF25~inverted	BL6/C PL079(Sox2_6_7)_20210623_B10	6.465	7.065	0.66	0.482
Inversions	PL116	Sox2_DistalLCR_DHS23toDHS26~invertedCTCF25	BL6/C PL116(Sox2_6_7)_20220126_A06	7.395	7.095	1.231	0.905
Inversions	PL116	Sox2_DistalLCR_DHS23toDHS26~invertedCTCF25	BL6/C PL116(Sox2_6_7)_20220126_C05	6.68	6.56	1.087	0.799
Inversions	PL116	Sox2_DistalLCR_DHS23toDHS26~invertedCTCF25	BL6/C PL116(Sox2_6_7)_20220126_E05	8.055	7.725	1.257	0.925
Inversions	PL116	Sox2_DistalLCR_DHS23toDHS26~invertedCTCF25	BL6/C PL116(Sox2_6_7)_20220126_E06	6.54	6.395	1.106	0.813
Inversions	PL116	Sox2_DistalLCR_DHS23toDHS26~invertedCTCF25	BL6/C PL116(Sox2_6_7)_20220126_F05	6.695	6.395	1.231	0.905
Inversions	PL116	Sox2_DistalLCR_DHS23toDHS26~invertedCTCF25	BL6/C PL116(Sox2_6_7)_20220126_G05	6.63	6.525	1.075	0.79
Inversions	PL115	Sox2_DistalLCR_DHS23toDHS26~invertedDHS23andDHS24	BL6/C PL115(Sox2_6_7)_20220126_A03	7.62	7.505	1.083	0.796
Inversions	PL115	Sox2_DistalLCR_DHS23toDHS26~invertedDHS23andDHS24	BL6/C PL115(Sox2_6_7)_20220126_A04	6.845	6.685	1.117	0.821
Inversions	PL115	Sox2_DistalLCR_DHS23toDHS26~invertedDHS23andDHS24	BL6/C PL115(Sox2_6_7)_20220126_F03	7.85	7.61	1.181	0.868
Inversions	PL115	Sox2_DistalLCR_DHS23toDHS26~invertedDHS23andDHS24	BL6/C PL115(Sox2_6_7)_20220126_F04	8.065	7.87	1.145	0.841
Inversions	PL117	Sox2_DistalLCR_DHS23toDHS26~invertedDHS26	BL6/C PL117(Sox2_6_7)_20220126_A07	6.565	6.22	1.27	0.934
Inversions	PL117	Sox2_DistalLCR_DHS23toDHS26~invertedDHS26	BL6/C PL117(Sox2_6_7)_20220126_C08	6.915	6.53	1.306	0.961
Inversions	PL117	Sox2_DistalLCR_DHS23toDHS26~invertedDHS26	BL6/C PL117(Sox2_6_7)_20220126_D07	6.475	6.16	1.244	0.915
Inversions	PL117	Sox2_DistalLCR_DHS23toDHS26~invertedDHS26	BL6/C PL117(Sox2_6_7)_20220126_E07	7.285	6.945	1.266	0.931
Inversions	PL117	Sox2_DistalLCR_DHS23toDHS26~invertedDHS26	BL6/C PL117(Sox2_6_7)_20220126_F07	6.155	5.82	1.261	0.928
Inversions	PL117	Sox2_DistalLCR_DHS23toDHS26~invertedDHS26	BL6/C PL117(Sox2_6_7)_20220126_G07	7.065	6.64	1.343	0.988
Inversions	PL076	Sox2_DistalLCR_DHS23toDHS27~inverted	BL6/C PL076(Sox2_6_7)_20210623_A06	5.195	4.97	1.169	0.859
Inversions	PL076	Sox2_DistalLCR_DHS23toDHS27~inverted	BL6/C PL076(Sox2_6_7)_20210623_B07	5.235	5.15	1.061	0.779
Inversions	PL076	Sox2_DistalLCR_DHS23toDHS27~inverted	BL6/C PL076(Sox2_6_7)_20210623_D06	5.33	5.055	1.21	0.89
Inversions	PL076	Sox2_DistalLCR_DHS23toDHS27~inverted	BL6/C PL076(Sox2_6_7)_20210623_E07	5.5	5.175	1.253	0.921
Inversions	PL076	Sox2_DistalLCR_DHS23toDHS27~inverted	BL6/C PL076(Sox2_6_7)_20210623_E08	6.385	6.16	1.169	0.859
Inversions	PL076	Sox2_DistalLCR_DHS23toDHS27~inverted	BL6/C PL076(Sox2_6_7)_20210623_F05	5.885	5.645	1.181	0.868
Inversions	PL076	Sox2_DistalLCR_DHS23toDHS27~inverted	BL6/C PL076(Sox2_6_7)_20210623_F06	7.15	6.83	1.248	0.918
Inversions	PL114	Sox2_DistalLCR_DHS24toCTCF25~inverted	BL6/C PL114(Sox2_6_7)_20220126_A01	7.95	9.58	0.323	0.233
Inversions	PL114	Sox2_DistalLCR_DHS24toCTCF25~inverted	BL6/C PL114(Sox2_6_7)_20220126_A02	6.695	8.405	0.306	0.22
Inversions	PL114	Sox2_DistalLCR_DHS24toCTCF25~inverted	BL6/C PL114(Sox2_6_7)_20220126_B02	5.975	7.64	0.315	0.227
Inversions	PL074	Sox2_DistalLCR_WT~inverted	BL6/C PL074(Sox2_6_7)_20210623_A12	6.345	6.22	1.091	0.801
Inversions	PL074	Sox2_DistalLCR_WT~inverted	BL6/C PL074(Sox2_6_7)_20210623_D09	6.085	6.105	0.986	0.724
Inversions	PL074	Sox2_DistalLCR_WT~inverted	BL6/C PL074(Sox2_6_7)_20210623_E12	6.315	6.265	1.035	0.76
Order	PL107	Sox2_DistalLCR_CTCF25~DHS23~DHS24	BL6/C PL107(Sox2_6_7)_20211201_A01	5.845	6.645	0.574	0.419
Order	PL107	Sox2_DistalLCR_CTCF25~DHS23~DHS24	BL6/C PL107(Sox2_6_7)_20211201_B01	5.995	6.775	0.582	0.425
Order	PL107	Sox2_DistalLCR_CTCF25~DHS23~DHS24	BL6/C PL107(Sox2_6_7)_20211201_C01	6.06	6.885	0.564	0.412
Order	PL107	Sox2_DistalLCR_CTCF25~DHS23~DHS24	BL6/C PL107(Sox2_6_7)_20211201_D01	6.295	7.1	0.572	0.418
Order	PL107	Sox2_DistalLCR_CTCF25~DHS23~DHS24	BL6/C PL107(Sox2_6_7)_20211201_E01	6.315	7.04	0.605	0.442
Order	PL107	Sox2_DistalLCR_CTCF25~DHS23~DHS24	BL6/C PL107(Sox2_6_7)_20211201_F01	6.63	7.345	0.609	0.445
Order	PL108	Sox2_DistalLCR_DHS23~CTCF25~DHS24	BL6/C PL108(Sox2_6_7)_20211201_A03	6.95	7.945	0.502	0.365
Order	PL108	Sox2_DistalLCR_DHS23~CTCF25~DHS24	BL6/C PL108(Sox2_6_7)_20211201_A04	6.175	6.905	0.603	0.44
Order	PL108	Sox2_DistalLCR_DHS23~CTCF25~DHS24	BL6/C PL108(Sox2_6_7)_20211201_E03	6.095	6.82	0.605	0.442
Order	PL108	Sox2_DistalLCR_DHS23~CTCF25~DHS24	BL6/C PL108(Sox2_6_7)_20211201_F03	6.48	7.235	0.593	0.433
Order	PL108	Sox2_DistalLCR_DHS23~CTCF25~DHS24	BL6/C PL108(Sox2_6_7)_20211201_F04	6.12	6.87	0.595	0.434
Order	PL108	Sox2_DistalLCR_DHS23~CTCF25~DHS24	BL6/C PL108(Sox2_6_7)_20211201_H03	6.89	7.7	0.57	0.416
Order	PL109	Sox2_DistalLCR_DHS23~DHS24~DHS26~CTCF25	BL6/C PL109(Sox2_6_7)_20211201_D05	6.38	5.925	1.371	1.009
Order	PL109	Sox2_DistalLCR_DHS23~DHS24~DHS26~CTCF25	BL6/C PL109(Sox2_6_7)_20211201_E06	6.69	6.15	1.454	1.07
Order	PL109	Sox2_DistalLCR_DHS23~DHS24~DHS26~CTCF25	BL6/C PL109(Sox2_6_7)_20211201_F06	6.84	6.355	1.4	1.03
Order	PL109	Sox2_DistalLCR_DHS23~DHS24~DHS26~CTCF25	BL6/C PL109(Sox2_6_7)_20211201_G05	6.96	6.405	1.469	1.082
Order	PL109	Sox2_DistalLCR_DHS23~DHS24~DHS26~CTCF25	BL6/C PL109(Sox2_6_7)_20211201_G06	7.55	6.965	1.5	1.105
Order	PL106	Sox2_DistalLCR_DHS24~DHS23~CTCF25	BL6/C PL106(Sox2_6_7)_20211201_A09	5.99	7.15	0.448	0.325
Order	PL106	Sox2_DistalLCR_DHS24~DHS23~CTCF25	BL6/C PL106(Sox2_6_7)_20211201_B09	5.82	6.92	0.467	0.339
Order	PL106	Sox2_DistalLCR_DHS24~DHS23~CTCF25	BL6/C PL106(Sox2_6_7)_20211201_C09	5.735	6.905	0.444	0.323
Order	PL106	Sox2_DistalLCR_DHS24~DHS23~CTCF25	BL6/C PL106(Sox2_6_7)_20211201_G09	5.99	6.93	0.521	0.38
syn23-24	PL156	Sox2_DistalLCR_DHS23dC~d7TFBSandDHS24dT	BL6/C PL156(Sox2_6_7)_20220406_B03	4.76	5.48	0.607	0.443
syn23-24	PL156	Sox2_DistalLCR_DHS23dC~d7TFBSandDHS24dT	BL6/C PL156(Sox2_6_7)_20220406_B04	4.695	5.635	0.521	0.38
syn23-24	PL156	Sox2_DistalLCR_DHS23dC~d7TFBSandDHS24dT	BL6/C PL156(Sox2_6_7)_20220406_C04	4.83	5.65	0.566	0.413
syn23-24	PL156	Sox2_DistalLCR_DHS23dC~d7TFBSandDHS24dT	BL6/C PL156(Sox2_6_7)_20220406_D04	4.595	5.295	0.616	0.45
syn23-24	PL156	Sox2_DistalLCR_DHS23dC~d7TFBSandDHS24dT	BL6/C PL156(Sox2_6_7)_20220406_E03	4.77	5.485	0.609	0.445
syn23-24	PL156	Sox2_DistalLCR_DHS23dC~d7TFBSandDHS24dT	BL6/C PL156(Sox2_6_7)_20220406_E04	4.73	5.375	0.639	0.467
syn23-24	PL162	Sox2_DistalLCR_DHS23dC~d8TFBSandDHS24dT	BL6/C PL162(Sox2_6_7)_20220725_A01	5.497	6.73	0.425	0.309
syn23-24	PL162	Sox2_DistalLCR_DHS23dC~d8TFBSandDHS24dT	BL6/C PL162(Sox2_6_7)_20220725_A02	5.52	6.587	0.477	0.347
syn23-24	PL162	Sox2_DistalLCR_DHS23dC~d8TFBSandDHS24dT	BL6/C PL162(Sox2_6_7)_20220725_C01	5.817	6.587	0.586	0.428
syn23-24	PL162	Sox2_DistalLCR_DHS23dC~d8TFBSandDHS24dT	BL6/C PL162(Sox2_6_7)_20220725_E01	6.207	7.453	0.421	0.306
syn23-24	PL162	Sox2_DistalLCR_DHS23dC~d8TFBSandDHS24dT	BL6/C PL162(Sox2_6_7)_20220725_G01	7.57	9.16	0.332	0.24
syn23-24	PL162	Sox2_DistalLCR_DHS23dC~d8TFBSandDHS24dT	BL6/C PL162(Sox2_6_7)_20220725_H01	5.507	6.647	0.454	0.33
syn23-24	PL155	Sox2_DistalLCR_DHS23dCandDHS24dT	BL6/C PL155(Sox2_6_7)_20220406_B01	4.85	5.03	0.883	0.647
syn23-24	PL155	Sox2_DistalLCR_DHS23dCandDHS24dT	BL6/C PL155(Sox2_6_7)_20220406_B02	4.84	5.025	0.88	0.645
syn23-24	PL155	Sox2_DistalLCR_DHS23dCandDHS24dT	BL6/C PL155(Sox2_6_7)_20220406_C02	4.845	5.085	0.847	0.621
syn23-24	PL155	Sox2_DistalLCR_DHS23dCandDHS24dT	BL6/C PL155(Sox2_6_7)_20220406_D02	5.015	5.345	0.796	0.583
syn23-24	PL155	Sox2_DistalLCR_DHS23dCandDHS24dT	BL6/C PL155(Sox2_6_7)_20220406_F01	4.84	5.09	0.841	0.617
syn23-24	PL155	Sox2_DistalLCR_DHS23dCandDHS24dT	BL6/C PL155(Sox2_6_7)_20220406_F02	4.83	5.14	0.807	0.591
syn24	PL154	Sox2_DistalLCR_DHS24~NuclearreceptorAndSox	BL6/C PL154(Sox2_6_7)_20220323_A09	4.99	9.605	0.041	0.024
syn24	PL154	Sox2_DistalLCR_DHS24~NuclearreceptorAndSox	BL6/C PL154(Sox2_6_7)_20220323_B10	4.915	9.57	0.04	0.023
syn24	PL154	Sox2_DistalLCR_DHS24~NuclearreceptorAndSox	BL6/C PL154(Sox2_6_7)_20220323_C09	4.52	9.2	0.039	0.023
syn24	PL154	Sox2_DistalLCR_DHS24~NuclearreceptorAndSox	BL6/C PL154(Sox2_6_7)_20220323_C10	4.845	9.335	0.045	0.027
syn24	PL154	Sox2_DistalLCR_DHS24~NuclearreceptorAndSox	BL6/C PL154(Sox2_6_7)_20220323_H10	4.645	9.105	0.045	0.028
syn24	PL124	Sox2_DistalLCR_DHS24dT	BL6/C PL124(Sox2_6_7)_20211208_A01	5.635	7.13	0.355	0.257
syn24	PL124	Sox2_DistalLCR_DHS24dT	BL6/C PL124(Sox2_6_7)_20211208_B01	6.165	7.55	0.383	0.277
syn24	PL124	Sox2_DistalLCR_DHS24dT	BL6/C PL124(Sox2_6_7)_20211208_C01	5.965	7.675	0.306	0.22
syn24	PL124	Sox2_DistalLCR_DHS24dT	BL6/C PL124(Sox2_6_7)_20211208_D01	6.095	7.49	0.38	0.275
syn24	PL124	Sox2_DistalLCR_DHS24dT	BL6/C PL124(Sox2_6_7)_20211208_F01	5.67	7.13	0.363	0.263
syn24	PL124	Sox2_DistalLCR_DHS24dT	BL6/C PL124(Sox2_6_7)_20211208_G01	6.165	7.645	0.358	0.259
syn24	PL125	Sox2_DistalLCR_DHS24dT~d4TFBS	BL6/C PL125(Sox2_6_7)_20211208_A02	6.58	11.18	0.041	0.025
syn24	PL125	Sox2_DistalLCR_DHS24dT~d4TFBS	BL6/C PL125(Sox2_6_7)_20211208_C02	6.51	11.335	0.035	0.02
syn24	PL125	Sox2_DistalLCR_DHS24dT~d4TFBS	BL6/C PL125(Sox2_6_7)_20211208_F02	6.755	11.045	0.051	0.032
syn24	PL125	Sox2_DistalLCR_DHS24dT~d4TFBS	BL6/C PL125(Sox2_6_7)_20211208_G02	6.775	11.235	0.045	0.028
syn24	PL125	Sox2_DistalLCR_DHS24dT~d4TFBS	BL6/C PL125(Sox2_6_7)_20211208_H02	6.65	11.525	0.034	0.019
syn24	PL133	Sox2_DistalLCR_DHS24dT~dESRRA	BL6/C PL133(Sox2_6_7)_20220202_C07	6.53	9.705	0.111	0.076
syn24	PL133	Sox2_DistalLCR_DHS24dT~dESRRA	BL6/C PL133(Sox2_6_7)_20220202_C12	7.3	10.16	0.138	0.096
syn24	PL133	Sox2_DistalLCR_DHS24dT~dESRRA	BL6/C PL133(Sox2_6_7)_20220202_D07	5.695	7.55	0.276	0.199
syn24	PL133	Sox2_DistalLCR_DHS24dT~dESRRA	BL6/C PL133(Sox2_6_7)_20220202_H07	5.755	8.6	0.139	0.097
syn24	PL135	Sox2_DistalLCR_DHS24dT~dESRRAandESRRB	BL6/C PL135(Sox2_6_7)_20220202_B09	5.565	9.48	0.066	0.043
syn24	PL135	Sox2_DistalLCR_DHS24dT~dESRRAandESRRB	BL6/C PL135(Sox2_6_7)_20220202_C09	5.605	9.565	0.064	0.042
syn24	PL135	Sox2_DistalLCR_DHS24dT~dESRRAandESRRB	BL6/C PL135(Sox2_6_7)_20220202_D09	8.515	12.465	0.065	0.042
syn24	PL135	Sox2_DistalLCR_DHS24dT~dESRRAandESRRB	BL6/C PL135(Sox2_6_7)_20220202_G09	7.205	11.515	0.05	0.031
syn24	PL152	Sox2_DistalLCR_DHS24dT~dESRRAandForkhead	BL6/C PL152(Sox2_6_7)_20220323_A05	5.93	8.415	0.179	0.126
syn24	PL152	Sox2_DistalLCR_DHS24dT~dESRRAandForkhead	BL6/C PL152(Sox2_6_7)_20220323_A06	4.835	7.49	0.159	0.112
syn24	PL152	Sox2_DistalLCR_DHS24dT~dESRRAandForkhead	BL6/C PL152(Sox2_6_7)_20220323_B06	4.735	7.915	0.11	0.076
syn24	PL152	Sox2_DistalLCR_DHS24dT~dESRRAandForkhead	BL6/C PL152(Sox2_6_7)_20220323_D05	4.62	7.505	0.135	0.094
syn24	PL152	Sox2_DistalLCR_DHS24dT~dESRRAandForkhead	BL6/C PL152(Sox2_6_7)_20220323_E06	5.16	8.505	0.098	0.067
syn24	PL152	Sox2_DistalLCR_DHS24dT~dESRRAandForkhead	BL6/C PL152(Sox2_6_7)_20220323_G05	4.705	7.72	0.124	0.086
syn24	PL151	Sox2_DistalLCR_DHS24dT~dESRRAandNuclearreceptorandSox	BL6/C PL151(Sox2_6_7)_20220323_A04	4.86	10.085	0.027	0.014
syn24	PL151	Sox2_DistalLCR_DHS24dT~dESRRAandNuclearreceptorandSox	BL6/C PL151(Sox2_6_7)_20220323_D04	4.705	9.375	0.039	0.023
syn24	PL151	Sox2_DistalLCR_DHS24dT~dESRRAandNuclearreceptorandSox	BL6/C PL151(Sox2_6_7)_20220323_F03	4.86	10.06	0.027	0.014
syn24	PL151	Sox2_DistalLCR_DHS24dT~dESRRAandNuclearreceptorandSox	BL6/C PL151(Sox2_6_7)_20220323_G04	4.905	9.65	0.037	0.022
syn24	PL131	Sox2_DistalLCR_DHS24dT~dESRRB	BL6/C PL131(Sox2_6_7)_20220202_A05	5.82	8.52	0.154	0.108
syn24	PL131	Sox2_DistalLCR_DHS24dT~dESRRB	BL6/C PL131(Sox2_6_7)_20220202_B05	5.75	8.62	0.137	0.095
syn24	PL131	Sox2_DistalLCR_DHS24dT~dESRRB	BL6/C PL131(Sox2_6_7)_20220202_D05	7.12	10.155	0.122	0.084
syn24	PL131	Sox2_DistalLCR_DHS24dT~dESRRB	BL6/C PL131(Sox2_6_7)_20220202_E05	5.65	8.715	0.119	0.082
syn24	PL153	Sox2_DistalLCR_DHS24dT~dESRRBandESRRAandForkhead	BL6/C PL153(Sox2_6_7)_20220323_B07	4.935	9.105	0.056	0.035
syn24	PL153	Sox2_DistalLCR_DHS24dT~dESRRBandESRRAandForkhead	BL6/C PL153(Sox2_6_7)_20220323_C08	4.875	8.765	0.067	0.044
syn24	PL153	Sox2_DistalLCR_DHS24dT~dESRRBandESRRAandForkhead	BL6/C PL153(Sox2_6_7)_20220323_D07	4.975	8.95	0.064	0.041
syn24	PL153	Sox2_DistalLCR_DHS24dT~dESRRBandESRRAandForkhead	BL6/C PL153(Sox2_6_7)_20220323_D08	4.855	8.95	0.059	0.037
syn24	PL153	Sox2_DistalLCR_DHS24dT~dESRRBandESRRAandForkhead	BL6/C PL153(Sox2_6_7)_20220323_E07	4.935	8.905	0.064	0.041
syn24	PL153	Sox2_DistalLCR_DHS24dT~dESRRBandESRRAandForkhead	BL6/C PL153(Sox2_6_7)_20220323_F08	4.81	8.735	0.066	0.043
syn24	PL150	Sox2_DistalLCR_DHS24dT~dESRRBandForkhead	BL6/C PL150(Sox2_6_7)_20220323_A01	5.225	8.2	0.127	0.088
syn24	PL150	Sox2_DistalLCR_DHS24dT~dESRRBandForkhead	BL6/C PL150(Sox2_6_7)_20220323_B02	5.035	7.25	0.215	0.153
syn24	PL150	Sox2_DistalLCR_DHS24dT~dESRRBandForkhead	BL6/C PL150(Sox2_6_7)_20220323_D01	4.995	7.905	0.133	0.092
syn24	PL150	Sox2_DistalLCR_DHS24dT~dESRRBandForkhead	BL6/C PL150(Sox2_6_7)_20220323_D02	5.1	7.53	0.186	0.131
syn24	PL150	Sox2_DistalLCR_DHS24dT~dESRRBandForkhead	BL6/C PL150(Sox2_6_7)_20220323_E02	4.915	8.17	0.105	0.072
syn24	PL150	Sox2_DistalLCR_DHS24dT~dESRRBandForkhead	BL6/C PL150(Sox2_6_7)_20220323_F02	4.95	7.88	0.131	0.091
syn24	PL134	Sox2_DistalLCR_DHS24dT~dForkhead	BL6/C PL134(Sox2_6_7)_20220202_A08	5.65	7.445	0.288	0.207
syn24	PL134	Sox2_DistalLCR_DHS24dT~dForkhead	BL6/C PL134(Sox2_6_7)_20220202_B08	5.57	7.655	0.236	0.168
syn24	PL134	Sox2_DistalLCR_DHS24dT~dForkhead	BL6/C PL134(Sox2_6_7)_20220202_G08	6.41	8.435	0.246	0.176
syn24	PL134	Sox2_DistalLCR_DHS24dT~dForkhead	BL6/C PL134(Sox2_6_7)_20220202_H08	6.06	7.97	0.266	0.191
syn24	PL132	Sox2_DistalLCR_DHS24dT~dNuclearreceptorAndSOX	BL6/C PL132(Sox2_6_7)_20220202_B06	5.77	9.69	0.066	0.043
syn24	PL132	Sox2_DistalLCR_DHS24dT~dNuclearreceptorAndSOX	BL6/C PL132(Sox2_6_7)_20220202_C06	5.615	9.45	0.07	0.046
syn24	PL132	Sox2_DistalLCR_DHS24dT~dNuclearreceptorAndSOX	BL6/C PL132(Sox2_6_7)_20220202_F06	6.01	10.03	0.062	0.04
syn24	PL132	Sox2_DistalLCR_DHS24dT~dNuclearreceptorAndSOX	BL6/C PL132(Sox2_6_7)_20220202_G06	4.765	8.575	0.071	0.047
syn24	PL136	Sox2_DistalLCR_DHS24dT~mut4TFBS	BL6/C PL136(Sox2_6_7)_20220202_A10	5.845	10.54	0.039	0.023
syn24	PL136	Sox2_DistalLCR_DHS24dT~mut4TFBS	BL6/C PL136(Sox2_6_7)_20220202_D10	5.56	10.17	0.041	0.024
syn24	PL136	Sox2_DistalLCR_DHS24dT~mut4TFBS	BL6/C PL136(Sox2_6_7)_20220202_F10	5.885	10.72	0.035	0.02
syn24	PL136	Sox2_DistalLCR_DHS24dT~mut4TFBS	BL6/C PL136(Sox2_6_7)_20220202_H10	5.68	10.67	0.031	0.017
LCR CTCF	PL122	Sox2_DistalLCR_DHS23toDHS27~CTCF~Divergent	BL6/C PL122(Sox2_6_7)_20220202_A03	5.9	5.81	1.064	0.782
LCR CTCF	PL122	Sox2_DistalLCR_DHS23toDHS27~CTCF~Divergent	BL6/C PL122(Sox2_6_7)_20220202_B03	6.05	6.105	0.963	0.707
LCR CTCF	PL122	Sox2_DistalLCR_DHS23toDHS27~CTCF~Divergent	BL6/C PL122(Sox2_6_7)_20220202_B04	6.06	6.1	0.973	0.714
LCR CTCF	PL122	Sox2_DistalLCR_DHS23toDHS27~CTCF~Divergent	BL6/C PL122(Sox2_6_7)_20220202_C03	6.09	6.06	1.021	0.75
LCR CTCF	PL122	Sox2_DistalLCR_DHS23toDHS27~CTCF~Divergent	BL6/C PL122(Sox2_6_7)_20220202_D04	7.01	6.965	1.032	0.758
LCR CTCF	PL122	Sox2_DistalLCR_DHS23toDHS27~CTCF~Divergent	BL6/C PL122(Sox2_6_7)_20220202_F03	6.765	6.74	1.017	0.747
LCR CTCF	PL121	Sox2_DistalLCR_DHS23toDHS27~dCTCF	BL6/C PL121(Sox2_6_7)_20220202_A01	5.76	5.985	0.856	0.627
LCR CTCF	PL121	Sox2_DistalLCR_DHS23toDHS27~dCTCF	BL6/C PL121(Sox2_6_7)_20220202_C01	6.965	7.375	0.753	0.551
LCR CTCF	PL121	Sox2_DistalLCR_DHS23toDHS27~dCTCF	BL6/C PL121(Sox2_6_7)_20220202_D02	6.11	6.48	0.774	0.567
LCR CTCF	PL121	Sox2_DistalLCR_DHS23toDHS27~dCTCF	BL6/C PL121(Sox2_6_7)_20220202_E01	5.83	6.085	0.838	0.614
LCR CTCF	PL121	Sox2_DistalLCR_DHS23toDHS27~dCTCF	BL6/C PL121(Sox2_6_7)_20220202_F01	7.02	7.25	0.853	0.625
syn26	PL157	Sox2_DistalLCR_DHS26~minimal	BL6/C PL157(Sox2_6_7)_20220406_B05	4.67	6.67	0.25	0.179
syn26	PL157	Sox2_DistalLCR_DHS26~minimal	BL6/C PL157(Sox2_6_7)_20220406_B06	4.72	6.73	0.248	0.178
syn26	PL157	Sox2_DistalLCR_DHS26~minimal	BL6/C PL157(Sox2_6_7)_20220406_C05	4.575	6.615	0.243	0.174
syn26	PL157	Sox2_DistalLCR_DHS26~minimal	BL6/C PL157(Sox2_6_7)_20220406_C06	4.495	6.52	0.246	0.176
syn26	PL157	Sox2_DistalLCR_DHS26~minimal	BL6/C PL157(Sox2_6_7)_20220406_D05	4.685	6.575	0.27	0.194
syn26	PL157	Sox2_DistalLCR_DHS26~minimal	BL6/C PL157(Sox2_6_7)_20220406_D06	4.38	6.515	0.228	0.163
syn26	PL158	Sox2_DistalLCR_DHS26~minimal~d4TFBS	BL6/C PL158(Sox2_6_7)_20220406_B07	4.35	9.06	0.038	0.022
syn26	PL158	Sox2_DistalLCR_DHS26~minimal~d4TFBS	BL6/C PL158(Sox2_6_7)_20220406_B08	4.325	9.205	0.034	0.019
syn26	PL158	Sox2_DistalLCR_DHS26~minimal~d4TFBS	BL6/C PL158(Sox2_6_7)_20220406_C07	4.325	9.225	0.033	0.019
syn26	PL158	Sox2_DistalLCR_DHS26~minimal~d4TFBS	BL6/C PL158(Sox2_6_7)_20220406_D08	4.115	8.845	0.038	0.022
syn26	PL158	Sox2_DistalLCR_DHS26~minimal~d4TFBS	BL6/C PL158(Sox2_6_7)_20220406_E08	4.475	9.395	0.033	0.018
syn26	PL158	Sox2_DistalLCR_DHS26~minimal~d4TFBS	BL6/C PL158(Sox2_6_7)_20220406_F07	4.175	8.905	0.038	0.022
Human orthoDHS	PL129	Sox2_hDistalLCR_orthoDHS23toDHS24	BL6/C PL129(Sox2_6_7)_20220112_B09	7.195	11.48	0.051	0.032
Human orthoDHS	PL129	Sox2_hDistalLCR_orthoDHS23toDHS24	BL6/C PL129(Sox2_6_7)_20220112_B10	6.27	10.205	0.065	0.042
Human orthoDHS	PL129	Sox2_hDistalLCR_orthoDHS23toDHS24	BL6/C PL129(Sox2_6_7)_20220112_C09	6.61	11.155	0.043	0.026
Human orthoDHS	PL129	Sox2_hDistalLCR_orthoDHS23toDHS24	BL6/C PL129(Sox2_6_7)_20220112_D10	6.235	10.335	0.058	0.037
Human orthoDHS	PL129	Sox2_hDistalLCR_orthoDHS23toDHS24	BL6/C PL129(Sox2_6_7)_20220112_E10	5.77	9.84	0.06	0.038
Human orthoDHS	PL130	Sox2_hDistalLCR_orthoDHS24	BL6/C PL130(Sox2_6_7)_20220112_B11	6.325	11.01	0.039	0.023
Human orthoDHS	PL130	Sox2_hDistalLCR_orthoDHS24	BL6/C PL130(Sox2_6_7)_20220112_C12	5.935	10.515	0.042	0.025
Human orthoDHS	PL130	Sox2_hDistalLCR_orthoDHS24	BL6/C PL130(Sox2_6_7)_20220112_D12	6.175	11.03	0.035	0.02
Human orthoDHS	PL130	Sox2_hDistalLCR_orthoDHS24	BL6/C PL130(Sox2_6_7)_20220112_E12	6.11	10.67	0.042	0.025
