## Supplemental Table S6 for "Synthetic regulatory genomics uncovers enhancer context dependence at the *Sox2* locus"

#chrom	chromStart	chromEnd	name	strand
chr3	34732778	34774117	dLCR	.
chr3	34730738	34738387	dLCRH1	.
chrX	164418679	164435590	dPiga	.
chr3	34631454	34774117	dSox2	.
chr3	34577661	34798754	RP23-144O8	.
chr3	34612425	34835570	RP23-274P9	.
chr3	34757573	34758539	Sox2_DistalLCR_2xDHS24	+
chr3	34755704	34760351	Sox2_DistalLCR_CTCF25~DHS23~DHS24	+
chr3	34759477	34760351	Sox2_DistalLCR_CTCF25toDHS26	+
chr3	34760351	34762064	Sox2_DistalLCR_CTCF25toDHS26	+
chr3	34732778	34759477	Sox2_DistalLCR_dCTCF25	+
chr3	34760351	34774117	Sox2_DistalLCR_dCTCF25	+
chr3	34732778	34759471	Sox2_DistalLCR_dCTCF25andDHS26andCTCF28	+
chr3	34762602	34770147	Sox2_DistalLCR_dCTCF25andDHS26andCTCF28	+
chr3	34772797	34774117	Sox2_DistalLCR_dCTCF25andDHS26andCTCF28	+
chr3	34732778	34771995	Sox2_DistalLCR_dCTCF28	+
chr3	34772642	34774117	Sox2_DistalLCR_dCTCF28	+
chr3	34732778	34734439	Sox2_DistalLCR_dDHS19toDHS20	+
chr3	34745928	34774117	Sox2_DistalLCR_dDHS19toDHS20	+
chr3	34732778	34744003	Sox2_DistalLCR_dDHS20	+
chr3	34747253	34774117	Sox2_DistalLCR_dDHS20	+
chr3	34732779	34743196	Sox2_DistalLCR_dDHS20toCTCF28	+
chr3	34773238	34774117	Sox2_DistalLCR_dDHS20toCTCF28	+
chr3	34732778	34736932	Sox2_DistalLCR_dDHS20toDHS23~3	+
chr3	34756756	34774117	Sox2_DistalLCR_dDHS20toDHS23~3	+
chr3	34732778	34743107	Sox2_DistalLCR_dDHS20toDHS27	+
chr3	34771604	34774117	Sox2_DistalLCR_dDHS20toDHS27	+
chr3	34732778	34750000	Sox2_DistalLCR_dDHS21	+
chr3	34754464	34774117	Sox2_DistalLCR_dDHS21	+
chr3	34732778	34750000	Sox2_DistalLCR_dDHS21andCTCF28	+
chr3	34754464	34768279	Sox2_DistalLCR_dDHS21andCTCF28	+
chr3	34773063	34774117	Sox2_DistalLCR_dDHS21andCTCF28	+
chr3	34732778	34750000	Sox2_DistalLCR_dDHS21toDHS22	+
chr3	34755609	34774117	Sox2_DistalLCR_dDHS21toDHS22	+
chr3	34732778	34755760	Sox2_DistalLCR_dDHS23	+
chr3	34757573	34774117	Sox2_DistalLCR_dDHS23	+
chr3	34732778	34756314	Sox2_DistalLCR_dDHS23toCTCF25	+
chr3	34760351	34774117	Sox2_DistalLCR_dDHS23toCTCF25	+
chr3	34732778	34755704	Sox2_DistalLCR_dDHS23toDHS24	+
chr3	34758539	34774117	Sox2_DistalLCR_dDHS23toDHS24	+
chr3	34732778	34756314	Sox2_DistalLCR_dDHS23toDHS27	+
chr3	34766240	34774117	Sox2_DistalLCR_dDHS23toDHS27	+
chr3	34732778	34757377	Sox2_DistalLCR_dDHS24	+
chr3	34758600	34774117	Sox2_DistalLCR_dDHS24	+
chr3	34732778	34760351	Sox2_DistalLCR_dDHS26	+
chr3	34762095	34774117	Sox2_DistalLCR_dDHS26	+
chr3	34732778	34760545	Sox2_DistalLCR_dDHS26toDHS27andCTCF28	+
chr3	34768520	34771995	Sox2_DistalLCR_dDHS26toDHS27andCTCF28	+
chr3	34772643	34774117	Sox2_DistalLCR_dDHS26toDHS27andCTCF28	+
chr3	34732778	34762891	Sox2_DistalLCR_dDHS27	+
chr3	34766241	34774117	Sox2_DistalLCR_dDHS27	+
chr3	34734858	34735271	Sox2_DistalLCR_DHS19andDHS20	+
chr3	34744267	34746101	Sox2_DistalLCR_DHS19andDHS20	+
chr3	34734858	34735271	Sox2_DistalLCR_DHS19andDHS20andCTCF25toDHS26	+
chr3	34744267	34746101	Sox2_DistalLCR_DHS19andDHS20andCTCF25toDHS26	+
chr3	34759477	34762064	Sox2_DistalLCR_DHS19andDHS20andCTCF25toDHS26	+
chr3	34744267	34746101	Sox2_DistalLCR_DHS20	+
chr3	34755704	34757573	Sox2_DistalLCR_DHS23	+
chr3	34755704	34760351	Sox2_DistalLCR_DHS23~CTCF25~DHS24	+
chr3	34755704	34762064	Sox2_DistalLCR_DHS23~DHS24~DHS26~CTCF25	+
chr3	34755704	34757573	Sox2_DistalLCR_DHS23andCTCF25	+
chr3	34759477	34760351	Sox2_DistalLCR_DHS23andCTCF25	+
chr3	34755704	34758539	Sox2_DistalLCR_DHS23andDHS24	+
chr3	34755704	34757573	Sox2_DistalLCR_DHS23andDHS26	+
chr3	34760351	34762064	Sox2_DistalLCR_DHS23andDHS26	+
chr3	34755958	34756413	Sox2_DistalLCR_DHS23dC~d7TFBSandDHS24dT	+
chr3	34756432	34756585	Sox2_DistalLCR_DHS23dC~d7TFBSandDHS24dT	+
chr3	34756604	34756616	Sox2_DistalLCR_DHS23dC~d7TFBSandDHS24dT	+
chr3	34756621	34756669	Sox2_DistalLCR_DHS23dC~d7TFBSandDHS24dT	+
chr3	34756680	34756761	Sox2_DistalLCR_DHS23dC~d7TFBSandDHS24dT	+
chr3	34756776	34756899	Sox2_DistalLCR_DHS23dC~d7TFBSandDHS24dT	+
chr3	34756955	34757088	Sox2_DistalLCR_DHS23dC~d7TFBSandDHS24dT	+
chr3	34757573	34758349	Sox2_DistalLCR_DHS23dC~d7TFBSandDHS24dT	+
chr3	34758362	34758539	Sox2_DistalLCR_DHS23dC~d7TFBSandDHS24dT	+
chr3	34755958	34756413	Sox2_DistalLCR_DHS23dC~d8TFBSandDHS24dT	+
chr3	34756432	34756585	Sox2_DistalLCR_DHS23dC~d8TFBSandDHS24dT	+
chr3	34756604	34756616	Sox2_DistalLCR_DHS23dC~d8TFBSandDHS24dT	+
chr3	34756621	34756669	Sox2_DistalLCR_DHS23dC~d8TFBSandDHS24dT	+
chr3	34756680	34756761	Sox2_DistalLCR_DHS23dC~d8TFBSandDHS24dT	+
chr3	34756776	34756886	Sox2_DistalLCR_DHS23dC~d8TFBSandDHS24dT	+
chr3	34756955	34757088	Sox2_DistalLCR_DHS23dC~d8TFBSandDHS24dT	+
chr3	34757573	34758349	Sox2_DistalLCR_DHS23dC~d8TFBSandDHS24dT	+
chr3	34758362	34758539	Sox2_DistalLCR_DHS23dC~d8TFBSandDHS24dT	+
chr3	34755958	34756616	Sox2_DistalLCR_DHS23dCandDHS24dT	+
chr3	34756621	34757088	Sox2_DistalLCR_DHS23dCandDHS24dT	+
chr3	34757573	34758349	Sox2_DistalLCR_DHS23dCandDHS24dT	+
chr3	34758362	34758539	Sox2_DistalLCR_DHS23dCandDHS24dT	+
chr3	34755704	34760351	Sox2_DistalLCR_DHS23toCTCF25	+
chr3	34755560	34760351	Sox2_DistalLCR_DHS23toCTCF25~inverted	-
chr3	34755704	34762064	Sox2_DistalLCR_DHS23toDHS26	+
chr3	34755704	34759477	Sox2_DistalLCR_DHS23toDHS26~invertedCTCF25	+
chr3	34759477	34760351	Sox2_DistalLCR_DHS23toDHS26~invertedCTCF25	-
chr3	34760351	34762064	Sox2_DistalLCR_DHS23toDHS26~invertedCTCF25	+
chr3	34755704	34757573	Sox2_DistalLCR_DHS23toDHS26~invertedDHS23andDHS24	-
chr3	34757573	34758539	Sox2_DistalLCR_DHS23toDHS26~invertedDHS23andDHS24	-
chr3	34758539	34762064	Sox2_DistalLCR_DHS23toDHS26~invertedDHS23andDHS24	+
chr3	34755704	34760351	Sox2_DistalLCR_DHS23toDHS26~invertedDHS26	+
chr3	34760351	34762064	Sox2_DistalLCR_DHS23toDHS26~invertedDHS26	-
chr3	34755704	34765749	Sox2_DistalLCR_DHS23toDHS27	+
chr3	34755704	34760085	Sox2_DistalLCR_DHS23toDHS27~CTCF~Divergent	+
chr3	34760085	34760134	Sox2_DistalLCR_DHS23toDHS27~CTCF~Divergent	-
chr3	34760134	34760489	Sox2_DistalLCR_DHS23toDHS27~CTCF~Divergent	+
chr3	34760489	34760524	Sox2_DistalLCR_DHS23toDHS27~CTCF~Divergent	-
chr3	34760524	34761481	Sox2_DistalLCR_DHS23toDHS27~CTCF~Divergent	+
chr3	34761481	34761516	Sox2_DistalLCR_DHS23toDHS27~CTCF~Divergent	-
chr3	34761516	34765749	Sox2_DistalLCR_DHS23toDHS27~CTCF~Divergent	+
chr3	34755704	34759990	Sox2_DistalLCR_DHS23toDHS27~dCTCF	+
chr3	34760025	34760084	Sox2_DistalLCR_DHS23toDHS27~dCTCF	+
chr3	34760133	34760314	Sox2_DistalLCR_DHS23toDHS27~dCTCF	+
chr3	34760349	34760489	Sox2_DistalLCR_DHS23toDHS27~dCTCF	+
chr3	34760524	34760728	Sox2_DistalLCR_DHS23toDHS27~dCTCF	+
chr3	34760763	34761108	Sox2_DistalLCR_DHS23toDHS27~dCTCF	+
chr3	34761143	34761231	Sox2_DistalLCR_DHS23toDHS27~dCTCF	+
chr3	34761266	34761481	Sox2_DistalLCR_DHS23toDHS27~dCTCF	+
chr3	34761516	34761581	Sox2_DistalLCR_DHS23toDHS27~dCTCF	+
chr3	34761582	34761607	Sox2_DistalLCR_DHS23toDHS27~dCTCF	+
chr3	34761608	34765749	Sox2_DistalLCR_DHS23toDHS27~dCTCF	+
chr3	34755704	34765749	Sox2_DistalLCR_DHS23toDHS27~inverted	-
chr3	34757573	34758631	Sox2_DistalLCR_DHS24	+
chr3	34755704	34760351	Sox2_DistalLCR_DHS24~DHS23~CTCF25	+
chr3	34757976	34758145	Sox2_DistalLCR_DHS24~NuclearreceptorAndSox	+
chr3	34757573	34758539	Sox2_DistalLCR_DHS24andDHS26	+
chr3	34760351	34762064	Sox2_DistalLCR_DHS24andDHS26	+
chr3	34757573	34758349	Sox2_DistalLCR_DHS24dT	+
chr3	34758362	34758539	Sox2_DistalLCR_DHS24dT	+
chr3	34757573	34757957	Sox2_DistalLCR_DHS24dT~d4TFBS	+
chr3	34757969	34758060	Sox2_DistalLCR_DHS24dT~d4TFBS	+
chr3	34758089	34758145	Sox2_DistalLCR_DHS24dT~d4TFBS	+
chr3	34758164	34758186	Sox2_DistalLCR_DHS24dT~d4TFBS	+
chr3	34758215	34758349	Sox2_DistalLCR_DHS24dT~d4TFBS	+
chr3	34758362	34758539	Sox2_DistalLCR_DHS24dT~d4TFBS	+
chr3	34757573	34758145	Sox2_DistalLCR_DHS24dT~dESRRA	+
chr3	34758164	34758349	Sox2_DistalLCR_DHS24dT~dESRRA	+
chr3	34758362	34758539	Sox2_DistalLCR_DHS24dT~dESRRA	+
chr3	34757573	34757957	Sox2_DistalLCR_DHS24dT~dESRRAandESRRB	+
chr3	34757969	34758145	Sox2_DistalLCR_DHS24dT~dESRRAandESRRB	+
chr3	34758164	34758349	Sox2_DistalLCR_DHS24dT~dESRRAandESRRB	+
chr3	34758362	34758539	Sox2_DistalLCR_DHS24dT~dESRRAandESRRB	+
chr3	34757573	34758145	Sox2_DistalLCR_DHS24dT~dESRRAandForkhead	+
chr3	34758164	34758186	Sox2_DistalLCR_DHS24dT~dESRRAandForkhead	+
chr3	34758215	34758349	Sox2_DistalLCR_DHS24dT~dESRRAandForkhead	+
chr3	34758362	34758539	Sox2_DistalLCR_DHS24dT~dESRRAandForkhead	+
chr3	34757573	34758060	Sox2_DistalLCR_DHS24dT~dESRRAandNuclearreceptorandSox	+
chr3	34758089	34758145	Sox2_DistalLCR_DHS24dT~dESRRAandNuclearreceptorandSox	+
chr3	34758164	34758349	Sox2_DistalLCR_DHS24dT~dESRRAandNuclearreceptorandSox	+
chr3	34758362	34758539	Sox2_DistalLCR_DHS24dT~dESRRAandNuclearreceptorandSox	+
chr3	34757573	34757957	Sox2_DistalLCR_DHS24dT~dESRRB	+
chr3	34757969	34758349	Sox2_DistalLCR_DHS24dT~dESRRB	+
chr3	34758362	34758539	Sox2_DistalLCR_DHS24dT~dESRRB	+
chr3	34757573	34757957	Sox2_DistalLCR_DHS24dT~dESRRBandESRRAandForkhead	+
chr3	34757969	34758145	Sox2_DistalLCR_DHS24dT~dESRRBandESRRAandForkhead	+
chr3	34758164	34758186	Sox2_DistalLCR_DHS24dT~dESRRBandESRRAandForkhead	+
chr3	34758215	34758349	Sox2_DistalLCR_DHS24dT~dESRRBandESRRAandForkhead	+
chr3	34758362	34758539	Sox2_DistalLCR_DHS24dT~dESRRBandESRRAandForkhead	+
chr3	34757573	34757957	Sox2_DistalLCR_DHS24dT~dESRRBandForkhead	+
chr3	34757969	34758186	Sox2_DistalLCR_DHS24dT~dESRRBandForkhead	+
chr3	34758215	34758349	Sox2_DistalLCR_DHS24dT~dESRRBandForkhead	+
chr3	34758362	34758539	Sox2_DistalLCR_DHS24dT~dESRRBandForkhead	+
chr3	34757573	34758186	Sox2_DistalLCR_DHS24dT~dForkhead	+
chr3	34758215	34758349	Sox2_DistalLCR_DHS24dT~dForkhead	+
chr3	34758362	34758539	Sox2_DistalLCR_DHS24dT~dForkhead	+
chr3	34757573	34758060	Sox2_DistalLCR_DHS24dT~dNuclearreceptorAndSOX	+
chr3	34758089	34758349	Sox2_DistalLCR_DHS24dT~dNuclearreceptorAndSOX	+
chr3	34758362	34758539	Sox2_DistalLCR_DHS24dT~dNuclearreceptorAndSOX	+
chr3	34757573	34758349	Sox2_DistalLCR_DHS24dT~mut4TFBS	+
chr3	34758362	34758539	Sox2_DistalLCR_DHS24dT~mut4TFBS	+
chr3	34757573	34760351	Sox2_DistalLCR_DHS24toCTCF25	+
chr3	34757573	34760351	Sox2_DistalLCR_DHS24toCTCF25~inverted	-
chr3	34757574	34774117	Sox2_DistalLCR_DHS24toCTCF28	+
chr3	34760351	34762064	Sox2_DistalLCR_DHS26	+
chr3	34760215	34761631	Sox2_DistalLCR_DHS26~minimal	+
chr3	34760215	34760244	Sox2_DistalLCR_DHS26~minimal~d4TFBS	+
chr3	34760269	34761184	Sox2_DistalLCR_DHS26~minimal~d4TFBS	+
chr3	34761194	34761289	Sox2_DistalLCR_DHS26~minimal~d4TFBS	+
chr3	34761306	34761425	Sox2_DistalLCR_DHS26~minimal~d4TFBS	+
chr3	34761455	34761532	Sox2_DistalLCR_DHS26~minimal~d4TFBS	+
chr3	34761547	34761631	Sox2_DistalLCR_DHS26~minimal~d4TFBS	+
chr3	34732778	34774117	Sox2_DistalLCR_WT	+
chr3	34732805	34774089	Sox2_DistalLCR_WT~inverted	-
chr3	34631453	34732778	Sox2_Sox2_101kb~dDistalLCR	+
chr3	34648347	34774117	Sox2_Sox2_126kb~dProximalLCR	+
chr3	34648347	34688255	Sox2_Sox2_126kb~dProximalLCRandCTCF17	+
chr3	34688290	34688363	Sox2_Sox2_126kb~dProximalLCRandCTCF17	+
chr3	34688366	34774117	Sox2_Sox2_126kb~dProximalLCRandCTCF17	+
chr3	34631453	34774117	Sox2_Sox2_143kb	+
chr3	34631453	34677464	Sox2_Sox2_46kbp~dDistalLCR	+
chr3	34648347	34652461	Sox2_Sox2_d3p5pProximal	+
chr3	34687665	34774117	Sox2_Sox2_d3p5pProximal	+
chr3	34631453	34652461	Sox2_Sox2_d3pProximal	+
chr3	34687665	34774117	Sox2_Sox2_d3pProximal	+
chr3	34648347	34664415	Sox2_Sox2_d5pProximal~dCTCF13toCTCF14andCTCF17	+
chr3	34666418	34688255	Sox2_Sox2_d5pProximal~dCTCF13toCTCF14andCTCF17	+
chr3	34688290	34688363	Sox2_Sox2_d5pProximal~dCTCF13toCTCF14andCTCF17	+
chr3	34688366	34774117	Sox2_Sox2_d5pProximal~dCTCF13toCTCF14andCTCF17	+
chr3	34648347	34664415	Sox2_Sox2_d5pProximal~dCTCF13toCTCF14andCTCF17~dDistalCTCF	+
chr3	34666418	34688255	Sox2_Sox2_d5pProximal~dCTCF13toCTCF14andCTCF17~dDistalCTCF	+
chr3	34688290	34688363	Sox2_Sox2_d5pProximal~dCTCF13toCTCF14andCTCF17~dDistalCTCF	+
chr3	34688366	34759990	Sox2_Sox2_d5pProximal~dCTCF13toCTCF14andCTCF17~dDistalCTCF	+
chr3	34760025	34760084	Sox2_Sox2_d5pProximal~dCTCF13toCTCF14andCTCF17~dDistalCTCF	+
chr3	34760133	34760314	Sox2_Sox2_d5pProximal~dCTCF13toCTCF14andCTCF17~dDistalCTCF	+
chr3	34760349	34760489	Sox2_Sox2_d5pProximal~dCTCF13toCTCF14andCTCF17~dDistalCTCF	+
chr3	34760524	34760728	Sox2_Sox2_d5pProximal~dCTCF13toCTCF14andCTCF17~dDistalCTCF	+
chr3	34760763	34761108	Sox2_Sox2_d5pProximal~dCTCF13toCTCF14andCTCF17~dDistalCTCF	+
chr3	34761143	34761231	Sox2_Sox2_d5pProximal~dCTCF13toCTCF14andCTCF17~dDistalCTCF	+
chr3	34761266	34761481	Sox2_Sox2_d5pProximal~dCTCF13toCTCF14andCTCF17~dDistalCTCF	+
chr3	34761516	34761581	Sox2_Sox2_d5pProximal~dCTCF13toCTCF14andCTCF17~dDistalCTCF	+
chr3	34761582	34761607	Sox2_Sox2_d5pProximal~dCTCF13toCTCF14andCTCF17~dDistalCTCF	+
chr3	34761608	34774117	Sox2_Sox2_d5pProximal~dCTCF13toCTCF14andCTCF17~dDistalCTCF	+
chr3	34631453	34652460	Sox2_Sox2_dIntervening	+
chr3	34732780	34774117	Sox2_Sox2_dIntervening	+
chr3	34648347	34653547	Sox2_Sox2_dProxEnhancers	+
chr3	34654542	34668128	Sox2_Sox2_dProxEnhancers	+
chr3	34669292	34774117	Sox2_Sox2_dProxEnhancers	+
