## Supplemental Table S9 for "Synthetic regulatory genomics uncovers enhancer context dependence at the *Sox2* locus"

Synthetic fragment	Sequence
gbLM_3p-5 RL	ACCCTCCTCTGCCTTCCTCACATTCTTCCACTGTCTGGGTCATGCTGGGACTGGCCCTGCAGTCTCAGGCATCTTGGGCTCTGGCATTGTCCCCAGGTTAGCGTCTCTCACCCAGGTGTCCTTGAGGAAGCTCCTTGGAGACTTGTTTTCCTCCTGCCTTGGTGAAGCTCTTGATCCTGAGCAGCTGAAAGCGAGCTGCAAAGGCTCCCataacttcgtatagcatacattatacgaagttattagggataacagggtaatTTTAGGGTAGCATCAGGAATCTGAACCCTCAGAAAGTGGGGATCCCGGGTATAGACCTTTATCTGCGGTTCAAGTTAGGCATAAGGCTGCATGCTACCTTGTCACACCTACACTGCTCGAAGTAAATATGGGAAGCGT…
gbLM_5p-1 DHS15-16 RL	GGGAGGGGGCCCTGCCGATTCCTCAGATGCAGTGATGGATGAGAAAAGTAAGGGTGGACCAGAGCAGCCACAGCATTGAAAGTCTGTGGTTTCATTTCACAGAAGTAGTTGTTCAGCTCTGTACTTGGTTTGCCATTGGCAGTGTTGTATataacttcgtatagcatacattatacgaagttattagggataacagggtaatTTTAGGGTAGCATCAGGAATCTGAACCCTCAGAAAGTGGGGATCCCGGGTATAGACCTTTATCTGCGGTTCAAGTTAGGCATAAGGCTGCATGCTACCTTGTCACACCTACACTGCTCGAAGTAAATATGGGAAGCGTGCGACCTGGCTCCAGGCGTTCCGCGCCGCCACGTGTTCGTTAACTGTTGATTGGTGGCA…
gbLM_5p-1 LL	TAAGGTAGCTACCAATATTTAGTTTCTAAGCCTTGCGACAGACCTCCCACTTAGATTGCCACGCATAGAGCTAGCGAGTCAGCGAAAAGCATGACGCGCTTTCAAGCGTGGCGAGTATGTGAACCAAGGCTTCGGACAGGACTATATACTTAGGTTTGATCTCGCCCCGAGAACTGTAAACCTCAACATTTATAGATTATtagggataacagggtaatataacttcgtataggatactttatacgaagttatAGGAGGACACACTGGTACACCAGAGATCTTAAGACGGTGCAGAATTATTGGAGTATCTCAGCTCTAACCCTGAATTCTAGAGGCAGAGGCAGAAGATTGAGAACTTGAGGCCAACCTGGGCTGCATAGTGAGATGCTGTGTCCAAAA…
gbLM_DHS18-19 RL	GCTGCACAGAGAAACCCCGTCTCGACCCTCCACCCCTGCATTATGTTTTATTATGCTGAGGGTCATCACACAAGGTTAACTTCCTAACTATGTCCTAAGCCTATCTCTCCAAGGCTGCTCACCCGTGTGACCCGTCTTAACCAACCAAAGataacttcgtatagcatacattatacgaagttattagggataacagggtaatTTTAGGGTAGCATCAGGAATCTGAACCCTCAGAAAGTGGGGATCCCGGGTATAGACCTTTATCTGCGGTTCAAGTTAGGCATAAGGCTGCATGCTACCTTGTCACACCTACACTGCTCGAAGTAAATATGGGAAGCGTGCGACCTGGCTCCAGGCGTTCCGCGCCGCCACGTGTTCGTTAACTGTTGATTGGTGGCA…
gbLM_Prom-1 LL	TAAGGTAGCTACCAATATTTAGTTTCTAAGCCTTGCGACAGACCTCCCACTTAGATTGCCACGCATAGAGCTAGCGAGTCAGCGAAAAGCATGACGCGCTTTCAAGCGTGGCGAGTATGTGAACCAAGGCTTCGGACAGGACTATATACTTAGGTTTGATCTCGCCCCGAGAACTGTAAACCTCAACATTTATAGATTATtagggataacagggtaatataacttcgtataggatactttatacgaagttatAGGAGGACACACTGGTACACCAGAGATCTTAAGACGGTGCAGAATTATTGGAGTATCTCAGCTCTAACCCTGAATTCTAGAGGCAGAGGCAGAAGATTGAGAACTTGAGGCCAACCTGGGCTGCATAGTGAGATGCTGTGTCCAAAA…
gbMSH001_pLM1110_Sox2LCR_F1_bridge	AGATTGCCACGCATAGAGCTAGCGAGTCAGCGAAAAGCATGACGCGCTTTCAAGCGTGGCGAGTATGTGAACCAAGGCTTCGGACAGGACTATATACTTAGGTTTGATCTCGCCCCGAGAACTGTAAACCTCAACATTTATAGATTATtagggataacagggtaatataacttcgtataggatactttatacgaagttatGTCGGGTCTAGCGTTTTACAGTCTTTGGTTTGAGAGTCCCAATCCCAGAGAAGACTCAACAGCCAAAAGGCAAGTCAAGGTGGTGCACCCCCCACCCCCTAGTGTCTTCAACAGTCCTCAAGATCTGATCTGCTCTTGGTCTCTGCTTCTATACTGTCAAGTGGACTGCATGGAGTTCTAGACCAGTGTCTGGTGCTCTG
gbMSH002_Sox2LCR_F13_pLM1110_bridge	TGCCTTCCTCACATTCTTCCACTGTCTGGGTCATGCTGGGACTGGCCCTGCAGTCTCAGGCATCTTGGGCTCTGGCATTGTCCCCAGGTTAGCGTCTCTCACCCAGGTGTCCTTGAGGAAGCTCCTTGGAGACTTGTTTTCCTCCTGCCTTGGTGAAGCTCTTGATCCTGAGCAGCTGAAAGCGAGCTGCAAAGGCTCCCataacttcgtatagcatacattatacgaagttattagggataacagggtaatTTTAGGGTAGCATCAGGAATCTGAACCCTCAGAAAGTGGGGATCCCGGGTATAGACCTTTATCTGCGGTTCAAGTTAGGCATAAGGCTGCATGCTACCTTGTCACACCTACACTGCTCGAAGTAAATATGGGAAGCGTGCGACCTGGC
gbMSH004_Sox2LCR_dF4	TCCACAGTCATATAACAGTGCCGGAAGGGTTGGGAGGTTTGGCCTTGTTGGAGGAGGTATGTCACTCTCTGGGGGTGGGTTTCAGGTTTCAAAAGCCCACACCATTCTTCTATTCTTAGTGTTCTCTCTCTCTCTCTCTCCCTCTCTCTCTCTCTCTCTGCTTCCATGCTCGTGGATAAGACCTCAGTCACTGCTTCAGCTGACTGCTCTTCACAGATGCCATGAATTGCAGACATCTGTAATGACCAGAGAACTTGAGACAACTGAGAGGGAGACTACCCCATCCCCCCATGTCCACAGCCACTGGGGGCCAGGCAGCCTGGCCTAGAGTGAGACTCATGAGACTCCTTCCTTTCCCAGCACCCATATGACACAGTGTGGTGGAGGCCTTGGGGCCATG
gbMSH006_Sox2LCR_dF12	GGGACAAGGCTCCAGGCTCTCAGTCTCCATCCCTACATCCTCCTGCAAGGCTGCACCTTCTAACCCCCAACCCACAGCACCTCCCCCACCCCCTCCAGCACCACCTGTGTTCTCACTACCGCTTACATTTTTAGCATTTGTCCTGCTGAGGTTGGAAAGTGTAAATGTAAGGCCAGCCTGGACTGAACTCTGGAGTAAAAGGGCATAAAGTCTAGAATACACAGAAACTATAAAGCTATAAATGCAGTATACTCTGGGCAGGAGCAATGAGCTGCTGGCTTCAGGGAATGGTGGAGGTGAGTAGAGTCGCCCCCCCTTCCCCCATGAAGTTTGCTTTGGGTTTGTAAACCTGTTGCTCCCTTCCCTTCCCTCCTTCCCTCCCTCCCTTCCTCCCTTTCCC
gbMSH007_Sox2LCR_dF8toF10	TGGGATACAGTGTGAAGTCTTGTCCCAAAACAAGGGCAGGTGGCACTTCAGGTCTTCCGTAGCCTCTACTCTCTCCGCAATGTAGTAAATAAAGTTCTGTGTGTGTGTGCGCGCCAGGATTTATTTCACTGTGTTACCAGGCTGGCCGCCTCCTCCCAGAGATGCATCTGTCTGCCTCAGCCTTTGGAATGTTGGGTTTAGAACACAATAGTGCTTCATTTGAAGCAAGTTTTTATTTATTTGCTTTTAAAGTATATTTTCAGTGCAGTGCTCAAGGAGGCCAGAAGAGAGAAGAGTGTGGCACCCATTGGGGCTGGAGTTACAGATGTTCGTGAGCCAGCTTGTTGTCGGGAATCCAATCCAATCCTCTGGAAAGACAGCCAATGTTCTTAACCACTGA
gbMSH008_Sox2LCR_dF9	TGTAGACTAGCATGGCCTCAATTATTTAATATCCAGTGCTGGAATTAAAGGTGTGTGTCACCATGACCCGTCCCATCCACTGTATTAAGGGCTTTACTGGCCTTGAGCTCACTATTGAAGCCCAGCCTACCTCGAACTCACGGTAATCCTCTTGCTCCATCTTCTTGAGTACTGGGATGACAAGCAAGCACTACCATATCCAAGATTGTTTTGCAATGAGTTCCAGGTTAGTTCTCTTCAGCAAGACCCTGATTTAAAACCAAAACAAGGCCAAGGTTGAGCTCTAGTTGGCAGAATGCTCATCAGGTAGTTCTTGGAGGCTTTGAATCTGGAATCCCCTAGCCCCAGCCTTCTAGGAGCTAGATTACAAGCAAGTGCTGTTTCTATTAAATACCATGT…
gbMSH011_Sox2LCR_dF10	TCATCAGGTAGTTCTTGGAGGCTTTGAATCTGGAATCCCCTAGCCCCAGCCTTCTAGGAGCTAGATTACAAGCAAGTGCTGTTTCTATTAAATACCATGTTTTGGGTTTGGGGAGATGGGCCAGTGGTCAAGAGTGCTTGCTTCTCCTTCAGTGGACCAGACAGACTTCAGTTCCCAGCATCCAGGTTGGGTGGTCCACAGAACACAATAGTGCTTCATTTGAAGCAAGTTTTTATTTATTTGCTTTTAAAGTATATTTTCAGTGCAGTGCTCAAGGAGGCCAGAAGAGAGAAGAGTGTGGCACCCATTGGGGCTGGAGTTACAGATGTTCGTGAGCCAGCTTGTTGTCGGGAATCCAATCCAATCCTCTGGAAAGACAGCCAATGTTCTTAACCACTGA
gbMSH012_Sox2LCR_dDHS21to22	GATGGTCTCAAAAACCAAAACCGACCAAGCAAGCAAGCAAGAAAGCAAGAAAGAAATCAAGCAAGCTAGTATGGTGATACTTGCTTGTAATTTCAGTACTTGGGAAGTAGAGGGAAGAGAATCACTTCATGGTTGCTTTTGGCTACTTAATAGTCTGCGCTATGGTGAGGGCTTAGGTCAGAAAGCCAAAATGCCCCTCTGGACCAGGCTGGCCTCAAACTCAGAAATCTGCCTGCCTCTGCCTCCCGAGTGCTGGGATTAAAGGCGTGAGTGTCACTATTCCTGACACAAGGGTGTTCTAAGCCAGTAGAGAACTATATATCAAGGTCCTTCCCCCGTCTCACCCCACCCCACCCCCCTCAAAAAAATCAGTGTGCGGCAGAGTCTGCAAGTAAAGATG
gbMSH013_Sox2LCR_dCTCF28	TCTCTAATTTTTCCTAGATACTTTCTGGATGCTCCTGGTGCACAATGATATACTACATCTGCGATGGAGTATGATTCAGAGACTCACGAGACACTTCAGCACACAAGCTCACCAACTCGGTGATTCTGGCTCCCTTAACTCTTGGGTATCAACACAACAAAACAGAGATTAAAAACAAAGTTAACCCCCCCACACACACAATCTGTGTAGTCCTGGCTGTCCTAGAATTCACTCTATAGACCAGGCTGACTTCAAACTCAGAAATCTGCCTGCCTCTGCCTCCCAAGTGCTAGGATTATAGGTGTGTGCCACCACCACTGCTCAGCTAATACATGATTATGTAATAGTTTGTTTGGGCATAAAGTCTAGAATACACAGAAACTATAAAGCTATAAATGCA
gbMSH014_Sox2LCR_dDHS23	GAGACAGGGTTTCTCTGTCTAGCCCTGGCTGTCCTGGAACTCACTCTATGGACCAGGCTGGCCTCAAACTCAGAAATCTGCCTGCCTCTGCCTCCCGAGTGCTGGGATTAAAGGCGTGAGTGTCACTATTCCTGACACAAGGGTGTTCTAAGCCAGTAGAGAACTATATATCAAGGTCCTTCCCCCGTCTCACCCCACCCCTCATTTACATTTCCAATGCTATACCAAAAGTCCCCCATACCCACCCAACGTACATGTTTTTGTCTTCCTCTATAAATCATCAGCTTGCCAAAGGCAGTGAGATAATTTCCTTGTGTCCAGCTATAAAGTCACCTGGTGCCTGGGGAAGTTCCTGCTCAGGGCCAGCTCAGAGTCTCCGCTTCTCACAAAACAAAATGAC
gbMSH015_Sox2_DistalLCR_dCTCF25	TTCTCTGTGCATCCCGGCCTGTCCTGGAACTCAATCTGTAGACTAGCATGGCCTCAATTATTTAATATCCAGTGCTGGAATTAAAGGTGTGTGTCACCATGACCCGTCCCATCCACTGTATTAAGGGCTTTACTGGCCTTGAGCTCACTATTGAAGCCCAGCCTACCTCGAACTCACGGTAATCCTCTTGCTCCATCTTCTTCTCAGACAACTCTCAGTGGCTAGCTTGCCCTTTGACAAAACTTTGCTAGGAATTTACCACCCCTACCCCCCCTCCCCAGACTCTCCCTTTGTAGCTCCTCTCTTCCCTTCTCTCTCACTTGGCTCCCTGCTCATTTGACTGACAGCTTGGGCAAAGACTCCTCTCCTGCTGAGCTGAGACCCTGAAGAGAATTCCACT
gbMSH017_Sox2_DistalLCR_dDHS26	TCAGATACTTCACCAGGCCTGAGGGTCTTCTCTTTTCTTTTGAAATAGGGCTCAAGGAACCCAGGCAGACTGCAAACTCACTAAGTGGCCCGAAGCTGACTTTGAACTCATGATCTTCTTGCATCCATTTTCGTGGAGCTGGGGTTGCCCATGCATACCACCACACCCAGCTTTCCGAGCCAGATGAGGAGGGGGCTGCAGTCACAAATGACCAGACTTAGAACCCTCTATGGCTGTAAGCTGCTGCATTAGGGGCAAGGATTCTGGGAAGGTACAAGTTTAATATCTCATTGAAGAACTAAATATTCTGTGCAGGGCAATAGTGGCTTAAGCCTTTAATCCCGGCACTCAGGAGGCAGAGACAAGTAGATCTCTGGCCTACAGAGTGTTCGAGAACAGT
gbMSH020_Sox2_DistalLCR_dDHS21	GATGGTCTCAAAAACCAAAACCGACCAAGCAAGCAAGCAAGAAAGCAAGAAAGAAATCAAGCAAGCTAGTATGGTGATACTTGCTTGTAATTTCAGTACTTGGGAAGTAGAGGGAAGAGAATCACTTCATGGTTGCTTTTGGCTACTTAATAGTCTGCGCTATGGTGAGGGCTTAGGTCAGAAAGCCAAAATGCCCCTCTAATTTTTAACATAAATAACTAATTTGTGTTAGTTATATGTAAACAGCGGCTTTCCCTGTGTCATTTTCAGGCGTTTGTGTAGAGCATTCTGATCATATTAACCAACCATTAATTTCTCTTCTTCTCCCATTCTCTACAAGCTGTCATTTTTAACCTGGGCTGACCTCAAGCTGGAGACTATTCTCCTGCCTCAGCTTCTT
gbMSH023_Sox2_DistalLCR_dDHS24v2	CGTCTATATGGCCAGTTCTCTTTTTTATCTTTTGAAAGAGTTTCAGTAAGTTGCCCAGGGTTAGCTTTGAACCCATGTAGCCCAGGCAGGCCTTACACTCATCAGGTAACTGCCTTAGCTTCCTGAGTAGCTGGGATGACAGGCGGTACCACTAGACTATCTCTTATTTACTGCTTTTTTGCCTTTTCCCCCTCTTTGGGCAGGGTTTCTCTGTGTAGCCCTGGCTGTCCTGGAACTCACTCTGTAGACCAGGCTGGCCTGGAACTCAGAAATCCTCCTGCCTCTGCCTCCCAAGTGCTGGGATTAAAAGTGTGTGCCACCACGCCCGGCTGTATTCAAGTTTTTAATCCTTTAAAATGACTTGTGGTGTATGTGTGTGGGTGGATGGACATGTGTGAAC
gbMSH024_Sox2_d3pProx	GAGAGCAAGTACTGGCAAGACCGTTTTCGTGGTCTTGTTTAAGGCAAACGTTCTAGATTGTACTAAATTTTTAACTTACTGTTAAAGGCAAAAAAAAAATGTCCATGCAGGTTGATATCGTTGGTAATTTATAATAGCTTTTGTTCAATCCTACCCTTTCATTTTGTTCACATAAAAAATATGGAATTACTGTGTTTGAAATATTTTCTTATGGTTTGTAATATTTCTGTAAATTGTGATATTTTAAGGTTTTTCCCCCCTTTTATTTTCCGTAGTTGTATTTTAAAAGATTCGGCTCTGTTATTGGAATCAGGCTGCCGAGAATCCATGTATATATTTGAACTAATACCATCCTTATAACAGCTACATTTTCAACTTAAGTTTTTACTCCATTATGCA…
gbMSH025_Sox2_dIntervening	GAGAGCAAGTACTGGCAAGACCGTTTTCGTGGTCTTGTTTAAGGCAAACGTTCTAGATTGTACTAAATTTTTAACTTACTGTTAAAGGCAAAAAAAAAATGTCCATGCAGGTTGATATCGTTGGTAATTTATAATAGCTTTTGTTCAATCCTACCCTTTCATTTTGTTCACATAAAAAATATGGAATTACTGTGTTTGAAATATTTTCTTATGGTTTGTAATATTTCTGTAAATTGTGATATTTTAAGGTTTTTCCCCCCTTTTATTTTCCGTAGTTGTATTTTAAAAGATTCGGCTCTGTTATTGGAATCAGGCTGCCGAGAATCCATGTATATATTTGAACTAATACCATCCTTATAACAGCTACATTTTCAACTTAAGTTTTTACTCCATTATGCA…
gbMSH026_dSRR2Luc10	GTGCGCTCTCATCACATTTGGACATGATTGTGCTTTTGATCTGTTAACTGTTTTACTACAGTAGTAGAGAGAGGGGGAGGAGAGAGGGTGGGGAAAGGAGATTGGATTTGCTGTTTTCTTTTGCTCCAGGAAAAGTAAGAGGCTGGCGACGTCCTCGGTTGGAGCGGAAAAGTTGGGGGAACCGCCGTGGTCTTTAAGTTCAACCAGCGGCTCTAGCGTAGCCGAGGAAGTCGCTGGCCCGCTTTGCATTTCATTAGGTAAAACATTCTCAAGATGTGCAATTGCATAACTAGGCCAGAATTAATAAGCAAATAATTTTAAGAATAATTTCATTTTTTTAAGAAAAGAGATAAAGTCATGATTCTACCCAGAGAGGACTTGCTGATGTCGCTGCCTGTG…
gbMSH027_dSRR18Luc15	CCCCTCTCAGTTCATTTTCTGGCCTTTTTCTTCCAAACTCAAAAAAAAAAAAAATCTTGTTTAGAAATTTGTATCCCCCTTTTCCTTCTGAGAACATTATCGAGTTGATATGAAGAAATTGCAGAGGATATACCATTTAAGTAAGATGCACTTTTAATCACTGGTCATTAAAATGGTTATGTTAAATATACTCAATTACATGCATGACTTAACTCTAACAGTACTGTCTATTCTCCCAGCTGCTCACGTATTCCTAAACGGTAGTCTGCGGTGGAAACTTGATTATGCTGAATCCATACATTTCCATGGATTTCATCAGCCTAATTAATGCCTCAGTGTGGTCCTGGGGCCTGAATGAACCTTTTACTGTCATTTGAGGTTTAAGGCTTAGAACTTGAG…
gbMSH033_Sox2_143kb~inverted_LL	AGATTGCCACGCATAGAGCTAGCGAGTCAGCGAAAAGCATGACGCGCTTTCAAGCGTGGCGAGTATGTGAACCAAGGCTTCGGACAGGACTATATACTTAGGTTTGATCTCGCCCCGAGAACTGTAAACCTCAACATTTATAGATTATtagggataacagggtaatataacttcgtataggatactttatacgaagttatAGGAGGACACACTGGTACACTCAGGATCAAGAGCTTCACCAAGGCAGGAGGAAAACAAGTCTCCAAGGAGCTTCCTCAAGGACACCTGGGTGAGAGACGCTAACCTGGGGACAATGCCAGAGCCCAAGATGCCTGAGACTGCAGGGCCAGTCCCAGCATGACCCAGACAGTGGAAGAATGTGAGGAAGGCAGAGGAGGG…
gbMSH034_DistalLCR_WT~inverted_RL	ATCCAGAACCCAGTGACATCACTCACTCCAGAGCACCAGACACTGGTCTAGAACTCCATGCAGTCCACTTGACAGTATAGAAGCAGAGACCAAGAGCAGATCAGATCTTGAGGACTGTTGAAGACACTAGGGGGTGGGGGGTGCACCACCTTGACTTGCCTTTTGGCTGTTGAGTCTTCTCTGGGATTGGGACTCTCAAACTCCCataacttcgtatagcatacattatacgaagttattagggataacagggtaatTTTAGGGTAGCATCAGGAATCTGAACCCTCAGAAAGTGGGGATCCCGGGTATAGACCTTTATCTGCGGTTCAAGTTAGGCATAAGGCTGCATGCTACCTTGTCACACCTACACTGCTCGAAGTAAATATGGGAAGCGTGCGAC
gbMSH047_PL075_LL	AGATTGCCACGCATAGAGCTAGCGAGTCAGCGAAAAGCATGACGCGCTTTCAAGCGTGGCGAGTATGTGAACCAAGGCTTCGGACAGGACTATATACTTAGGTTTGATCTCGCCCCGAGAACTGTAAACCTCAACATTTATAGATTATtagggataacagggtaatataacttcgtataggatactttatacgaagttatGTTCTAAGCCAGTAGAGAACTATATATCAAGGTCCTTCCCCCGTCTCACCCCACCCCACCCCCCTCAAAAAAATCAGTGTGCGGCAGAGTCTGCAAGTAAAGATGCTGGCCACTTGCTTGCAGACCTGGGTTCAGGCCCCAGAATCCACACGGCTGAGGGAGAGAACTAGCCCCGACAAGTTGTCTTCTCACGCATGGG…
gbMSH048_PL075_RL	GAGGTCTCTCTGCCCCAGCCTCCCGATCGATCATTAAGATTGCTGGTATGGGCTACTACAGCCAGTTTTACAGAGCGCCAGGGGTTGGGTCTAGAGTCTTTTACGTGTTAGGCACACACTACCAATTCTTTTCATTTTTAAACAGTTGATGAGTGGGTTACAGTATGGCTCAGGGGCAGAAGCTTGGCTAGCATGCTGTAGGCCCCataacttcgtatagcatacattatacgaagttattagggataacagggtaatTTTAGGGTAGCATCAGGAATCTGAACCCTCAGAAAGTGGGGATCCCGGGTATAGACCTTTATCTGCGGTTCAAGTTAGGCATAAGGCTGCATGCTACCTTGTCACACCTACACTGCTCGAAGTAAATATGGGAAGCGTGCG…
gbMSH049_PL076_LL	AGATTGCCACGCATAGAGCTAGCGAGTCAGCGAAAAGCATGACGCGCTTTCAAGCGTGGCGAGTATGTGAACCAAGGCTTCGGACAGGACTATATACTTAGGTTTGATCTCGCCCCGAGAACTGTAAACCTCAACATTTATAGATTATtagggataacagggtaatataacttcgtataggatactttatacgaagttatGGGGCCTACAGCATGCTAGCCAAGCTTCTGCCCCTGAGCCATACTGTAACCCACTCATCAACTGTTTAAAAATGAAAAGAATTGGTAGTGTGTGCCTAACACGTAAAAGACTCTAGACCCAACCCCTGGCGCTCTGTAAAACTGGCTGTAGTAGCCCATACCAGCAATCTTAATGATCGATCGGGAGGCTGGGGCAGAG…
gbMSH050_PL076_RL	GGGTGGGGTGAGACGGGGGAAGGACCTTGATATATAGTTCTCTACTGGCTTAGAACACCCTTGTGTCAGGAATAGTGACACTCACGCCTTTAATCCCAGCACTCGGGAGGCAGAGGCAGGCAGATTTCTGAGTTTGAGGCCAGCCTGGTCCATAGAGTGAGTTCCAGGACAGCCAGGGCTAGACAGAGAAACCCTGTCTCataacttcgtatagcatacattatacgaagttattagggataacagggtaatTTTAGGGTAGCATCAGGAATCTGAACCCTCAGAAAGTGGGGATCCCGGGTATAGACCTTTATCTGCGGTTCAAGTTAGGCATAAGGCTGCATGCTACCTTGTCACACCTACACTGCTCGAAGTAAATATGGGAAGCGTGCGAC
gbMSH052_dDHS23toCTCF25	TGGGATACAGTGTGAAGTCTTGTCCCAAAACAAGGGCAGGTGGCACTTCAGGTCTTCCGTAGCCTCTACTCTCTCCGCAATGTAGTAAATAAAGTTCTGTGTGTGTGTGCGCGCCAGGATTTATTTCACTGTGTTACCAGGCTGGCCGCCTCCTCCCAGAGATGCATCTGTCTGCCTCAGCCTTTGGAATGTTGGGTTTATTCTCAGACAACTCTCAGTGGCTAGCTTGCCCTTTGACAAAACTTTGCTAGGAATTTACCACCCCTACCCCCCCTCCCCAGACTCTCCCTTTGTAGCTCCTCTCTTCCCTTCTCTCTCACTTGGCTCCCTGCTCATTTGACTGACAGCTTGGGCAAAGACTCCTCTCCTGCTGAGCTGAGACCCTGAAGAGAATTCCACT
gbMSH053_PL078_RL	TCAGATACTTCACCAGGCCTGAGGGTCTTCTCTTTTCTTTTGAAATAGGGCTCAAGGAACCCAGGCAGACTGCAAACTCACTAAGTGGCCCGAAGCTGACTTTGAACTCATGATCTTCTTGCATCCATTTTCGTGGAGCTGGGGTTGCCCATGCATACCACCACACCCAGCTTTCCGAGCCAGATGAGGAGGGGGCTGCAataacttcgtatagcatacattatacgaagttattagggataacagggtaatTTTAGGGTAGCATCAGGAATCTGAACCCTCAGAAAGTGGGGATCCCGGGTATAGACCTTTATCTGCGGTTCAAGTTAGGCATAAGGCTGCATGCTACCTTGTCACACCTACACTGCTCGAAGTAAATATGGGAAGCGTGCGAC
gbMSH054_PL079_LL	AGATTGCCACGCATAGAGCTAGCGAGTCAGCGAAAAGCATGACGCGCTTTCAAGCGTGGCGAGTATGTGAACCAAGGCTTCGGACAGGACTATATACTTAGGTTTGATCTCGCCCCGAGAACTGTAAACCTCAACATTTATAGATTATtagggataacagggtaatataacttcgtataggatactttatacgaagttatTGCAGCCCCCTCCTCATCTGGCTCGGAAAGCTGGGTGTGGTGGTATGCATGGGCAACCCCAGCTCCACGAAAATGGATGCAAGAAGATCATGAGTTCAAAGTCAGCTTCGGGCCACTTAGTGAGTTTGCAGTCTGCCTGGGTTCCTTGAGCCCTATTTCAAAAGAAAAGAGAAGACCCTCAGGCCTGGTGAAGTATCTGA
gbMSH056_PL083_PL084_LL	AGATTGCCACGCATAGAGCTAGCGAGTCAGCGAAAAGCATGACGCGCTTTCAAGCGTGGCGAGTATGTGAACCAAGGCTTCGGACAGGACTATATACTTAGGTTTGATCTCGCCCCGAGAACTGTAAACCTCAACATTTATAGATTATtagggataacagggtaatataacttcgtataggatactttatacgaagttatCTCATTTACATTTCCAATGCTATACCAAAAGTCCCCCATACCCACCCAACGTACATGTTTTTGTCTTCCTCTATAAATCATCAGCTTGCCAAAGGCAGTGAGATAATTTCCTTGTGTCCAGCTATAAAGTCACCTGGTGCCTGGGGAAGTTCCTGCTCAGGGCCAGCTCAGAGTCTCCGCTTCTCACAAAACAAAATGA…
gbMSH057_PL083_RL	CCAGTAAACCCAGCTGGCTCCAAACTCACAAAAATCTGTCTGCTTCTGCCTCCTAAGTGCTGGGATTCAAAATGTGCACCACCATGTCCATCTCTTAGACATTTTATAAAGACTTTAAAATGCATACACATATGTATTCAAGGATTTTTTTTTTAAAAGTTTTTCAAAACAGGGTTTCTCTGTGTAGCCCTGGCTGTCCTataacttcgtatagcatacattatacgaagttattagggataacagggtaatTTTAGGGTAGCATCAGGAATCTGAACCCTCAGAAAGTGGGGATCCCGGGTATAGACCTTTATCTGCGGTTCAAGTTAGGCATAAGGCTGCATGCTACCTTGTCACACCTACACTGCTCGAAGTAAATATGGGAAGCGTGCGAC
gbMSH058_PL084_RL	TCAGATACTTCACCAGGCCTGAGGGTCTTCTCTTTTCTTTTGAAATAGGGCTCAAGGAACCCAGGCAGACTGCAAACTCACTAAGTGGCCCGAAGCTGACTTTGAACTCATGATCTTCTTGCATCCATTTTCGTGGAGCTGGGGTTGCCCATGCATACCACCACACCCAGCTTTCCGAGCCAGATGAGGAGGGGGCTGCAataacttcgtatagcatacattatacgaagttattagggataacagggtaatTTTAGGGTAGCATCAGGAATCTGAACCCTCAGAAAGTGGGGATCCCGGGTATAGACCTTTATCTGCGGTTCAAGTTAGGCATAAGGCTGCATGCTACCTTGTCACACCTACACTGCTCGAAGTAAATATGGGAAGCGTGCGAC
gbRB_005_dCTCF25andDHS26~surgical	CCCCATTCGTTATATAAGTTTCTTGCTGTGTAAGGCAGGGTCTCAATAAGTGGTTCGTGCAGGCCCGGGGTTTCCTGATCTCTTGCCCAAGTGGCTGCTGTGCCCAGCATGTGGGCCCAATTTATTTTCCTACTTTTTCCAGGATGCGCAGATGCAGGAACTATCTTTGGTGTTTCTGTCTTTCTGCCTGCTCACCGCAGTTTCCGCTAACAAAACAAGCCTTTGTGCACTTTGTGAACCCCTCCCTGGAGCCGCGCGCGGCGACCCTTTCTGTGGATCTGGCTTACTGAGGCTCGCTTTTTCTTCTGTGCGTCAGATACTTCACCAGGCCTGAGGGTCTTCTCTTTTCTTTTGAAATAGGGCTCAAGGAACCCAGGCAGACTGCAAACTCACTAAGTG…
gbRB_006_invCTCF25andDHS26	TTCTGCCTGCTCACCGCAGTTTCCGCTAACAAAACAAGCCTTTGTGCACTTTGTTTGCAGTGTTGAGAACTGATCACAGGGACGTGGGAGAACCCCTCCCTGGAGCCGCGCGCGGCGACCCTTTCTGTGGATCTGGCTTACTGAGGCTCGCGGCAGGTCAACTAGCCGCCAGCAGGAGGCGGTGTGGCAAAGCGGACTGCTTTTTCTTCTGTGCGTCAGATACTTCACCAGGCCTGAGGGTCTTCTCTTTTCTTTTGAAATAGGGCTCAAGGAACCCAGGCAGACTGCAAACTCACTAAGTGGCCCGAAGCTGACTTTGAACTCATGATCTTCTTGCATCCATTTTCGTGGAGCTGGGGTTGCCCATGCATACCACCACACCCAGCTTTCCGAGCCAGA…
gbRB_007_dDHS23toDHS24	GCTGTCCTGGAACTCACTCTATGGACCAGGCTGGCCTCAAACTCAGAAATCTGCCTGCCTCTGCCTCCCGAGTGCTGGGATTAAAGGCGTGAGTGTCACTATTCCTGACACAAGGGTAAGACTTTAAAATGCATACACATATGTATTCAAGGATTTTTTTTTTAAAAGTTTTTCAAAACAGGGTTTCTCTGTGTAGCCCTGGCTGTCCTG
gbRB_008_LVEC-CTCF25	GCTGTCCTGGAACTCACTCTATGGACCAGGCTGGCCTCAAACTCAGAAATCTGCCTGCCTCTGCCTCCCGAGTGCTGGGATTAAAGGCGTGAGTGTCACTATTCCTGACACAAGGGTAAGACTTTAAAATGCATACACATATGTATTCAAGGATTTTTTTTTTAAAAGTTTTTCAAAACAGGGTTTCTCTGTGTAGCCCTGGCTGTCCTG
gbRB_009_DHS24-RVEC	AGATTGCCACGCATAGAGCTAGCGAGTCAGCGAAAAGCATGACGCGCTTTCAAGCGTGGCGAGTATGTGAACCAAGGCTTCGGACAGGACTATATACTTAGGTTTGATCTCGCCCCGAGAACTGTAAACCTCAACATTTATAGATTATtagggataacagggtaatataacttcgtataggatactttatacgaagttatTTGAGTACTGGGATGACAAGCAAGCACTACCATATCCAAGATTGTTTTCACTCACTCACTCATTCGTTCATTCATTCATTAATTCGTTCAACAGATACATATTTACTGGACACAGTACTGAACAGGGTTGGGAGGGTAAAGTGGTAAGAGAGACTGACAGCGTGTGAGGAGTACTGCGAATGTATTCTGCCAGGTGAGC…
gbRB_010_DHS23-RVEC	TGTAGACTAGCATGGCCTCAATTATTTAATATCCAGTGCTGGAATTAAAGGTGTGTGTCACCATGACCCGTCCCATCCACTGTATTAAGGGCTTTACTGGCCTTGAGCTCACTATTGAAGCCCAGCCTACCTCGAACTCACGGTAATCCTCTTGCTCCATCTTCataacttcgtatagcatacattatacgaagttattagggataacagggtaatTTTAGGGTAGCATCAGGAATCTGAACCCTCAGAAAGTGGGGATCCCGGGTATAGACCTTTATCTGCGGTTCAAGTTAGGCATAAGGCTGCATGCTACCTTGTCACACCTACACTGCTCGAAGTAAATATGGGAAGCGTGCGAC
gbRB_011_DHS26-RVEC	GGCGTAGGGAAGTTCCCCCACCCTCGGCGCTCTCTTTTGAGACCGGGTCTTATTCTGTAGCACAGGCTACCCTGGCAATGGCCCTGTCTCTGCTCCCCCAGCACTTCATCATCATGACATCATGATTTTGAGTTTAAACGTACATTTTTTTTTCATTTTTTATTAGGTATTTAGataacttcgtatagcatacattatacgaagttattagggataacagggtaatTTTAGGGTAGCATCAGGAATCTGAACCCTCAGAAAGTGGGGATCCCGGGTATAGACCTTTATCTGCGGTTCAAGTTAGGCATAAGGCTGCATGCTACCTTGTCACACCTACACTGCTCGAAGTAAATATGGGAAGCGTGCGACCTGGCTCCAGGCGTTCCGCGCCGCCACGTG…
gbRB_012_DHS24-RVEC	GAGACAGGGTTTCTCTGTGTAGCCCTGGCTGTCCTGGAACTCACACTGTAGACCAGGCCTCAGAAATCTGCCTGTCTCTGCCTCCTGAGTGCTGGGATTAAAGGCGTGCGCCACTACGCCCTGCCCTAGGATGCTTCCTTAAAAGATAGAAAAAAGAataacttcgtatagcatacattatacgaagttattagggataacagggtaatTTTAGGGTAGCATCAGGAATCTGAACCCTCAGAAAGTGGGGATCCCGGGTATAGACCTTTATCTGCGGTTCAAGTTAGGCATAAGGCTGCATGCTACCTTGTCACACCTACACTGCTCGAAGTAAATATGGGAAGCGTGCGACCTGGCTCCAGGCGTTCCGCGCCGCCACGTGTTCGTTAACTGTTGATT…
gbRB_013_LVEC-invDHS23	CTCCTGAGCTCACAAGGCAAACTTAAAATGGAGAAACTCTTAGTCATTTTGTTTTGTGAGAAGCGGAGACTCTGAGCTGGCCCTGAGCAGGAACTTCCCCAGGCACCAGGTGACTTTATAGCTGGACACAAGGAAATTATCTCACTGCCTTTGGCAAGCTGATGATTTATAGAGGAAGACAAAAACATGTACGTTGGGTGGGTATGGGGGACTTTTGGTATAGCATTGGAAATGTAAATGAGataacttcgtatagcatacattatacgaagttattagggataacagggtaatTTTAGGGTAGCATCAGGAATCTGAACCCTCAGAAAGTGGGGATCCCGGGTATAGACCTTTATCTGCGGTTCAAGTTAGGCATAAGGCTGCATGCTACCTTGTCAC…
gbRB_014_invDHS26-RVEC	AGATTGCCACGCATAGAGCTAGCGAGTCAGCGAAAAGCATGACGCGCTTTCAAGCGTGGCGAGTATGTGAACCAAGGCTTCGGACAGGACTATATACTTAGGTTTGATCTCGCCCCGAGAACTGTAAACCTCAACATTTATAGATTATtagggataacagggtaatataacttcgtataggatactttatacgaagttatCTAAATACCTAATAAAAAATGAAAAAAAAATGTACGTTTAAACTCAAAATCATGATGTCATGATGATGAAGTGCTGGGGGAGCAGAGACAGGGCCATTGCCAGGGTAGCCTGTGCTACAGAATAAGACCCGGTCTCAAAAGAGAGCGCCGAGGGTGGGGGAACTTCCCTACGCCATCATCCCCCCCACACCCCTCCCCCA
gbRB_015_LVEC-DHS19	AGTGGAATTCTCTTCAGGGTCTCAGCTCAGCAGGAGAGGAGTCTTTGCCCAAGCTGTCAGTCAAATGAGCAGGGAGCCAAGTGAGAGAGAAGGGAAGAGAGGAGCTACAAAGGGAGAGTCTGGGGAGGGGGGGTAGGGGTGGTAAATTCCTAGCAAAGTTTTGTCAAAGGGCAAGCTAGCCACTGAGAGTTGTCTGAGAAataacttcgtatagcatacattatacgaagttattagggataacagggtaatTTTAGGGTAGCATCAGGAATCTGAACCCTCAGAAAGTGGGGATCCCGGGTATAGACCTTTATCTGCGGTTCAAGTTAGGCATAAGGCTGCATGCTACCTTGTCACACCTACACTGCTCGAAGTAAATATGGGAAGCGTGCGACCTGG…
gbRB_016_DHS24-RVEC	AGATTGCCACGCATAGAGCTAGCGAGTCAGCGAAAAGCATGACGCGCTTTCAAGCGTGGCGAGTATGTGAACCAAGGCTTCGGACAGGACTATATACTTAGGTTTGATCTCGCCCCGAGAACTGTAAACCTCAACATTTATAGATTATtagggataacagggtaatataacttcgtataggatactttatacgaagttatTGGGATTAAAAGCATGTGCCACCACCAATGGGCCATCATTGAACATTTTCAATGGCTGGGTAAAATTGCTTTGTGAATATGTGGCAAATGCTCCTTATCAGCATTTGTTGCCTCTTTCCTACTCCTCACTTCCTTAAATTACTTTTAGTGTATGTGGGGTGGGGCAGGTGTACCAGGGCGTCTGTTAGAGCTCAGAGGA…
gbRB_017_DHS24dT_BsaI	tcagGGTCTCacagtCTCATTTACATTTCCAATGCTATACCAAAAGTCCCCCATACCCACCCAACGTACATGTTTTTGTCTTCCTCTATAAATCATCAGCTTGCCAAAGGCAGTGAGATAATTTCCTTGTGTCCAGCTATAAAGTCACCTGGTGCCTGGGGAAGTTCCTGCTCAGGGCCAGCTCAGAGTCTCCGCTTCTCACAAAACAAAATGACTAAGAGTTTCTCCATTTTAAGTTTGCCTTGTGAGCTCAGGAGAAGTCGCTGCAAAGGGTTGTCTCCAGGCCTGTCTCCACCAACGAAAACCTGGGTTCGGAGGTGCAGTCAGGAAGAGGCGTAAGACTGAGTCCGAGCCAGGATGACTGGCAACCGAGCCGGGAGGGAGTCCAAGCCCCGCACG…
gbRB_018_DHS24dT~d4TFBS_BsaI	tcagGGTCTCacagtCTCATTTACATTTCCAATGCTATACCAAAAGTCCCCCATACCCACCCAACGTACATGTTTTTGTCTTCCTCTATAAATCATCAGCTTGCCAAAGGCAGTGAGATAATTTCCTTGTGTCCAGCTATAAAGTCACCTGGTGCCTGGGGAAGTTCCTGCTCAGGGCCAGCTCAGAGTCTCCGCTTCTCACAAAACAAAATGACTAAGAGTTTCTCCATTTTAAGTTTGCCTTGTGAGCTCAGGAGAAGTCGCTGCAAAGGGTTGTCTCCAGGCCTGTCTCCACCAACGAAAACCTGGGTTCGGAGGTGCAGTCAGGAAGAGGCGTAAGACTGAGTCCGAGCCAGGATGACTGGCAACCGAGCCGGGAGGGAGTCCAAGCCCCGCACG…
gbRB_019_hDHS23toDHS24_BsaI	tcagGGTCTCacagtTAATACATTTTAGCACCTTGAATGTGGAGGAGGCCAAGACTGGGTGAAGTCGGCCTGGAGTAGCTGGAGTTAATTTAATGCAAATAAGATAGAGTGGTTTGAGGGAAATATTTTGAGCCAGAGATTTCTGGTTCCCTGGAAAAGTTAATATGAATGAGAATGCAGATTTTTGGTGAAGAGGTGATAAAGGCCTTCATTATCTTCAATTAGTATTTACTGACAGTGAAAGGAGCCTGTGGCCTGGGGGCTGAATCGCCAACCTTTCAGCCCAGCCTCCAAGCCTTTCACCTTCCTGCCTACTCCGGGGTGAATTTGGCACATTTCTGTTGGATTGATTTGACTTTTGTCAAGTTCTGCCTCATTTGTGTTTAAACGTGTGTGCCT…
gbRB_020_hDHS24_BsaI	tcagGGTCTCacagtTCTGACCTTTGGTAAATTACTTACCCAGGAAATAAGAGTAGGAATAATGCATACCTCATAGGCTGTTAGTGAGTAATTTGCTTTGCATAGTTCCAGGGCAAGGGCTAAGTACTGGATATTGTCATTGTCATTTCTTTAACACCTTTATGGTAATTATCTGTACCCCTCACCCAAGGTACAATGTTTGTTTGCCATCCATGAACCAGCAGGATTGAAACTATTGACTGCAGAAGGGTGGGGAGAAAGGAAGAACATCCGGCAGTGAAGGAACCTTGAACTTCTTTTTTATTTATTTTTTACATTTTTTAAATTTTAATTTTAATTTTTTCTGAGATGAAGTCTCACTCTGTTGCCCAGACTAGAGTGCAATGGTACGATCTTGGC…
gbRB_021_DHS24dT~dESRRB_BsaI	tcagGGTCTCacagtCTCATTTACATTTCCAATGCTATACCAAAAGTCCCCCATACCCACCCAACGTACATGTTTTTGTCTTCCTCTATAAATCATCAGCTTGCCAAAGGCAGTGAGATAATTTCCTTGTGTCCAGCTATAAAGTCACCTGGTGCCTGGGGAAGTTCCTGCTCAGGGCCAGCTCAGAGTCTCCGCTTCTCACAAAACAAAATGACTAAGAGTTTCTCCATTTTAAGTTTGCCTTGTGAGCTCAGGAGAAGTCGCTGCAAAGGGTTGTCTCCAGGCCTGTCTCCACCAACGAAAACCTGGGTTCGGAGGTGCAGTCAGGAAGAGGCGTAAGACTGAGTCCGAGCCAGGATGACTGGCAACCGAGCCGGGAGGGAGTCCAAGCCCCGCACG…
gbRB_022_DHS24dT~dNuclearreceptor+dSOX_BsaI	tcagGGTCTCacagtCTCATTTACATTTCCAATGCTATACCAAAAGTCCCCCATACCCACCCAACGTACATGTTTTTGTCTTCCTCTATAAATCATCAGCTTGCCAAAGGCAGTGAGATAATTTCCTTGTGTCCAGCTATAAAGTCACCTGGTGCCTGGGGAAGTTCCTGCTCAGGGCCAGCTCAGAGTCTCCGCTTCTCACAAAACAAAATGACTAAGAGTTTCTCCATTTTAAGTTTGCCTTGTGAGCTCAGGAGAAGTCGCTGCAAAGGGTTGTCTCCAGGCCTGTCTCCACCAACGAAAACCTGGGTTCGGAGGTGCAGTCAGGAAGAGGCGTAAGACTGAGTCCGAGCCAGGATGACTGGCAACCGAGCCGGGAGGGAGTCCAAGCCCCGCACG…
gbRB_023_DHS24dT~dESRRA_BsaI	tcagGGTCTCacagtCTCATTTACATTTCCAATGCTATACCAAAAGTCCCCCATACCCACCCAACGTACATGTTTTTGTCTTCCTCTATAAATCATCAGCTTGCCAAAGGCAGTGAGATAATTTCCTTGTGTCCAGCTATAAAGTCACCTGGTGCCTGGGGAAGTTCCTGCTCAGGGCCAGCTCAGAGTCTCCGCTTCTCACAAAACAAAATGACTAAGAGTTTCTCCATTTTAAGTTTGCCTTGTGAGCTCAGGAGAAGTCGCTGCAAAGGGTTGTCTCCAGGCCTGTCTCCACCAACGAAAACCTGGGTTCGGAGGTGCAGTCAGGAAGAGGCGTAAGACTGAGTCCGAGCCAGGATGACTGGCAACCGAGCCGGGAGGGAGTCCAAGCCCCGCACG…
gbRB_024_DHS24dT~dForkhead_BsaI	tcagGGTCTCacagtCTCATTTACATTTCCAATGCTATACCAAAAGTCCCCCATACCCACCCAACGTACATGTTTTTGTCTTCCTCTATAAATCATCAGCTTGCCAAAGGCAGTGAGATAATTTCCTTGTGTCCAGCTATAAAGTCACCTGGTGCCTGGGGAAGTTCCTGCTCAGGGCCAGCTCAGAGTCTCCGCTTCTCACAAAACAAAATGACTAAGAGTTTCTCCATTTTAAGTTTGCCTTGTGAGCTCAGGAGAAGTCGCTGCAAAGGGTTGTCTCCAGGCCTGTCTCCACCAACGAAAACCTGGGTTCGGAGGTGCAGTCAGGAAGAGGCGTAAGACTGAGTCCGAGCCAGGATGACTGGCAACCGAGCCGGGAGGGAGTCCAAGCCCCGCACG…
gbRB_025_DHS24dT~dESRRAandESRRB_BsaI	tcagGGTCTCacagtCTCATTTACATTTCCAATGCTATACCAAAAGTCCCCCATACCCACCCAACGTACATGTTTTTGTCTTCCTCTATAAATCATCAGCTTGCCAAAGGCAGTGAGATAATTTCCTTGTGTCCAGCTATAAAGTCACCTGGTGCCTGGGGAAGTTCCTGCTCAGGGCCAGCTCAGAGTCTCCGCTTCTCACAAAACAAAATGACTAAGAGTTTCTCCATTTTAAGTTTGCCTTGTGAGCTCAGGAGAAGTCGCTGCAAAGGGTTGTCTCCAGGCCTGTCTCCACCAACGAAAACCTGGGTTCGGAGGTGCAGTCAGGAAGAGGCGTAAGACTGAGTCCGAGCCAGGATGACTGGCAACCGAGCCGGGAGGGAGTCCAAGCCCCGCACG…
gbRB_026_DHS24dT~mut4TFBS_BsaI	tcagGGTCTCacagtCTCATTTACATTTCCAATGCTATACCAAAAGTCCCCCATACCCACCCAACGTACATGTTTTTGTCTTCCTCTATAAATCATCAGCTTGCCAAAGGCAGTGAGATAATTTCCTTGTGTCCAGCTATAAAGTCACCTGGTGCCTGGGGAAGTTCCTGCTCAGGGCCAGCTCAGAGTCTCCGCTTCTCACAAAACAAAATGACTAAGAGTTTCTCCATTTTAAGTTTGCCTTGTGAGCTCAGGAGAAGTCGCTGCAAAGGGTTGTCTCCAGGCCTGTCTCCACCAACGAAAACCTGGGTTCGGAGGTGCAGTCAGGAAGAGGCGTAAGACTGAGTCCGAGCCAGGATGACTGGCAACCGAGCCGGGAGGGAGTCCAAGCCCCGCACG…
gbRB_026_LVEC-DHS26	AGATTGCCACGCATAGAGCTAGCGAGTCAGCGAAAAGCATGACGCGCTTTCAAGCGTGGCGAGTATGTGAACCAAGGCTTCGGACAGGACTATATACTTAGGTTTGATCTCGCCCCGAGAACTGTAAACCTCAACATTTATAGATTATTAGGGATAACAGGGTAATATAACTTCGTATAGGATACTTTATACGAAGTTATTTCTCAGACAACTCTCAGTGGCTAGCTTGCCCTTTGACAAAACTTTGCTAGGAATTTACCACCCCTACCCCCCCTCCCCAGACTCTCCCTTTGTAGCTCCTCTCTTCCCTTCTCTCTCACTTGGCTCCCTGCTCATTTGACTGACAGCTTGGGCAAAGACTCCTCTCCTGCTGAGCTGAGACCCTGAAGAGAATTCCACT
gbRB_027_DHS24dT~dESRRBandForkhead_BsaI	tcagGGTCTCacagtCTCATTTACATTTCCAATGCTATACCAAAAGTCCCCCATACCCACCCAACGTACATGTTTTTGTCTTCCTCTATAAATCATCAGCTTGCCAAAGGCAGTGAGATAATTTCCTTGTGTCCAGCTATAAAGTCACCTGGTGCCTGGGGAAGTTCCTGCTCAGGGCCAGCTCAGAGTCTCCGCTTCTCACAAAACAAAATGACTAAGAGTTTCTCCATTTTAAGTTTGCCTTGTGAGCTCAGGAGAAGTCGCTGCAAAGGGTTGTCTCCAGGCCTGTCTCCACCAACGAAAACCTGGGTTCGGAGGTGCAGTCAGGAAGAGGCGTAAGACTGAGTCCGAGCCAGGATGACTGGCAACCGAGCCGGGAGGGAGTCCAAGCCCCGCACG…
gbRB_028_DHS24dT~dESRRAandNuclearreceptorandSox_BsaI	tcagGGTCTCacagtCTCATTTACATTTCCAATGCTATACCAAAAGTCCCCCATACCCACCCAACGTACATGTTTTTGTCTTCCTCTATAAATCATCAGCTTGCCAAAGGCAGTGAGATAATTTCCTTGTGTCCAGCTATAAAGTCACCTGGTGCCTGGGGAAGTTCCTGCTCAGGGCCAGCTCAGAGTCTCCGCTTCTCACAAAACAAAATGACTAAGAGTTTCTCCATTTTAAGTTTGCCTTGTGAGCTCAGGAGAAGTCGCTGCAAAGGGTTGTCTCCAGGCCTGTCTCCACCAACGAAAACCTGGGTTCGGAGGTGCAGTCAGGAAGAGGCGTAAGACTGAGTCCGAGCCAGGATGACTGGCAACCGAGCCGGGAGGGAGTCCAAGCCCCGCACG…
gbRB_029_DHS24dT~dESRRAandForkhead_BsaI	tcagGGTCTCacagtCTCATTTACATTTCCAATGCTATACCAAAAGTCCCCCATACCCACCCAACGTACATGTTTTTGTCTTCCTCTATAAATCATCAGCTTGCCAAAGGCAGTGAGATAATTTCCTTGTGTCCAGCTATAAAGTCACCTGGTGCCTGGGGAAGTTCCTGCTCAGGGCCAGCTCAGAGTCTCCGCTTCTCACAAAACAAAATGACTAAGAGTTTCTCCATTTTAAGTTTGCCTTGTGAGCTCAGGAGAAGTCGCTGCAAAGGGTTGTCTCCAGGCCTGTCTCCACCAACGAAAACCTGGGTTCGGAGGTGCAGTCAGGAAGAGGCGTAAGACTGAGTCCGAGCCAGGATGACTGGCAACCGAGCCGGGAGGGAGTCCAAGCCCCGCACG…
gbRB_030_DHS24dT~dESRRBandESRRAandForkhead_BsaI	tcagGGTCTCacagtCTCATTTACATTTCCAATGCTATACCAAAAGTCCCCCATACCCACCCAACGTACATGTTTTTGTCTTCCTCTATAAATCATCAGCTTGCCAAAGGCAGTGAGATAATTTCCTTGTGTCCAGCTATAAAGTCACCTGGTGCCTGGGGAAGTTCCTGCTCAGGGCCAGCTCAGAGTCTCCGCTTCTCACAAAACAAAATGACTAAGAGTTTCTCCATTTTAAGTTTGCCTTGTGAGCTCAGGAGAAGTCGCTGCAAAGGGTTGTCTCCAGGCCTGTCTCCACCAACGAAAACCTGGGTTCGGAGGTGCAGTCAGGAAGAGGCGTAAGACTGAGTCCGAGCCAGGATGACTGGCAACCGAGCCGGGAGGGAGTCCAAGCCCCGCACG…
gbRB_031_DHS24~NuclearreceptorAndSox	tcagGGTCTCacagtTTTTCCCAGAAGAAGGGACTCAAATGACACCTCCCTCCCGGCTGTTACCCAGGAAGTTGTTTAGCATAGTCCCAGGACTCTGCTAAGGGCAAGTACTGTCATTGTTATTTATTTAGCCCCATTATGCTAACTACCCACCCCTTGCCAAGGTTTCACCACCCAGAAGGTTttttaGAGACCgctt
gbRB_032_DHS23dC_Esp3l	aggaCGTCTCacagttTATTAGGGTTTGTATGCAGTACAATACTCCAGGATACTAAAATGAGTGAGCCAGGTGTGGTGGTCCATGCCTAATAATCTTGGCAGGAGGTAGAGGAAGGAAGATCACTGCAAATTCAAAGTCAACCTAGTTTACATAGTGAATTCCAGGCCATCCTGGGATACAGTGTGAAGTCTTGTCCCAAAACAAGGGCAGGTGGCACTTCAGGTCTTCCGTAGCCTCTACTCTCTCCGCAATGTAGTAAATAAAGTTCTGTGTGTGTGTGCGCGCCAGGATTTATTTCACTGTGTTACCAGGCTGGCCGCCTCCTCCCAGAGATGCATCTGTCTGCCTCAGCCTTTGGAATGTTGGGTTTAAAGGCCTGTGCTACCATACCCAGCCTG…
gbRB_033_DHS23dC~d7TFBS_Esp3l	aggaCGTCTCacagttTATTAGGGTTTGTATGCAGTACAATACTCCAGGATACTAAAATGAGTGAGCCAGGTGTGGTGGTCCATGCCTAATAATCTTGGCAGGAGGTAGAGGAAGGAAGATCACTGCAAATTCAAAGTCAACCTAGTTTACATAGTGAATTCCAGGCCATCCTGGGATACAGTGTGAAGTCTTGTCCCAAAACAAGGGCAGGTGGCACTTCAGGTCTTCCGTAGCCTCTACTCTCTCCGCAATGTAGTAAATAAAGTTCTGTGTGTGTGTGCGCGCCAGGATTTATTTCACTGTGTTACCAGGCTGGCCGCCTCCTCCCAGAGATGCATCTGTCTGCCTCAGCCTTTGGAATGTTGGGTTTAAAGGCCTGTGCTACCATACCCAGCCTG…
gbRB_034_DHS6~minimal_Esp3l	aggaCGTCTCacagttGCAGACTGCAAACTCACTAAGTGGCCCGAAGCTGACTTTGAACTCATGATCTTCTTGCATCCATTTTCGTGGAGCTGGGGTTGCCCATGCATACCACCACACCCAGCTTTCCGAGCCAGATGAGGAGGGGGCTGCATTCTCAGACAACTCTCAGTGGCTAGCTTGCCCTTTGACAAAACTTTGCTAGGAATTTACCACCCCTACCCCCCCTCCCCAGACTCTCCCTTTGTAGCTCCTCTCTTCCCTTCTCTCTCACTTGGCTCCCTGCTCATTTGACTGACAGCTTGGGCAAAGACTCCTCTCCTGCTGAGCTGAGACCCTGAAGAGAATTCCACTAACACGTAAACAAGGTCTTGGCTGACCTTGAACTCACTATGTAGACC…
gbRB_035_DHS26~minimal~d4TFBS_Esp3I	aggaCGTCTCacagttGCAGACTGCAAACTCACTAAGTGGCCCGATTGCATCCATTTTCGTGGAGCTGGGGTTGCCCATGCATACCACCACACCCAGCTTTCCGAGCCAGATGAGGAGGGGGCTGCATTCTCAGACAACTCTCAGTGGCTAGCTTGCCCTTTGACAAAACTTTGCTAGGAATTTACCACCCCTACCCCCCCTCCCCAGACTCTCCCTTTGTAGCTCCTCTCTTCCCTTCTCTCTCACTTGGCTCCCTGCTCATTTGACTGACAGCTTGGGCAAAGACTCCTCTCCTGCTGAGCTGAGACCCTGAAGAGAATTCCACTAACACGTAAACAAGGTCTTGGCTGACCTTGAACTCACTATGTAGACCCTGCAGGTCTCCTATTCTGACTTCT…
gbRB_039_DHS23dC~d8TFBS_Esp3I	aggaCGTCTCacagttTATTAGGGTTTGTATGCAGTACAATACTCCAGGATACTAAAATGAGTGAGCCAGGTGTGGTGGTCCATGCCTAATAATCTTGGCAGGAGGTAGAGGAAGGAAGATCACTGCAAATTCAAAGTCAACCTAGTTTACATAGTGAATTCCAGGCCATCCTGGGATACAGTGTGAAGTCTTGTCCCAAAACAAGGGCAGGTGGCACTTCAGGTCTTCCGTAGCCTCTACTCTCTCCGCAATGTAGTAAATAAAGTTCTGTGTGTGTGTGCGCGCCAGGATTTATTTCACTGTGTTACCAGGCTGGCCGCCTCCTCCCAGAGATGCATCTGTCTGCCTCAGCCTTTGGAATGTTGGGTTTAAAGGCCTGTGCTACCATACCCAGCCTG…
gbMSH037_dCTCF_17	TCAGTGACTGATGTAGCAGGGGCCAAGCCCACTGTGGCACTGTCAGGCTTAAGCAAGTAGATCCGGTTGCATAAACAGGCAAGTGAATGGGACGTAGCAATAGCTCATCCATCAGTTAAGAGCACCGCATGCTCTCCCAGAGGTCCTGAGTTCAATTCCCGGCAACCATATGGTGGCTCACAACCATCTGCAATGGGATCAGTGTACTTATATATGTAAAATAATTTTTTTTTAAAAAAGGGAGGAGCAAGTGAGTAAGCTGTGGAGAGCAAGGTAAGCAGTAAGTGGCGTTCCTCCACAGCCTCTGCCTCAGTTTCTACCCCAGGATTTTGCCCTCCACTCCTGCCTATTTCCTTTGATGATGGACTGTAAGCTGTAAGATGAAATAAACCCTTTCCT…
gbMSH051_dCTCF13to14	GGCGCTGAGTGCAGAGAATTATCTGGAGCGTGCTTGATCTGGGGCTGCGTAGTCAGCGTAGTCAGCTTCTGCTTTATTTGTTTGTTTGTAATCTCATATTTAGCAAGCCAGGACGGTGGCAGCGAGGGAGAAAGGAAGGGATGGAGGAGGGGGCTTCGCGCTAACCACACCCCTTCCTAATGAGTTAATTTCCATATTTGGGGGGCTCTTCACAGCAGCCCCCTTTGTTCTCCTGAGCTCCTCTCTGATTTCAAGCTTCACTCGCCTGCCCCCCCCCCAAGTTTGTGTGTTAATGACGCTATTACCATCTGGCTTGCCCTACTTTCCAAAAGATATAAATCTCCCAGCTTGACTGCCCACATTATCATTTAAGTGCCACCATAGCCAGAAGGAAAAGAT…
