## Supplemental Table S10 for "Synthetic regulatory genomics uncovers enhancer context dependence at the *Sox2* locus"

### Sheet: Genotyping primers
Integration Site	Payload ID	Left junction				Right junction
		Forward primer	Sequence (5’ to 3’)	Reverse primer	Sequence (5' to 3')	Forward primer	Sequence (5’ to 3’)	Reverse primer	Sequence (5' to 3')
Sox2	LP-PIGA2 (LP300)	oRB_263	GAGGCAGGGCAATCAGAAGT	oJML0189	GGGACTGTGGGCGATGTG	oJML0190	ACCCACAGCTTCTCAACGG	oRB_183	AGTGACTGCAGCAGACTTGG
Sox2	Sox2_Sox2_46kbp~dDistalLCR	oRB_303	GGCCAGGAAGGGATATTTGAGA	oRB_212	GATCTCTGGTGTACCAGTGTGTCC	oLM1263	GGGAGGGGGCCCTGCCG	oRB_301	GCCCAGAATTCCCTCTCCGTC
Sox2	Sox2_Sox2_101kb~dDistalLCR	oRB_303	GGCCAGGAAGGGATATTTGAGA	oRB_212	GATCTCTGGTGTACCAGTGTGTCC	oRB_228	CTGTTGTCCTAAGCAAGAAGGTAGGT	oRB_298	GCTATGCCCAGAATTCCCTCTC
Sox2	Sox2_Sox2_126kb~dProximalLCR	oRB_177	GACTGGGGCTTCTCAGAGTTC	oRB_302	CACAAGGGTATCTGCCGGCC	oRB_296	AGACTTGTTTTCCTCCTGCCT	oRB_299	GCCACTGAGACCGAGGT
Sox2	Sox2_Sox2_143kb	oRB_303	GGCCAGGAAGGGATATTTGAGA	oRB_212	GATCTCTGGTGTACCAGTGTGTCC	oRB_296	AGACTTGTTTTCCTCCTGCCT	oRB_299	GCCACTGAGACCGAGGT
Sox2	Sox2_Sox2_d3p5pProximal	oRB_303	GGCCAGGAAGGGATATTTGAGA	oRB_302	CACAAGGGTATCTGCCGGCC	oRB_296	AGACTTGTTTTCCTCCTGCCT	oRB_299	GCCACTGAGACCGAGGT
Sox2	Sox2_Sox2_d3pProximal	oRB_303	GGCCAGGAAGGGATATTTGAGA	oRB_212	GATCTCTGGTGTACCAGTGTGTCC	oRB_296	AGACTTGTTTTCCTCCTGCCT	oRB_299	GCCACTGAGACCGAGGT
Sox2	Sox2_Sox2_dIntervening	oRB_303	GGCCAGGAAGGGATATTTGAGA	oRB_212	GATCTCTGGTGTACCAGTGTGTCC	oRB_296	AGACTTGTTTTCCTCCTGCCT	oRB_299	GCCACTGAGACCGAGGT
Sox2	Sox2_Sox2_dProxEnhancers	oRB_303	GGCCAGGAAGGGATATTTGAGA	oRB_302	CACAAGGGTATCTGCCGGCC	oRB_296	AGACTTGTTTTCCTCCTGCCT	oRB_299	GCCACTGAGACCGAGGT
Sox2	Sox2_Sox2_126kb~dProximalLCRandCTCF17	oRB_303	GGCCAGGAAGGGATATTTGAGA	oRB_302	CACAAGGGTATCTGCCGGCC	oRB_296	AGACTTGTTTTCCTCCTGCCT	oRB_299	GCCACTGAGACCGAGGT
Sox2	Sox2_Sox2_d5pProximal~dCTCF13toCTCF14andCTCF17	oRB_303	GGCCAGGAAGGGATATTTGAGA	oRB_302	CACAAGGGTATCTGCCGGCC	oRB_296	AGACTTGTTTTCCTCCTGCCT	oRB_299	GCCACTGAGACCGAGGT
Sox2	Sox2_Sox2_d5pProximal~dCTCF13toCTCF14andCTCF17~dDistalCTCF	oRB_303	GGCCAGGAAGGGATATTTGAGA	oRB_302	CACAAGGGTATCTGCCGGCC	oRB_296	AGACTTGTTTTCCTCCTGCCT	oRB_299	GCCACTGAGACCGAGGT
LCR	LP-PIGA3 (LP305)	oRB_228	CTGTTGTCCTAAGCAAGAAGGTAGGT	oJML0189	GGGACTGTGGGCGATGTG	oRB_300	TGCGTCCTGCAGGCGCGTTC	oRB_301	GCCCAGAATTCCCTCTCCGTC
LCR	Sox2_DistalLCR_WT	oRB_313	CACAATTCCAGTGGGTCAGAAG	oMSH612	ACCAAAGACTGTAAAACGCTAGACCCGACA	oMSH623	TGGCATTGTCCCCAGGTTAGCGT	oRB_315	CATCACATTCCCAGTGGGTCAG
LCR	Sox2_DistalLCR_dDHS23toDHS27	oRB_313	CACAATTCCAGTGGGTCAGAAG	oMSH612	ACCAAAGACTGTAAAACGCTAGACCCGACA	oMSH623	TGGCATTGTCCCCAGGTTAGCGT	oRB_315	CATCACATTCCCAGTGGGTCAG
LCR	Sox2_DistalLCR_dCTCF25andDHS26andCTCF28	oRB_313	CACAATTCCAGTGGGTCAGAAG	oMSH612	ACCAAAGACTGTAAAACGCTAGACCCGACA	oMSH623	TGGCATTGTCCCCAGGTTAGCGT	oRB_315	CATCACATTCCCAGTGGGTCAG
LCR	Sox2_DistalLCR_dDHS20	oRB_313	CACAATTCCAGTGGGTCAGAAG	oMSH612	ACCAAAGACTGTAAAACGCTAGACCCGACA	oMSH623	TGGCATTGTCCCCAGGTTAGCGT	oRB_315	CATCACATTCCCAGTGGGTCAG
LCR	Sox2_DistalLCR_dDHS27	oRB_313	CACAATTCCAGTGGGTCAGAAG	oMSH612	ACCAAAGACTGTAAAACGCTAGACCCGACA	oMSH623	TGGCATTGTCCCCAGGTTAGCGT	oRB_315	CATCACATTCCCAGTGGGTCAG
LCR	Sox2_DistalLCR_dDHS21toDHS22	oRB_313	CACAATTCCAGTGGGTCAGAAG	oMSH612	ACCAAAGACTGTAAAACGCTAGACCCGACA	oMSH623	TGGCATTGTCCCCAGGTTAGCGT	oRB_315	CATCACATTCCCAGTGGGTCAG
LCR	Sox2_DistalLCR_dCTCF28	oRB_313	CACAATTCCAGTGGGTCAGAAG	oMSH612	ACCAAAGACTGTAAAACGCTAGACCCGACA	oMSH623	TGGCATTGTCCCCAGGTTAGCGT	oRB_315	CATCACATTCCCAGTGGGTCAG
LCR	Sox2_DistalLCR_dDHS23	oRB_313	CACAATTCCAGTGGGTCAGAAG	oMSH612	ACCAAAGACTGTAAAACGCTAGACCCGACA	oMSH623	TGGCATTGTCCCCAGGTTAGCGT	oRB_315	CATCACATTCCCAGTGGGTCAG
LCR	Sox2_DistalLCR_dCTCF25	oRB_313	CACAATTCCAGTGGGTCAGAAG	oMSH612	ACCAAAGACTGTAAAACGCTAGACCCGACA	oMSH623	TGGCATTGTCCCCAGGTTAGCGT	oRB_315	CATCACATTCCCAGTGGGTCAG
LCR	Sox2_DistalLCR_dDHS24	oRB_313	CACAATTCCAGTGGGTCAGAAG	oMSH612	ACCAAAGACTGTAAAACGCTAGACCCGACA	oMSH623	TGGCATTGTCCCCAGGTTAGCGT	oRB_315	CATCACATTCCCAGTGGGTCAG
LCR	Sox2_DistalLCR_dDHS26	oRB_313	CACAATTCCAGTGGGTCAGAAG	oMSH612	ACCAAAGACTGTAAAACGCTAGACCCGACA	oMSH623	TGGCATTGTCCCCAGGTTAGCGT	oRB_315	CATCACATTCCCAGTGGGTCAG
LCR	Sox2_DistalLCR_dDHS21	oRB_313	CACAATTCCAGTGGGTCAGAAG	oMSH612	ACCAAAGACTGTAAAACGCTAGACCCGACA	oMSH623	TGGCATTGTCCCCAGGTTAGCGT	oRB_315	CATCACATTCCCAGTGGGTCAG
LCR	Sox2_DistalLCR_dDHS19toDHS20	oRB_313	CACAATTCCAGTGGGTCAGAAG	oMSH612	ACCAAAGACTGTAAAACGCTAGACCCGACA	oMSH623	TGGCATTGTCCCCAGGTTAGCGT	oRB_315	CATCACATTCCCAGTGGGTCAG
LCR	Sox2_DistalLCR_dDHS26toDHS27andCTCF28	oRB_313	CACAATTCCAGTGGGTCAGAAG	oMSH612	ACCAAAGACTGTAAAACGCTAGACCCGACA	oMSH623	TGGCATTGTCCCCAGGTTAGCGT	oRB_315	CATCACATTCCCAGTGGGTCAG
LCR	Sox2_DistalLCR_WT~inverted	oRB_313	CACAATTCCAGTGGGTCAGAAG	oMSH620,oMSH621	TCCTCCTGCCTTGGTGAAGCTCT,GTCCCCAGGTTAGCGTCTCTCAC	oMSH613,oMSH614	AGTCTTCTCTGGGATTGGGACTCTCA,AGAAGCAGAGACCAAGAGCAGATCAG	oRB_315	CATCACATTCCCAGTGGGTCAG
LCR	Sox2_DistalLCR_DHS23toDHS27	oRB_313	CACAATTCCAGTGGGTCAGAAG	oMSH714,oMSH716	GGCCCATGCGTGAGAAGAC,GGGTGGGGTGAGACGGG	oMSH715,oRB_406	GAGGTCTCTCTGCCCCAGC,TGAGTGGGTTACAGTATGGCTC	oRB_315	CATCACATTCCCAGTGGGTCAG
LCR	Sox2_DistalLCR_DHS23toDHS27~inverted	oRB_313	CACAATTCCAGTGGGTCAGAAG	oRB_406,oMSH715	TGAGTGGGTTACAGTATGGCTC,GAGGTCTCTCTGCCCCAGC	oRB_408,oMSH714	ACCCTTGTGTCAGGAATAGTGA,GGCCCATGCGTGAGAAGAC	oRB_315	CATCACATTCCCAGTGGGTCAG
LCR	Sox2_DistalLCR_dDHS23toCTCF25	oRB_313	CACAATTCCAGTGGGTCAGAAG	oMSH612	ACCAAAGACTGTAAAACGCTAGACCCGACA	oMSH623	TGGCATTGTCCCCAGGTTAGCGT	oRB_315	CATCACATTCCCAGTGGGTCAG
LCR	Sox2_DistalLCR_dDHS23toCTCF25	oRB_313	CACAATTCCAGTGGGTCAGAAG	oMSH612	ACCAAAGACTGTAAAACGCTAGACCCGACA	oMSH623	TGGCATTGTCCCCAGGTTAGCGT	oRB_315	CATCACATTCCCAGTGGGTCAG
LCR	Sox2_DistalLCR_DHS23toCTCF25	oRB_313	CACAATTCCAGTGGGTCAGAAG	oMSH716	GGGTGGGGTGAGACGGG	oMSH554	TCAGATACTTCACCAGGCCTGAG	oRB_315	CATCACATTCCCAGTGGGTCAG
LCR	Sox2_DistalLCR_DHS23toCTCF25~inverted	oRB_313	CACAATTCCAGTGGGTCAGAAG	oMSH554,oMSH753	TCAGATACTTCACCAGGCCTGAG,TCAGATACTTCACCAGGCCTGAG	oRB_408,oMSH714	ACCCTTGTGTCAGGAATAGTGA	oRB_315	CATCACATTCCCAGTGGGTCAG
LCR	Sox2_DistalLCR_DHS24	oRB_313	CACAATTCCAGTGGGTCAGAAG	oMSH549	GTCATTTTGTTTTGTGAGAAGCGGAG	oMSH758	CCAGTAAACCCAGCTGGCTC	oRB_315	CATCACATTCCCAGTGGGTCAG
LCR	Sox2_DistalLCR_DHS24toCTCF25	oRB_313	CACAATTCCAGTGGGTCAGAAG	oMSH549	GTCATTTTGTTTTGTGAGAAGCGGAG	oMSH554	TCAGATACTTCACCAGGCCTGAG	oRB_315	CATCACATTCCCAGTGGGTCAG
LCR	Sox2_DistalLCR_DHS24toCTCF28	oRB_313	CACAATTCCAGTGGGTCAGAAG	oMSH549	GTCATTTTGTTTTGTGAGAAGCGGAG	oMSH623	TGGCATTGTCCCCAGGTTAGCGT	oRB_315	CATCACATTCCCAGTGGGTCAG
LCR	Sox2_DistalLCR_dDHS21andCTCF28	oRB_313	CACAATTCCAGTGGGTCAGAAG	oMSH612	ACCAAAGACTGTAAAACGCTAGACCCGACA	oMSH623	TGGCATTGTCCCCAGGTTAGCGT	oRB_315	CATCACATTCCCAGTGGGTCAG
LCR	Sox2_DistalLCR_dDHS23toDHS24	oRB_313	CACAATTCCAGTGGGTCAGAAG	oMSH612	ACCAAAGACTGTAAAACGCTAGACCCGACA	oMSH623	TGGCATTGTCCCCAGGTTAGCGT	oRB_315	CATCACATTCCCAGTGGGTCAG
LCR	Sox2_DistalLCR_DHS24~DHS23~CTCF25	oRB_313	CACAATTCCAGTGGGTCAGAAG	oMSH549	GTCATTTTGTTTTGTGAGAAGCGGAG	oMSH554	TCAGATACTTCACCAGGCCTGAG	oRB_315	CATCACATTCCCAGTGGGTCAG
LCR	Sox2_DistalLCR_CTCF25~DHS23~DHS24	oRB_313	CACAATTCCAGTGGGTCAGAAG	oRB_464	GGGCTCACCTGGCAGAATAC	oMSH550	TTCTCTGTGCATCCCGGC	oRB_315	CATCACATTCCCAGTGGGTCAG
LCR	Sox2_DistalLCR_DHS23~CTCF25~DHS24	oRB_313	CACAATTCCAGTGGGTCAGAAG	oMSH714	GGCCCATGCGTGAGAAGAC	oMSH550	TTCTCTGTGCATCCCGGC	oRB_315	CATCACATTCCCAGTGGGTCAG
LCR	Sox2_DistalLCR_DHS23~DHS24~DHS26~CTCF25	oRB_313	CACAATTCCAGTGGGTCAGAAG	oMSH714	GGCCCATGCGTGAGAAGAC	oMSH554	TCAGATACTTCACCAGGCCTGAG	oRB_315	CATCACATTCCCAGTGGGTCAG
LCR	Sox2_DistalLCR_DHS23	oRB_313	CACAATTCCAGTGGGTCAGAAG	oMSH714	GGCCCATGCGTGAGAAGAC	oRB_519	AGTGGAGGGAAGTTTTGTGTCTC	oRB_315	CATCACATTCCCAGTGGGTCAG
LCR	Sox2_DistalLCR_DHS23andDHS24	oRB_313	CACAATTCCAGTGGGTCAGAAG	oMSH714	GGCCCATGCGTGAGAAGAC	oMSH758	CCAGTAAACCCAGCTGGCTC	oRB_315	CATCACATTCCCAGTGGGTCAG
LCR	Sox2_DistalLCR_DHS23toDHS26	oRB_313	CACAATTCCAGTGGGTCAGAAG	oMSH714	GGCCCATGCGTGAGAAGAC	n/a	n/a	n/a	n/a
LCR	Sox2_DistalLCR_DHS23andCTCF25	oRB_313	CACAATTCCAGTGGGTCAGAAG	oMSH714	GGCCCATGCGTGAGAAGAC	oMSH554	TCAGATACTTCACCAGGCCTGAG	oRB_315	CATCACATTCCCAGTGGGTCAG
LCR	Sox2_DistalLCR_DHS24toCTCF25~inverted	oRB_313	CACAATTCCAGTGGGTCAGAAG	oMSH554	TCAGATACTTCACCAGGCCTGAG	oMSH585	CTCCTGAGCTCACAAGGCAA	oRB_315	CATCACATTCCCAGTGGGTCAG
LCR	Sox2_DistalLCR_DHS23toDHS26~invertedDHS23andDHS24	oRB_313	CACAATTCCAGTGGGTCAGAAG	oRB_513	GGCGTAGGGAAGTTCCCCCA	oRB_485	GTGCTGGGAATTGAACCCAG	oRB_315	CATCACATTCCCAGTGGGTCAG
LCR	Sox2_DistalLCR_DHS23toDHS26~invertedCTCF25	oRB_313	CACAATTCCAGTGGGTCAGAAG	oMSH714	GGCCCATGCGTGAGAAGAC	oRB_485	GTGCTGGGAATTGAACCCAG	oRB_315	CATCACATTCCCAGTGGGTCAG
LCR	Sox2_DistalLCR_DHS23toDHS26~invertedDHS26	oRB_313	CACAATTCCAGTGGGTCAGAAG	oMSH714	GGCCCATGCGTGAGAAGAC	oMSH551	AGTGGAATTCTCTTCAGGGTCTC	oRB_315	CATCACATTCCCAGTGGGTCAG
LCR	Sox2_DistalLCR_DHS19andDHS20andCTCF25toDHS26	oRB_313	CACAATTCCAGTGGGTCAGAAG	oRB_515	TGGTTGTCCTCTGAGCTCTAAC	oRB_485	GTGCTGGGAATTGAACCCAG	oRB_315	CATCACATTCCCAGTGGGTCAG
LCR	Sox2_DistalLCR_2xDHS24	oRB_313	CACAATTCCAGTGGGTCAGAAG	oMSH549	GTCATTTTGTTTTGTGAGAAGCGGAG	oMSH758	CCAGTAAACCCAGCTGGCTC	oRB_315	CATCACATTCCCAGTGGGTCAG
LCR	Sox2_DistalLCR_DHS23toDHS27~dCTCF	oRB_313	CACAATTCCAGTGGGTCAGAAG	oMSH714	GGCCCATGCGTGAGAAGAC	oRB_407	CGTGTTAGGCACACACTACCAA	oRB_315	CATCACATTCCCAGTGGGTCAG
LCR	Sox2_DistalLCR_DHS23toDHS27~CTCF~Divergent	oRB_313	CACAATTCCAGTGGGTCAGAAG	oMSH714	GGCCCATGCGTGAGAAGAC	oRB_407	CGTGTTAGGCACACACTACCAA	oRB_315	CATCACATTCCCAGTGGGTCAG
LCR	Sox2_DistalLCR_dDHS20toCTCF28	oRB_313	CACAATTCCAGTGGGTCAGAAG	oMSH612	ACCAAAGACTGTAAAACGCTAGACCCGACA	oMSH623	TGGCATTGTCCCCAGGTTAGCGT	oRB_315	CATCACATTCCCAGTGGGTCAG
LCR	Sox2_DistalLCR_DHS24dT	oRB_313	CACAATTCCAGTGGGTCAGAAG	oMSH549	GTCATTTTGTTTTGTGAGAAGCGGAG	oMSH758	CCAGTAAACCCAGCTGGCTC	oRB_315	CATCACATTCCCAGTGGGTCAG
LCR	Sox2_DistalLCR_DHS24dT~d4TFBS	oRB_313	CACAATTCCAGTGGGTCAGAAG	oMSH549	GTCATTTTGTTTTGTGAGAAGCGGAG	oMSH758	CCAGTAAACCCAGCTGGCTC	oRB_315	CATCACATTCCCAGTGGGTCAG
LCR	Sox2_hDistalLCR_orthoDHS23toDHS24	oRB_313	CACAATTCCAGTGGGTCAGAAG	oRB_546	AAAGGTTGGCGATTCAGCCC	oRB_547	AGGAAGAACATCCGGCAGTG	oRB_315	CATCACATTCCCAGTGGGTCAG
LCR	Sox2_hDistalLCR_orthoDHS24	oRB_313	CACAATTCCAGTGGGTCAGAAG	oRB_548	ATCCAGTACTTAGCCCTTGCC	oRB_547	AGGAAGAACATCCGGCAGTG	oRB_315	CATCACATTCCCAGTGGGTCAG
LCR	Sox2_DistalLCR_DHS24dT~dESRRB	oRB_313	CACAATTCCAGTGGGTCAGAAG	oMSH549	GTCATTTTGTTTTGTGAGAAGCGGAG	oMSH758	CCAGTAAACCCAGCTGGCTC	oRB_315	CATCACATTCCCAGTGGGTCAG
LCR	Sox2_DistalLCR_DHS24dT~dNuclearreceptorAndSOX	oRB_313	CACAATTCCAGTGGGTCAGAAG	oMSH549	GTCATTTTGTTTTGTGAGAAGCGGAG	oMSH758	CCAGTAAACCCAGCTGGCTC	oRB_315	CATCACATTCCCAGTGGGTCAG
LCR	Sox2_DistalLCR_DHS24dT~dESRRA	oRB_313	CACAATTCCAGTGGGTCAGAAG	oMSH549	GTCATTTTGTTTTGTGAGAAGCGGAG	oMSH758	CCAGTAAACCCAGCTGGCTC	oRB_315	CATCACATTCCCAGTGGGTCAG
LCR	Sox2_DistalLCR_DHS24dT~dForkhead	oRB_313	CACAATTCCAGTGGGTCAGAAG	oMSH549	GTCATTTTGTTTTGTGAGAAGCGGAG	oMSH758	CCAGTAAACCCAGCTGGCTC	oRB_315	CATCACATTCCCAGTGGGTCAG
LCR	Sox2_DistalLCR_DHS24dT~dESRRAandESRRB	oRB_313	CACAATTCCAGTGGGTCAGAAG	oMSH549	GTCATTTTGTTTTGTGAGAAGCGGAG	oMSH758	CCAGTAAACCCAGCTGGCTC	oRB_315	CATCACATTCCCAGTGGGTCAG
LCR	Sox2_DistalLCR_DHS24dT~mut4TFBS	oRB_313	CACAATTCCAGTGGGTCAGAAG	oMSH549	GTCATTTTGTTTTGTGAGAAGCGGAG	oMSH758	CCAGTAAACCCAGCTGGCTC	oRB_315	CATCACATTCCCAGTGGGTCAG
LCR	Sox2_DistalLCR_DHS26	oRB_313	CACAATTCCAGTGGGTCAGAAG	oMSH752	AGTGGAATTCTCTTCAGGGTCTCA	oRB_485	GTGCTGGGAATTGAACCCAG	oRB_315	CATCACATTCCCAGTGGGTCAG
LCR	Sox2_DistalLCR_DHS23andDHS26	oRB_313	CACAATTCCAGTGGGTCAGAAG	oMSH714	GGCCCATGCGTGAGAAGAC	oRB_485	GTGCTGGGAATTGAACCCAG	oRB_315	CATCACATTCCCAGTGGGTCAG
LCR	Sox2_DistalLCR_DHS24andDHS26	oRB_313	CACAATTCCAGTGGGTCAGAAG	oMSH549	GTCATTTTGTTTTGTGAGAAGCGGAG	oRB_485	GTGCTGGGAATTGAACCCAG	oRB_315	CATCACATTCCCAGTGGGTCAG
LCR	Sox2_DistalLCR_DHS24dT~dESRRBandForkhead	oRB_313	CACAATTCCAGTGGGTCAGAAG	oMSH549	GTCATTTTGTTTTGTGAGAAGCGGAG	oMSH758	CCAGTAAACCCAGCTGGCTC	oRB_315	CATCACATTCCCAGTGGGTCAG
LCR	Sox2_DistalLCR_DHS24dT~dESRRAandNuclearreceptorandSox	oRB_313	CACAATTCCAGTGGGTCAGAAG	oMSH549	GTCATTTTGTTTTGTGAGAAGCGGAG	oMSH758	CCAGTAAACCCAGCTGGCTC	oRB_315	CATCACATTCCCAGTGGGTCAG
LCR	Sox2_DistalLCR_DHS24dT~dESRRAandForkhead	oRB_313	CACAATTCCAGTGGGTCAGAAG	oMSH549	GTCATTTTGTTTTGTGAGAAGCGGAG	oMSH758	CCAGTAAACCCAGCTGGCTC	oRB_315	CATCACATTCCCAGTGGGTCAG
LCR	Sox2_DistalLCR_DHS24dT~dESRRBandESRRAandForkhead	oRB_313	CACAATTCCAGTGGGTCAGAAG	oMSH549	GTCATTTTGTTTTGTGAGAAGCGGAG	oMSH758	CCAGTAAACCCAGCTGGCTC	oRB_315	CATCACATTCCCAGTGGGTCAG
LCR	Sox2_DistalLCR_DHS24~NuclearreceptorAndSox	oRB_313	CACAATTCCAGTGGGTCAGAAG	oRB_566	CAAGGGGTGGGTAGTTAGCAT	oRB_567	CAAATGACACCTCCCTCCCG	oRB_315	CATCACATTCCCAGTGGGTCAG
LCR	Sox2_DistalLCR_DHS23dCandDHS24dT	oRB_313	CACAATTCCAGTGGGTCAGAAG	oMSH537	GAGGCTACGGAAGACCTGAAGT	oMSH758	CCAGTAAACCCAGCTGGCTC	oRB_315	CATCACATTCCCAGTGGGTCAG
LCR	Sox2_DistalLCR_DHS23dC~d7TFBSandDHS24dT	oRB_313	CACAATTCCAGTGGGTCAGAAG	oMSH537	GAGGCTACGGAAGACCTGAAGT	oMSH758	CCAGTAAACCCAGCTGGCTC	oRB_315	CATCACATTCCCAGTGGGTCAG
LCR	Sox2_DistalLCR_DHS26~minimal	oRB_313	CACAATTCCAGTGGGTCAGAAG	oMSH732	ACAAAGGGAGAGTCTGGGGA	oRB_555	GGTCATGGAAACAGACGGGG	oRB_315	CATCACATTCCCAGTGGGTCAG
LCR	Sox2_DistalLCR_DHS26~minimal~d4TFBS	oRB_313	CACAATTCCAGTGGGTCAGAAG	oMSH732	ACAAAGGGAGAGTCTGGGGA	oRB_555	GGTCATGGAAACAGACGGGG	oRB_315	CATCACATTCCCAGTGGGTCAG
LCR	Sox2_DistalLCR_dDHS20toDHS23~3	oRB_313	CACAATTCCAGTGGGTCAGAAG	oMSH612	ACCAAAGACTGTAAAACGCTAGACCCGACA	oMSH623	TGGCATTGTCCCCAGGTTAGCGT	oRB_315	CATCACATTCCCAGTGGGTCAG
LCR	Sox2_DistalLCR_dDHS20toDHS27	oRB_313	CACAATTCCAGTGGGTCAGAAG	oMSH612	ACCAAAGACTGTAAAACGCTAGACCCGACA	oMSH623	TGGCATTGTCCCCAGGTTAGCGT	oRB_315	CATCACATTCCCAGTGGGTCAG
LCR	Sox2_DistalLCR_DHS23dC~d8TFBSandDHS24dT	oRB_313	CACAATTCCAGTGGGTCAGAAG	oMSH537	GAGGCTACGGAAGACCTGAAGT	oMSH758	CCAGTAAACCCAGCTGGCTC	oRB_315	CATCACATTCCCAGTGGGTCAG
LCR	Sox2_DistalLCR_DHS20	oRB_313	CACAATTCCAGTGGGTCAGAAG	oRB_591	CCAGCTAGTCAGACTGCCAC	oRB_590	GGGCATGCAATACCAGGTCC	oRB_315	CATCACATTCCCAGTGGGTCAG
LCR	Sox2_DistalLCR_DHS19andDHS20	oRB_313	CACAATTCCAGTGGGTCAGAAG	oRB_515	TGGTTGTCCTCTGAGCTCTAAC	oRB_590	GGGCATGCAATACCAGGTCC	oRB_315	CATCACATTCCCAGTGGGTCAG
LCR	Sox2_DistalLCR_CTCF25toDHS26	oRB_313	CACAATTCCAGTGGGTCAGAAG	oRB_464	GGGCTCACCTGGCAGAATAC	oRB_555	GGTCATGGAAACAGACGGGG	oRB_315	CATCACATTCCCAGTGGGTCAG
