## Supplemental Table S13 for "Synthetic regulatory genomics uncovers enhancer context dependence at the *Sox2* locus"

Sample ID	Payload ID	bp payload	bp non-payload	norm coverage payload	norm coverage non-payload	coverage QC
BS14579A	Sox2_DistalLCR_2xDHS24	166	140098	1.479	0	NA
BS14093A	Sox2_DistalLCR_CTCF25~DHS23~DHS24	3847	136417	0.886	0	PASS
BS17725A	Sox2_DistalLCR_CTCF25toDHS26	987	138477	0.95	0	PASS
BS09485A	Sox2_DistalLCR_dCTCF25	38865	100599	0.773	0	PASS
BS08739A	Sox2_DistalLCR_dCTCF25andDHS26andCTCF28	33158	104706	0.977	0	PASS
BS08436A	Sox2_DistalLCR_dCTCF28	39092	100525	0.895	0	PASS
BS08434A	Sox2_DistalLCR_dDHS19toDHS20	28250	111214	0.905	0.002	PASS
BS08431A	Sox2_DistalLCR_dDHS20	36489	102975	0.9	0	PASS
BS08687A	Sox2_DistalLCR_dDHS21	35275	104189	0.849	0	PASS
BS08756A	Sox2_DistalLCR_dDHS21toDHS22	34130	105334	0.869	0	PASS
BS08989A	Sox2_DistalLCR_dDHS23	37926	101538	0.745	0	PASS
BS15563A	Sox2_DistalLCR_dDHS23toCTCF25	35702	103762	0.954	0	PASS
BS15553A	Sox2_DistalLCR_dDHS23toDHS24	36904	102560	0.962	0	PASS
BS08737A	Sox2_DistalLCR_dDHS23toDHS27	29813	109651	0.864	0	PASS
BS08441A	Sox2_DistalLCR_dDHS24	38516	100948	0.892	0	PASS
BS08996A	Sox2_DistalLCR_dDHS26	37995	101469	0.72	0	PASS
BS08745A	Sox2_DistalLCR_dDHS27	36389	103075	0.847	0	PASS
BS17724A	Sox2_DistalLCR_DHS19andDHS20	1034	138017	1.088	0	PASS
BS14573A	Sox2_DistalLCR_DHS19andDHS20andCTCF25toDHS26	2821	134630	0.993	0	PASS
BS17723A	Sox2_DistalLCR_DHS20	1034	139230	1.088	0	PASS
BS14530A	Sox2_DistalLCR_DHS23	1069	139195	0.722	0	PASS
BS14551A	Sox2_DistalLCR_DHS23andCTCF25	1143	137521	0.73	0	PASS
BS14542A	Sox2_DistalLCR_DHS23andDHS24	2035	138229	0.75	0	PASS
BS16062A	Sox2_DistalLCR_DHS23andDHS26	1982	136682	1.012	0	PASS
BS14095A	Sox2_DistalLCR_DHS23~CTCF25~DHS24	3847	136417	0.841	0	PASS
BS16316A	Sox2_DistalLCR_DHS23dCandDHS24dT	0	138483	NA	0	NA
BS16317A	Sox2_DistalLCR_DHS23dC~d7TFBSandDHS24dT	0	138483	NA	0	NA
BS17722A	Sox2_DistalLCR_DHS23dC~d8TFBSandDHS24dT	0	138483	NA	0	NA
BS14098A	Sox2_DistalLCR_DHS23~DHS24~DHS26~CTCF25	5560	134704	0.861	0	PASS
BS12688A	Sox2_DistalLCR_DHS23toCTCF25	3847	136417	0.808	0	PASS
BS11120A	Sox2_DistalLCR_DHS23toCTCF25~inverted	3991	136273	0.919	0	PASS
BS14544A	Sox2_DistalLCR_DHS23toDHS26	5560	134704	0.77	0	PASS
BS15352A	Sox2_DistalLCR_DHS23toDHS26~invertedCTCF25	3960	134704	1.017	0	PASS
BS15353A	Sox2_DistalLCR_DHS23toDHS26~invertedCTCF25	3960	134704	1.037	0	PASS
BS15343A	Sox2_DistalLCR_DHS23toDHS26~invertedDHS23andDHS24	3960	134704	1.098	0	PASS
BS14930A	Sox2_DistalLCR_DHS23toDHS26~invertedDHS26	4760	134704	1.101	0	PASS
BS14934A	Sox2_DistalLCR_DHS23toDHS26~invertedDHS26	4760	134704	1.119	0	PASS
BS11108A	Sox2_DistalLCR_DHS23toDHS27	9245	131019	0.885	0	PASS
BS15360A	Sox2_DistalLCR_DHS23toDHS27~CTCF~Divergent	7171	131019	1.015	0	PASS
BS15358A	Sox2_DistalLCR_DHS23toDHS27~dCTCF	6827	131019	1.03	0	PASS
BS11111A	Sox2_DistalLCR_DHS23toDHS27~inverted	9245	131019	0.882	0	PASS
BS12693A	Sox2_DistalLCR_DHS24	258	140006	0.822	0	PASS
BS16071A	Sox2_DistalLCR_DHS24andDHS26	1079	137585	1.087	0	PASS
BS14086A	Sox2_DistalLCR_DHS24~DHS23~CTCF25	3847	136417	0.742	0	PASS
BS14580A	Sox2_DistalLCR_DHS24dT	0	140098	NA	0	NA
BS14581A	Sox2_DistalLCR_DHS24dT~d4TFBS	0	140098	NA	0	NA
BS16078A	Sox2_DistalLCR_DHS24dT~dESRRA	0	140098	NA	0	NA
BS16080A	Sox2_DistalLCR_DHS24dT~dESRRAandESRRB	0	140098	NA	0	NA
BS16313A	Sox2_DistalLCR_DHS24dT~dESRRAandForkhead	0	140098	NA	0	NA
BS16312A	Sox2_DistalLCR_DHS24dT~dESRRAandNuclearreceptorandSox	0	140098	NA	0	NA
BS16076A	Sox2_DistalLCR_DHS24dT~dESRRB	0	140098	NA	0.002	NA
BS16314A	Sox2_DistalLCR_DHS24dT~dESRRBandESRRAandForkhead	0	140098	NA	0	NA
BS16311A	Sox2_DistalLCR_DHS24dT~dESRRBandForkhead	0	140098	NA	0	NA
BS16079A	Sox2_DistalLCR_DHS24dT~dForkhead	0	140098	NA	0	NA
BS16077A	Sox2_DistalLCR_DHS24dT~dNuclearreceptorAndSOX	0	140098	NA	0	NA
BS16081A	Sox2_DistalLCR_DHS24dT~mut4TFBS	0	140098	NA	0	NA
BS16315A	Sox2_DistalLCR_DHS24~NuclearreceptorAndSox	0	140895	NA	0	NA
BS12697A	Sox2_DistalLCR_DHS24toCTCF25	1978	138286	0.818	0	PASS
BS14559A	Sox2_DistalLCR_DHS24toCTCF25~inverted	1978	138286	0.854	0	PASS
BS11296A	Sox2_DistalLCR_DHS24toCTCF28	15743	125321	0.726	0	PASS
BS16054A	Sox2_DistalLCR_DHS26	913	139351	1.109	0	PASS
BS16318A	Sox2_DistalLCR_DHS26~minimal	616	139648	1.003	0	PASS
BS16319A	Sox2_DistalLCR_DHS26~minimal~d4TFBS	115	139648	0.991	0	NA
BS08167A	Sox2_DistalLCR_WT	40539	100525	1.004	0	PASS
BS11101A	Sox2_DistalLCR_WT~inverted	40484	100552	0.853	0	PASS
BS14981A	Sox2_hDistalLCR_orthoDHS23toDHS24	657	141864	1.201	0	NA
BS14982A	Sox2_hDistalLCR_orthoDHS24	0	141864	NA	0	NA
BS02959A	Sox2_Sox2_101kb~dDistalLCR	100525	40539	0.946	0	PASS
BS02961A	Sox2_Sox2_126kb~dProximalLCR	124970	16094	0.937	0	PASS
BS14083A	Sox2_Sox2_126kb~dProximalLCRandCTCF17	124059	16094	0.775	0	PASS
BS02964A	Sox2_Sox2_143kb	141864	0	0.913	NA	PASS
BS02957A	Sox2_Sox2_46kbp~dDistalLCR	45211	95853	0.957	0	PASS
BS09846A	Sox2_Sox2_d3p5pProximal	88966	50498	0.637	0	PASS
BS09853A	Sox2_Sox2_d3pProximal	105860	34404	0.679	0	PASS
BS17063A	Sox2_Sox2_d5pProximal~dCTCF13toCTCF14andCTCF17	121256	17297	0.889	0	PASS
BS17341A	Sox2_Sox2_d5pProximal~dCTCF13toCTCF14andCTCF17~dDistalCTCF	118838	17297	0.881	0	PASS
BS09854A	Sox2_Sox2_dIntervening	60744	79520	0.753	0	PASS
BS09860A	Sox2_Sox2_dProxEnhancers	121211	16653	0.668	0	PASS
