## Supplemental Table S14 for "Synthetic regulatory genomics uncovers enhancer context dependence at the *Sox2* locus"

Payload ID	Sample ID	Position	Ref	Alt	Qual	DP	Feature	RefSeq	Comments
Sox2_DistalLCR_CTCF25toDHS26	BS17725A	2197	TCTTCCTTCCTTC	T	125.884	2444	>20;DHS-26;Med1,;Nipbl;Oct4,;Sox2_DistalLCR_CTCF25toDHS26	ATGGGGATGAGTGACTAGGATCCTTtcttccttccttcCTTCCTTCCTTCCT	In simple repeat
Sox2_DistalLCR_dCTCF25~pNKS0113	BS09485A	36576	A	G	225.422	259		TCAAAAGGAAGAAGAGCTCCGGAGGaAGGGAGGGAGGGGGGGGGGAGGAGGT	In simple repeat
Sox2_DistalLCR_dCTCF28	BS08436A	37450	A	G	228.421	459		TCAAAAGGAAGAAGAGCTCCGGAGGaAGGGAGGGAGGGGGGGGGGAGGAGGT	In simple repeat
Sox2_DistalLCR_dDHS19toDHS20	BS08434A	30574	A	G	225.422	1177		TCAAAAGGAAGAAGAGCTCCGGAGGaAGGGAGGGAGGGGGGGGGGAGGAGGT	In simple repeat
Sox2_DistalLCR_dDHS20	BS08431A	34200	A	G	225.426	813		TCAAAAGGAAGAAGAGCTCCGGAGGaAGGGAGGGAGGGGGGGGGGAGGAGGT	In simple repeat
Sox2_DistalLCR_dDHS21	BS08687A	32986	A	G	203.417	69		TCAAAAGGAAGAAGAGCTCCGGAGGaAGGGAGGGAGGGGGGGGGGAGGAGGT	In simple repeat
Sox2_DistalLCR_dDHS21toDHS22	BS08756A	31841	A	G	225.417	235		TCAAAAGGAAGAAGAGCTCCGGAGGaAGGGAGGGAGGGGGGGGGGAGGAGGT	In simple repeat
Sox2_DistalLCR_dDHS23	BS08989A	35637	A	G	225.417	90		TCAAAAGGAAGAAGAGCTCCGGAGGaAGGGAGGGAGGGGGGGGGGAGGAGGT	In simple repeat
Sox2_DistalLCR_dDHS23toCTCF25	BS15563A	33413	A	G	225.417	79		TCAAAAGGAAGAAGAGCTCCGGAGGaAGGGAGGGAGGGGGGGGGGAGGAGGT	In simple repeat
Sox2_DistalLCR_dDHS23toDHS24	BS15553A	12897	G	GT	228.183	1292	DHS-20	TTTTTTTTTTTGTTTTTTGTTTTTTgTTTTTTTTTGTTTTTGTTTTGTTTTG	Poly(T) length variant
Sox2_DistalLCR_dDHS23toDHS24	BS15553A	34615	A	G	225.417	144		TCAAAAGGAAGAAGAGCTCCGGAGGaAGGGAGGGAGGGGGGGGGGAGGAGGT	In simple repeat
Sox2_DistalLCR_dDHS23toDHS27	BS08737A	27524	A	G	225.417	143		TCAAAAGGAAGAAGAGCTCCGGAGGaAGGGAGGGAGGGGGGGGGGAGGAGGT	In simple repeat
Sox2_DistalLCR_dDHS24	BS08441A	36227	A	G	225.422	633		TCAAAAGGAAGAAGAGCTCCGGAGGaAGGGAGGGAGGGGGGGGGGAGGAGGT	In simple repeat
Sox2_DistalLCR_dDHS26	BS08996A	35706	A	G	225.417	146		TCAAAAGGAAGAAGAGCTCCGGAGGaAGGGAGGGAGGGGGGGGGGAGGAGGT	In simple repeat
Sox2_DistalLCR_dDHS27	BS08745A	34101	A	G	225.417	82		TCAAAAGGAAGAAGAGCTCCGGAGGaAGGGAGGGAGGGGGGGGGGAGGAGGT	In simple repeat
Sox2_DistalLCR_DHS19andDHS20	BS17724A	1796	C	CT	227.156	5000	DHS-20;Med1,;Med1-Med12;No;Oct4,;Oct4-Sox2-Nanog;Sox2_DistalLCR_DHS19andDHS20;Yy1	GAGGCTAAAATGAAGGATGCCTTTCcTTTTTTTTTTTTTGTTTTTTGTTTTT	Poly(T) length variant
Sox2_DistalLCR_DHS19andDHS20andCTCF25toDHS26	BS14573A	4440	TCTTCCTTCCTTC	T	223.127	1936	DHS-26	ATGGGGATGAGTGACTAGGATCCTTtcttccttccttcCTTCCTTCCTTCCT	In simple repeat
Sox2_DistalLCR_DHS23~DHS24~DHS26~CTCF25	BS14098A	5344	CTT	C	167.274	1113	DHS-26	GTGCTGGGAATTGAACCCAGATCCTcttTTTTTTTTTTTTTTTTTGAGACAG	Poly(T) length variant
Sox2_DistalLCR_DHS23andDHS24	BS14542A	1884	A	AT	135.997	404	DHS-23	GAGTTTAAACGTACATTTTTTTTTCaTTTTTTATTAGGTATTTAGCTCATTT	In LINE
Sox2_DistalLCR_DHS23andDHS26	BS16062A	1418	CATGT	C	228.399	5442	DHS-23	GGTATGTATGTAAGTATGTATATTAcatgtATGTATGTATGTATGTATGTAT	In simple repeat
Sox2_DistalLCR_DHS23andDHS26	BS16062A	3440	C	CTTT	177.19	1066	DHS-26	GTGCTGGGAATTGAACCCAGATCCTcTTTTTTTTTTTTTTTTTTTGAGACAG	Poly(T) length variant
Sox2_DistalLCR_DHS23dC_d8TFBSandDHS24dT	BS17722A	1515	A	G	228.436	3667	>30;DHS-24dT;Med1-Med12;Oct4-Sox2-Nanog;Smc1-Smc3;Sox2_DistalLCR_DHS23dC~d8TFBSandDHS24dT;gbRB_017_DHS24dT_BsaI	CCAGGAAGTTGTTTAGCATAGTCCCaGGACTCTGCTAAGGGCAAGTACTGTC	Synthetic DHS24 mutation not overlapping TFBS
Sox2_DistalLCR_DHS23dC~d7TFBSandDHS24dT	BS16317A	1528	A	G	228.435	5210	DHS-24dT	CCAGGAAGTTGTTTAGCATAGTCCCaGGACTCTGCTAAGGGCAAGTACTGTC	Synthetic DHS24 mutation not overlapping TFBS
Sox2_DistalLCR_DHS23dCandDHS24dT	BS16316A	1648	A	G	225.426	5041	DHS-24dT	CCAGGAAGTTGTTTAGCATAGTCCCaGGACTCTGCTAAGGGCAAGTACTGTC	Synthetic DHS24 mutation not overlapping TFBS
Sox2_DistalLCR_DHS23toDHS26~invertedCTCF25	BS15352A	85	C	T	228.434	861	DHS-23	ATCAAGGTCCTTCCCCCGTCTCACCcCACCCCACCCCCCTCAAAAAAATCAG	PCR-introduced mutation. 2 different payload clones delivered to mESCs
Sox2_DistalLCR_DHS23toDHS26~invertedCTCF25	BS15352A	2332	G	A	228.429	3312	DHS-24	TTTTCCCAGAAGAAGGGACTCAAATgACACCTCCCTCCCGGCTGTTACCCAG	PCR-introduced mutation. 2 different payload clones delivered to mESCs
Sox2_DistalLCR_DHS23toDHS26~invertedCTCF25	BS15352A	2641	G	A	228.433	2109	DHS-24	TCTGCCTCTGCCCTCCAAGTGCTGGgATCAAAGGCCTGTGCCATGACCACCT	PCR-introduced mutation. 2 different payload clones delivered to mESCs
Sox2_DistalLCR_DHS23toDHS26~invertedCTCF25	BS15352A	2999	G	A	225.422	2666		GTAGACCAGGCTGGCCTGGAACTCAgAAATCCTCCTGCCTCTGCCTCCCAAG	PCR-introduced mutation. 2 different payload clones delivered to mESCs
Sox2_DistalLCR_DHS23toDHS26~invertedCTCF25	BS15353A	3209	T	G	228.435	6559		TCGTGGTGATAGAATTCTTATCATCtGTCTCCTAGGCAAGCATACTTACTAC	PCR-introduced mutation. 2 different payload clones delivered to mESCs
Sox2_DistalLCR_DHS23toDHS26~invertedCTCF25	BS15352A	3860	G	A	228.435	3504	CTCF-25~inverted	AAGCTGGGTGTGGTGGTATGCATGGgCAACCCCAGCTCCACGAAAATGGATG	PCR-introduced mutation. 2 different payload clones delivered to mESCs
Sox2_DistalLCR_DHS23toDHS26~invertedCTCF25	BS15353A	4228	G	A	228.433	5079	CTCF-25~inverted	ACTGCGGTGAGCAGGCAGAAAGACAgAAACACCAAAGATAGTTCCTGCATCT	PCR-introduced mutation. 2 different payload clones delivered to mESCs
Sox2_DistalLCR_DHS23toDHS26~invertedDHS23andDHS24	BS15343A	6218	C	CTT	228.264	704	DHS-26	GTGCTGGGAATTGAACCCAGATCCTcTTTTTTTTTTTTTTTTTTTGAGACAG	Poly(T) length variant
Sox2_DistalLCR_DHS23toDHS26~invertedDHS26	BS14930A	91	CACCCCCCTCA	C	228.337	1325	DHS-23	GTCCTTCCCCCGTCTCACCCCACCCcacccccctcaAAAAAATCAGTGTGCG	PCR-introduced mutation. 2 different payload clones delivered to mESCs
Sox2_DistalLCR_DHS23toDHS26~invertedDHS26	BS14930A	96	CCCTCA	C	228.253	1172	DHS-23	TCCCCCGTCTCACCCCACCCCACCCccctcaAAAAAATCAGTGTGCGGCAGA	PCR-introduced mutation. 2 different payload clones delivered to mESCs
Sox2_DistalLCR_DHS23toDHS26~invertedDHS26	BS14934A	571	C	T	225.422	1080	DHS-23	TGTGTGTGCGCGCCAGGATTTATTTcACTGTGTTACCAGGCTGGCCGCCTCC	PCR-introduced mutation. 2 different payload clones delivered to mESCs
Sox2_DistalLCR_DHS23toDHS26~invertedDHS26	BS14930A	1859	G	A	225.426	2307	DHS-23	TTCATCATCATGACATCATGATTTTgAGTTTAAACGTACATTTTTTTTTCAT	PCR-introduced mutation. 2 different payload clones delivered to mESCs
Sox2_DistalLCR_DHS23toDHS26~invertedDHS26	BS14934A	1873	AT	A	228.395	1310	DHS-23	ATCATGATTTTGAGTTTAAACGTACatTTTTTTTTCATTTTTTATTAGGTAT	PCR-introduced mutation. 2 different payload clones delivered to mESCs
Sox2_DistalLCR_DHS23toDHS26~invertedDHS26	BS14934A	2805	T	G	228.436	1254	DHS-24	TCCAAACTCACAAAAATCTGTCTGCtTCTGCCTCCTAAGTGCTGGGATTCAA	PCR-introduced mutation. 2 different payload clones delivered to mESCs
Sox2_DistalLCR_DHS23toDHS26~invertedDHS26	BS14930A	2905	A	AT	228.33	2061		AATGCATACACATATGTATTCAAGGaTTTTTTTTTTAAAAGTTTTTCAAAAC	PCR-introduced mutation. 2 different payload clones delivered to mESCs
Sox2_DistalLCR_DHS23toDHS26~invertedDHS26	BS14934A	4192	G	A	225.426	1301	CTCF-25	CTTGCCCAAGTGGCTGCTGTGCCCAgCATGTGGGCCCAATTTATTTTCCTAC	PCR-introduced mutation. 2 different payload clones delivered to mESCs
Sox2_DistalLCR_DHS23toDHS26~invertedDHS26	BS14930A	4590	C	T	225.426	2042	CTCF-25	AGTGGCCCGAAGCTGACTTTGAACTcATGATCTTCTTGCATCCATTTTCGTG	PCR-introduced mutation. 2 different payload clones delivered to mESCs
Sox2_DistalLCR_DHS23toDHS26~invertedDHS26	BS14930A	4694	C	T	225.422	1816	DHS-26~inverted	GGAGGGGGCTGCATCTTTTTTCTATcTTTTAAGGAAGCATCCTAGGGCAGGG	PCR-introduced mutation. 2 different payload clones delivered to mESCs
Sox2_DistalLCR_DHS23toDHS26~invertedDHS26	BS14930A	4838	C	CA	132.845	870	DHS-26~inverted	AGGGCTACACAGAGAAACCCTGTCTcAAAAAAAAAAAAAAAAAAAGAGGATC	PCR-introduced mutation. 2 different payload clones delivered to mESCs
Sox2_DistalLCR_DHS23toDHS26~invertedDHS26	BS14934A	4838	CAA	C	228.209	556	DHS-26~inverted	AGGGCTACACAGAGAAACCCTGTCTcaaAAAAAAAAAAAAAAAAAGAGGATC	PCR-introduced mutation. 2 different payload clones delivered to mESCs
Sox2_DistalLCR_DHS23toDHS26~invertedDHS26	BS14930A	5056	CGGAA	C	131.947	1579	DHS-26~inverted	ACCGAAGGAAAGAAGGAGGGACGGAcggaaGGAAGGAAGGAAGGAAGGAAGG	PCR-introduced mutation. 2 different payload clones delivered to mESCs
Sox2_DistalLCR_DHS23toDHS27	BS11108A	10076	C	CT	228.323	3886	DHS-27	AGAAGCTTGGCTAGCATGCTGTAGGcCCCATAACTTCGTATAGCATACATTA	In paylod 3' terminus
Sox2_DistalLCR_DHS23toDHS27~CTCF~Divergent	BS15360A	5522	A	AC	228.403	2788	DHS-26	TTTACTGTGGCCCTTCAAAGTTGGCaCCCTGGGATGGTTTAGAAGATGAGAT	In DHS26.7 NFIA site but mutation does not change core site sequence
Sox2_DistalLCR_DHS23toDHS27~CTCF~Divergent	BS15360A	10076	C	CT	228.346	1259	DHS-27	AGAAGCTTGGCTAGCATGCTGTAGGcCCCATAACTTCGTATAGCATACATTA	In paylod 3' terminus
Sox2_DistalLCR_DHS23toDHS27~dCTCF	BS15358A	9782	C	CT	228.335	1428	DHS-27	AGAAGCTTGGCTAGCATGCTGTAGGcCCCATAACTTCGTATAGCATACATTA	In paylod 3' terminus
Sox2_DistalLCR_DHS24~DHS23~CTCF25	BS14086A	3075	GA	G	228.367	1916	DHS-23	TTAACTAGAGTTTTCTAGTTCCCCGgaAAAAAAAAATCAATGTGAAAGAGGA	DHS23 PCR-introduced mutation not overlapping known TFBS
Sox2_DistalLCR_DHS24andDHS26	BS16071A	2537	CT	C	145.05	2567	DHS-26	GTGCTGGGAATTGAACCCAGATCCTctTTTTTTTTTTTTTTTTTTGAGACAG	Poly(T) length variant
Sox2_DistalLCR_DHS24dT	BS14580A	515	A	G	228.437	6762	DHS-24dT	CCAGGAAGTTGTTTAGCATAGTCCCaGGACTCTGCTAAGGGCAAGTACTGTC	Synthetic DHS24 mutation not overlapping TFBS
Sox2_DistalLCR_DHS24dT~dESRRAandESRRB	BS16080A	783	G	GT	228.311	868	DHS-24dT~dESRRAandESRRB	TGCCATGACCACCTGGCTAAAGGTGgTTTTTTTTTTTTTAGTGGAGGGAAGT	Poly(T) length variant
Sox2_DistalLCR_DHS24dT~dESRRAandForkhead	BS16313A	766	G	GTT	228.398	4609	DHS24dT~dESRRAandForkhead	TGCCATGACCACCTGGCTAAAGGTGgTTTTTTTTTTTTTAGTGGAGGGAAGT	Poly(T) length variant
Sox2_DistalLCR_DHS24dT~dESRRAandNuclearreceptorandSox	BS16312A	766	G	GT	228.282	4377	DHS24dT~dESRRAandNuclearreceptorandSox	TGCCATGACCACCTGGCTAAAGGTGgTTTTTTTTTTTTTAGTGGAGGGAAGT	Poly(T) length variant
Sox2_DistalLCR_DHS24dT~dESRRBandForkhead	BS16311A	773	G	GT	228.269	5116	DHS24dT~dESRRBandForkhead	TGCCATGACCACCTGGCTAAAGGTGgTTTTTTTTTTTTTAGTGGAGGGAAGT	Poly(T) length variant
Sox2_DistalLCR_DHS24dT~dNuclearreceptorAndSOX	BS16077A	785	G	GT	228.323	676	DHS-24dT~dNuclearreceptorAndSOX	TGCCATGACCACCTGGCTAAAGGTGgTTTTTTTTTTTTTAGTGGAGGGAAGT	Poly(T) length variant
Sox2_DistalLCR_DHS24dT~mut4TFBS	BS16081A	814	G	GTTT	228.413	876	DHS-24dT~mut4TFBS	TGCCATGACCACCTGGCTAAAGGTGgTTTTTTTTTTTTTAGTGGAGGGAAGT	Poly(T) length variant
Sox2_DistalLCR_DHS24toCTCF28	BS11296A	12621	A	G	225.417	96		TCAAAAGGAAGAAGAGCTCCGGAGGaAGGGAGGGAGGGGGGGGGGAGGAGGT	In simple repeat
Sox2_DistalLCR_DHS26	BS16054A	1571	C	CT	165.946	1598	DHS-26	GTGCTGGGAATTGAACCCAGATCCTcTTTTTTTTTTTTTTTTTTTGAGACAG	Poly(T) length variant
Sox2_DistalLCR_WT	BS08167A	37450	A	G	228.421	62		TCAAAAGGAAGAAGAGCTCCGGAGGaAGGGAGGGAGGGGGGGGGGAGGAGGT	In simple repeat
Sox2_DistalLCR_WT~inverted	BS11101A	3949	T	C	225.422	496		CCTCCTCCCCCCCCCCTCCCTCCCTtCCTCCGGAGCTCTTCTTCCTTTTGAA	In simple repeat
Sox2_Sox2_101kb~dDistalLCR	BS02959A	18982	C	CCG	228.355	1635	Sox2	GTTGGCGGCCGCCGGCGGGCCGCGCcCGCCCAGCGCCCGCATGTATAACATG	Promoter CG insertion, present in Sox2 BAC
Sox2_Sox2_126kb_dProximalLCRandCTCF17	BS14083A	2054	C	CCG	228.394	423	Sox2;Sox2_Sox2_126kb~dProximalLCRandCTCF17	GTTGGCGGCCGCCGGCGGGCCGCGCcCGCCCAGCGCCCGCATGTATAACATG	Promoter CG insertion, present in Sox2 BAC
Sox2_Sox2_126kb_dProximalLCRandCTCF17	BS14083A	115353	CT	C	146.083	173	Sox2_Sox2_126kb~dProximalLCRandCTCF17	CAATTAATACTATCATTGGCATCTActTTTTTTTTTTTTTTTTTAAGATTTA	Poly(T) length variant
Sox2_Sox2_126kb~dProximalLCR	BS02961A	2088	C	CCG	228.356	788	Sox2	GTTGGCGGCCGCCGGCGGGCCGCGCcCGCCCAGCGCCCGCATGTATAACATG	Promoter CG insertion, present in Sox2 BAC
Sox2_Sox2_126kb~dProximalLCR	BS02961A	121881	A	G	225.417	400		TCAAAAGGAAGAAGAGCTCCGGAGGaAGGGAGGGAGGGGGGGGGGAGGAGGT	In simple repeat
Sox2_Sox2_143kb	BS02964A	148	AC	A	228.359	2453		GCAGAAGATTGAGAACTTGAGGCCAacCTGGGCTGCATAGTGAGATGCTGTG	In SINE
Sox2_Sox2_143kb	BS02964A	16395	GT	G	219.252	2193		TTAGTTTGATCTTCCATCCTCCTCGgtTTTTTTTTTTTTAACTTTATTTTTA	Poly(T) length variant
Sox2_Sox2_143kb	BS02964A	18982	C	CCG	228.351	708	Sox2	GTTGGCGGCCGCCGGCGGGCCGCGCcCGCCCAGCGCCCGCATGTATAACATG	Promoter CG insertion, present in Sox2 BAC
Sox2_Sox2_143kb	BS02964A	138775	A	G	225.422	303		TCAAAAGGAAGAAGAGCTCCGGAGGaAGGGAGGGAGGGGGGGGGGAGGAGGT	In simple repeat
Sox2_Sox2_46kbp~dDistalLCR	BS02957A	18982	C	CCG	228.355	2632	Sox2	GTTGGCGGCCGCCGGCGGGCCGCGCcCGCCCAGCGCCCGCATGTATAACATG	Promoter CG insertion, present in Sox2 BAC
Sox2_Sox2_d3pProximal	BS09853A	148	AC	A	228.356	97		GCAGAAGATTGAGAACTTGAGGCCAacCTGGGCTGCATAGTGAGATGCTGTG	In SINE
Sox2_Sox2_d3pProximal	BS09853A	16395	GT	G	153.118	63	CTCF-8	TTAGTTTGATCTTCCATCCTCCTCGgtTTTTTTTTTTTTAACTTTATTTTTA	Poly(T) length variant
Sox2_Sox2_d3pProximal	BS09853A	18982	C	CCG	228.383	71	Sox2; TSS-9_Sox2_promoter	GTTGGCGGCCGCCGGCGGGCCGCGCcCGCCCAGCGCCCGCATGTATAACATG	Promoter CG insertion, present in Sox2 BAC
Sox2_Sox2_d5pProximal_dCTCF13toCTCF14andCTCF17	BS17063A	2088	C	CCG	228.346	581		GTTGGCGGCCGCCGGCGGGCCGCGCcCGCCCAGCGCCCGCATGTATAACATG	Promoter CG insertion, present in Sox2 BAC
Sox2_Sox2_d5pProximal_dCTCF13toCTCF14andCTCF17	BS17063A	113384	CT	C	115.996	370		CAATTAATACTATCATTGGCATCTActTTTTTTTTTTTTTTTTTAAGATTTA	Poly(T) length variant
Sox2_Sox2_d5pProximal_dCTCF13toCTCF14andCTCF17	BS17063A	119840	A	G	225.422	68		TCAAAAGGAAGAAGAGCTCCGGAGGaAGGGAGGGAGGGGGGGGGGAGGAGGT	In simple repeat
Sox2_Sox2_d5pProximal_dCTCF13toCTCF14andCTCF17_dDistalCTCF	BS17341A	2088	C	CCG	228.399	358	Sox2_Sox2_d5pProximal~dCTCF13toCTCF14andCTCF17~dDi	GTTGGCGGCCGCCGGCGGGCCGCGCcCGCCCAGCGCCCGCATGTATAACATG	Promoter CG insertion, present in Sox2 BAC
Sox2_Sox2_d5pProximal_dCTCF13toCTCF14andCTCF17_dDistalCTCF	BS17341A	110256	A	G	225.417	641	DHS-26;Sox2_Sox2_d5pProximal~dCTCF13toCTCF14andCTCF17~dDi;gbRB_005_dCTCF25andDHS26~surgical	GGAGCTAGAGTTACAGATGGTTGTGaGCCTCTATGCACATGCTGGGACCAGA	Not overlapping TFBS
Sox2_Sox2_d5pProximal_dCTCF13toCTCF14andCTCF17_dDistalCTCF	BS17341A	113090	CT	C	164.244	377	Sox2_Sox2_d5pProximal~dCTCF13toCTCF14andCTCF17~dDi	CAATTAATACTATCATTGGCATCTActTTTTTTTTTTTTTTTTTAAGATTTA	Poly(T) length variant
Sox2_Sox2_dIntervening	BS09854A	148	AC	A	228.38	93		GCAGAAGATTGAGAACTTGAGGCCAacCTGGGCTGCATAGTGAGATGCTGTG	In SINE
Sox2_Sox2_dIntervening	BS09854A	18982	C	CCG	228.292	50	Sox2; TSS-9_Sox2_promoter	GTTGGCGGCCGCCGGCGGGCCGCGCcCGCCCAGCGCCCGCATGTATAACATG	Promoter CG insertion, present in Sox2 BAC
