## Supplemental Table S15 for "Synthetic regulatory genomics uncovers enhancer context dependence at the *Sox2* locus"

Sample ID	Payload ID	Clone ID	norm coverage payload	norm coverage non-payload	norm coverage PL[BB]	norm coverage LP	norm coverage LP[BB]	norm coverage iCre	propREF payload	propREF non-payload	propREF flanks	coverage QC	variants QC	bamintersect QC
BS09181A	LP300	BL6/C LP300(Sox2_1g_5g)_201007_D4	NA	0.473	NA	0.159	0	NA	NA	0.024	0.551	PASS	PASS	PASS
BS08118A	LP305	Bl6/C LP305(Sox2_6g_7g)_20200915_H1	NA	0.443	NA	0.414	0	NA	NA	0.021	0.551	PASS	PASS	PASS
BS09993A	LP305	Bl6/C LP305(Sox2_6g_7g)_20210326_C01	NA	0.419	NA	0.901	0.002	NA	NA	0.023	0.593	PASS	PASS	PASS
BS14759A	Sox2_DistalLCR_2xDHS24	BL6/C PL119(Sox2_6_7)_20211201_A08	1.154	0.413	0	0.006	0	0	0.606	0.023	0.596	NA	NA	PASS
BS14760A	Sox2_DistalLCR_2xDHS24	BL6/C PL119(Sox2_6_7)_20211201_C08	1.133	0.402	0	0.001	0.001	0	0.633	0.024	0.592	NA	NA	PASS
BS14761A	Sox2_DistalLCR_2xDHS24	BL6/C PL119(Sox2_6_7)_20211201_D07	1.102	0.398	0	0.002	0	0	0.553	0.019	0.599	NA	NA	PASS
BS14762A	Sox2_DistalLCR_2xDHS24	BL6/C PL119(Sox2_6_7)_20211201_D08	1.085	0.401	0	0	0.002	0.001	0.667	0.013	0.595	NA	NA	PASS
BS14763A	Sox2_DistalLCR_2xDHS24	BL6/C PL119(Sox2_6_7)_20211201_F08	1.009	0.401	0	0	0.002	0	0.567	0.021	0.59	NA	NA	PASS
BS14764A	Sox2_DistalLCR_2xDHS24	BL6/C PL119(Sox2_6_7)_20211201_G07	0.91	0.398	0	0.002	0.001	0	0.542	0.019	0.597	NA	NA	PASS
BS14739A	Sox2_DistalLCR_CTCF25~DHS23~DHS24	BL6/C PL107(Sox2_6_7)_20211201_A01	0.901	0.398	0	0	0.001	0	0.541	0.022	0.591	PASS	PASS	PASS
BS14740A	Sox2_DistalLCR_CTCF25~DHS23~DHS24	BL6/C PL107(Sox2_6_7)_20211201_B01	0.862	0.401	0	0.009	0	0	0.527	0.015	0.586	PASS	PASS	PASS
BS14741A	Sox2_DistalLCR_CTCF25~DHS23~DHS24	BL6/C PL107(Sox2_6_7)_20211201_C01	0.882	0.407	0	0.001	0.001	0	0.541	0.019	0.589	PASS	PASS	PASS
BS14742A	Sox2_DistalLCR_CTCF25~DHS23~DHS24	BL6/C PL107(Sox2_6_7)_20211201_D01	0.935	0.397	0	0	0	0	0.519	0.016	0.584	PASS	PASS	PASS
BS14743A	Sox2_DistalLCR_CTCF25~DHS23~DHS24	BL6/C PL107(Sox2_6_7)_20211201_E01	0.897	0.412	0	0.001	0.001	0	0.543	0.023	0.588	PASS	PASS	PASS
BS14745A	Sox2_DistalLCR_CTCF25~DHS23~DHS24	BL6/C PL107(Sox2_6_7)_20211201_F01	0.859	0.408	0	0.001	0.001	0	0.521	0.018	0.59	PASS	PASS	PASS
BS17979A	Sox2_DistalLCR_CTCF25toDHS26	BL6/C PL165(Sox2_6_7)_20220725_A12	0.92	0.426	0	0.003	0	0	0.535	0.009	0.567	PASS	PASS	PASS
BS17980A	Sox2_DistalLCR_CTCF25toDHS26	BL6/C PL165(Sox2_6_7)_20220725_B11	0.955	0.421	0	0.003	0	0	0.586	0.01	0.578	PASS	PASS	PASS
BS17981A	Sox2_DistalLCR_CTCF25toDHS26	BL6/C PL165(Sox2_6_7)_20220725_D10	0.927	0.401	0	0.003	0	0	0.585	0.012	0.574	PASS	PASS	PASS
BS17982A	Sox2_DistalLCR_CTCF25toDHS26	BL6/C PL165(Sox2_6_7)_20220725_D11	0.962	0.425	0	0.002	0.001	0	0.587	0.01	0.578	PASS	PASS	PASS
BS17983A	Sox2_DistalLCR_CTCF25toDHS26	BL6/C PL165(Sox2_6_7)_20220725_E10	0.881	0.414	0	0.009	0	0	0.644	0.013	0.572	PASS	NA	PASS
BS17984A	Sox2_DistalLCR_CTCF25toDHS26	BL6/C PL165(Sox2_6_7)_20220725_E11	0.964	0.418	0	0.011	0	0	0.591	0.009	0.576	PASS	NA	PASS
BS10959A	Sox2_DistalLCR_dCTCF25	BL6/C PL029(Sox2_6_7)_20210502_A07	0.929	0.741	0	0.005	0.11	0.041	0.608	NA	0.601	PASS	PASS	PASS
BS10960A	Sox2_DistalLCR_dCTCF25	BL6/C PL029(Sox2_6_7)_20210502_G07	0.921	0.778	0.001	0.015	0.047	0.018	0.601	NA	0.592	PASS	PASS	PASS
BS10951A	Sox2_DistalLCR_dCTCF25andDHS26andCTCF28	BL6/C PL022(Sox2_6_7)_20210502_B01	0.953	0.348	0	0.003	0.112	0.044	0.601	0.016	0.6	PASS	PASS	PASS
BS10953A	Sox2_DistalLCR_dCTCF25andDHS26andCTCF28	BL6/C PL022(Sox2_6_7)_20210502_C02	0.969	0.329	0.011	0.027	0.118	0.047	0.609	0.016	0.597	PASS	PASS	FAIL: PL-BB signal
BS09038A	Sox2_DistalLCR_dCTCF28	CT005_ Bl6/C_PL027(Sox2_6g_7g)_B5	0.928	NA	0	0.002	0	0	0.594	NA	0.582	PASS	PASS	PASS
BS09039A	Sox2_DistalLCR_dCTCF28	CT005_ Bl6/C_PL027(Sox2_6g_7g)_B6	0.922	NA	0	0.001	0.001	0	0.587	NA	0.578	PASS	PASS	PASS
BS09040A	Sox2_DistalLCR_dDHS19toDHS20	CT006_ Bl6/C_PL050(Sox2_6g_7g)_A3	0.926	0.419	0	0.002	0.001	0	0.589	0.015	0.584	PASS	PASS	PASS
BS09041A	Sox2_DistalLCR_dDHS19toDHS20	CT006_ Bl6/C_PL050(Sox2_6g_7g)_B1	0.936	0.432	0	0.002	0.001	0	0.582	0.009	0.58	PASS	PASS	PASS
BS09045A	Sox2_DistalLCR_dDHS19toDHS20	CT006_ Bl6/C_PL050(Sox2_6g_7g)_B11	0.899	0.414	0	0.001	0.002	0.001	0.589	0.01	0.585	PASS	PASS	PASS
BS09042A	Sox2_DistalLCR_dDHS19toDHS20	CT006_ Bl6/C_PL050(Sox2_6g_7g)_B2	0.904	0.418	0	0	0	0	0.594	0.015	0.578	PASS	PASS	PASS
BS09043A	Sox2_DistalLCR_dDHS19toDHS20	CT006_ Bl6/C_PL050(Sox2_6g_7g)_B3	0.926	0.424	0	0.002	0.001	0	0.592	0.027	0.583	PASS	PASS	PASS
BS09044A	Sox2_DistalLCR_dDHS19toDHS20	CT006_ Bl6/C_PL050(Sox2_6g_7g)_B6	0.936	0.427	0	0.002	0.003	0.001	0.579	0.011	0.571	PASS	PASS	PASS
BS09031A	Sox2_DistalLCR_dDHS20	CT004_ Bl6/C_PL024(Sox2_6g_7g)_B1	0.914	0.357	0	0	0.002	0.001	0.587	0.004	0.574	PASS	PASS	PASS
BS09032A	Sox2_DistalLCR_dDHS20	CT004_ Bl6/C_PL024(Sox2_6g_7g)_B3	0.923	0.368	0	0.001	0	0	0.584	0.002	0.572	PASS	PASS	PASS
BS13418A	Sox2_DistalLCR_dDHS20toCTCF28	BL6/C PL123(Sox2_6_7)_20210923_F01	1.081	0.387	0	0.013	0.002	0.001	0.566	0.019	0.584	PASS	PASS	PASS
BS16412A	Sox2_DistalLCR_dDHS20toDHS23~3	BL6/C PL034(Sox2_6_7)_20220323_B02	0.837	0.449	0	0.009	0.001	0.001	0.603	0.016	0.591	PASS	PASS	PASS
BS16428A	Sox2_DistalLCR_dDHS20toDHS27	BL6/C PL105(Sox2_6_7)_20220323_F06	0.93	0.432	0	0.01	0	0	0.582	0.012	0.555	PASS	PASS	PASS
BS10971A	Sox2_DistalLCR_dDHS21	BL6/C PL034(Sox2_6_7)_20210502_A05	0.879	0.568	0.003	0.03	0.016	0.007	0.613	0.007	0.595	PASS	PASS	PASS
BS10972A	Sox2_DistalLCR_dDHS21	BL6/C PL034(Sox2_6_7)_20210502_B05	0.887	0.575	0	0.003	0.002	0.001	0.611	0.01	0.591	PASS	PASS	PASS
BS16411A	Sox2_DistalLCR_dDHS21	BL6/C PL034(Sox2_6_7)_20220323_A01	0.905	0.528	0	0.011	0	0	0.602	0.005	0.59	PASS	PASS	PASS
BS16413A	Sox2_DistalLCR_dDHS21	BL6/C PL034(Sox2_6_7)_20220323_E01	0.928	0.541	0	0.007	0	0	0.604	0.012	0.589	PASS	PASS	PASS
BS16414A	Sox2_DistalLCR_dDHS21	BL6/C PL034(Sox2_6_7)_20220323_F01	0.93	0.51	0	0.007	0.001	0.001	0.602	0.014	0.596	PASS	PASS	PASS
BS16415A	Sox2_DistalLCR_dDHS21	BL6/C PL034(Sox2_6_7)_20220323_G01	0.938	0.513	0	0.006	0.001	0.001	0.601	0.014	0.589	PASS	PASS	PASS
BS16416A	Sox2_DistalLCR_dDHS21	BL6/C PL034(Sox2_6_7)_20220323_H02	0.934	0.522	0	0.007	0.002	0.001	0.598	0.007	0.59	PASS	PASS	PASS
BS10973A	Sox2_DistalLCR_dDHS21andCTCF28	BL6/C PL034(Sox2_6_7)_20210502_C06	0.968	0.417	0	0.004	0	0	0.609	0.023	0.594	PASS	PASS	PASS
BS12371A	Sox2_DistalLCR_dDHS21toDHS22	BL6/C PL026(Sox2_6_7)_20210721_D02	0.818	0.509	0	0.002	0	0	0.606	0.014	0.597	PASS	PASS	PASS
BS12372A	Sox2_DistalLCR_dDHS21toDHS22	BL6/C PL026(Sox2_6_7)_20210721_F01	0.828	0.524	0	0.004	0	0	0.607	0.012	0.604	PASS	PASS	PASS
BS12373A	Sox2_DistalLCR_dDHS21toDHS22	BL6/C PL026(Sox2_6_7)_20210721_F02	0.817	0.52	0	0.003	0	0	0.608	0.012	0.603	PASS	PASS	PASS
BS13416A	Sox2_DistalLCR_dDHS21toDHS22	BL6/C PL026(Sox2_6_7)_20210923_B01	0.996	0.478	0.001	0.021	0.002	0.001	0.634	0.003	0.613	PASS	PASS	PASS
BS13417A	Sox2_DistalLCR_dDHS21toDHS22	BL6/C PL026(Sox2_6_7)_20210923_E01	0.981	0.504	0	0.009	0	0	0.595	0	0.578	PASS	PASS	PASS
BS14899A	Sox2_DistalLCR_dDHS21toDHS22	BL6/C PL026(Sox2_6_7)_20210923_E01	0.897	0.548	0	0.001	0	0	0.575	0.018	0.575	PASS	PASS	PASS
BS13419A	Sox2_DistalLCR_dDHS21toDHS22	BL6/C PL026(Sox2_6_7)_20210923_G01	0.997	0.481	0	0.007	0.001	0	0.613	0	0.59	PASS	PASS	PASS
BS09396A	Sox2_DistalLCR_dDHS21toDHS22	CT010_Bl6/C_PL026(Sox2_6g_7g)_A8	0.915	0.531	0	0.003	0.002	0.001	0.609	0.022	0.598	PASS	PASS	PASS
BS09400A	Sox2_DistalLCR_dDHS21toDHS22	CT010_Bl6/C_PL026(Sox2_6g_7g)_B3	0.9	0.533	0	0.003	0	0	0.604	0.017	0.595	PASS	PASS	PASS
BS10955A	Sox2_DistalLCR_dDHS23	BL6/C PL028(Sox2_6_7)_20210502_A04	0.929	0.416	0	0.008	0.097	0.038	0.608	0.031	0.598	PASS	PASS	PASS
BS10956A	Sox2_DistalLCR_dDHS23	BL6/C PL028(Sox2_6_7)_20210502_F04	0.94	0.386	0	0.011	0.157	0.057	0.604	0.022	0.603	PASS	PASS	PASS
BS16418A	Sox2_DistalLCR_dDHS23toCTCF25	BL6/C PL077(Sox2_6_7)_20220323_D04	0.924	0.453	0	0.009	0	0.001	0.592	0.012	0.589	PASS	PASS	PASS
BS16419A	Sox2_DistalLCR_dDHS23toCTCF25	BL6/C PL077(Sox2_6_7)_20220323_F03	0.929	0.455	0	0.01	0.001	0	0.581	0.01	0.584	PASS	PASS	PASS
BS16422A	Sox2_DistalLCR_dDHS23toCTCF25	BL6/C PL077(Sox2_6_7)_20220323_H04	0.93	0.467	0	0.017	0	0	0.581	0.013	0.575	PASS	PASS	PASS
BS16423A	Sox2_DistalLCR_dDHS23toDHS24	BL6/C PL105(Sox2_6_7)_20220323_B05	0.945	0.389	0	0.012	0.001	0	0.583	0.017	0.569	PASS	PASS	PASS
BS16424A	Sox2_DistalLCR_dDHS23toDHS24	BL6/C PL105(Sox2_6_7)_20220323_B06	0.929	0.422	0	0.005	0.001	0	0.588	0.035	0.589	PASS	PASS	PASS
BS16425A	Sox2_DistalLCR_dDHS23toDHS24	BL6/C PL105(Sox2_6_7)_20220323_C06	0.928	0.425	0	0.005	0.001	0.001	0.593	0.022	0.591	PASS	PASS	PASS
BS16426A	Sox2_DistalLCR_dDHS23toDHS24	BL6/C PL105(Sox2_6_7)_20220323_D06	0.924	0.403	0	0.013	0	0	0.584	0.027	0.589	PASS	PASS	PASS
BS16427A	Sox2_DistalLCR_dDHS23toDHS24	BL6/C PL105(Sox2_6_7)_20220323_E05	0.941	0.4	0	0.006	0.001	0	0.586	0.026	0.585	PASS	PASS	PASS
BS09392A	Sox2_DistalLCR_dDHS23toDHS27	CT009_Bl6/C_PL020(Sox2_6g_7g)_A12	0.902	0.43	0.001	0.008	0.003	0.001	0.57	0.033	0.566	PASS	PASS	PASS
BS09390A	Sox2_DistalLCR_dDHS23toDHS27	CT009_Bl6/C_PL020(Sox2_6g_7g)_A4	0.878	0.394	0	0.002	0	0	0.582	0.035	0.58	PASS	PASS	PASS
BS09395A	Sox2_DistalLCR_dDHS23toDHS27	CT009_Bl6/C_PL020(Sox2_6g_7g)_B11	0.896	0.428	0	0.002	0.002	0.001	0.566	0.035	0.564	PASS	PASS	PASS
BS09393A	Sox2_DistalLCR_dDHS23toDHS27	CT009_Bl6/C_PL020(Sox2_6g_7g)_B2	0.898	0.442	0.001	0.009	0	0	0.554	0.032	0.563	PASS	PASS	PASS
BS09394A	Sox2_DistalLCR_dDHS23toDHS27	CT009_Bl6/C_PL020(Sox2_6g_7g)_B3	0.888	0.41	0	0.007	0	0	0.565	0.025	0.568	PASS	PASS	PASS
BS10961A	Sox2_DistalLCR_dDHS24	BL6/C PL030(Sox2_6_7)_20210502_A01	0.911	0.451	0	0.004	0.021	0.01	0.598	0	0.583	PASS	PASS	PASS
BS10962A	Sox2_DistalLCR_dDHS24	BL6/C PL030(Sox2_6_7)_20210502_C02	0.928	0.461	0	0.006	0.095	0.037	0.598	0	0.596	PASS	PASS	PASS
BS10963A	Sox2_DistalLCR_dDHS24	BL6/C PL030(Sox2_6_7)_20210502_E01	0.933	0.379	0	0.007	0.065	0.023	0.597	0.009	0.591	PASS	PASS	PASS
BS10968A	Sox2_DistalLCR_dDHS26	BL6/C PL031(Sox2_6_7)_20210502_D04	0.909	0.353	0	0.006	0.011	0.004	0.601	0.016	0.592	PASS	PASS	PASS
BS10969A	Sox2_DistalLCR_dDHS26	BL6/C PL031(Sox2_6_7)_20210502_G03	0.923	0.359	0	0.006	0.003	0.001	0.604	0.012	0.595	PASS	PASS	PASS
BS11218A	Sox2_DistalLCR_dDHS26	BL6/C PL031(Sox2_6_7)_20210528_B02	0.91	0.355	0	0.007	0.001	0	0.607	0.09	0.599	PASS	PASS	PASS
BS09037A	Sox2_DistalLCR_dDHS26toDHS27andCTCF28	CT005_ Bl6/C_PL027(Sox2_6g_7g)_B4	0.939	0.347	0	0.001	0.002	0.001	0.595	0.042	0.601	PASS	PASS	PASS
BS10954A	Sox2_DistalLCR_dDHS27	BL6/C PL025(Sox2_6_7)_20210502_D03	0.94	0.341	0.001	0.006	0.542	0.22	0.6	0.009	0.599	FAIL: coverage[LP/PL[BB]/iCre] > 0.1	PASS	PASS
BS11216A	Sox2_DistalLCR_dDHS27	BL6/C PL025(Sox2_6_7)_20210528_D01	0.935	0.352	0	0.002	0.001	0	0.593	0.015	0.589	PASS	PASS	PASS
BS17973A	Sox2_DistalLCR_DHS19andDHS20	BL6/C PL164(Sox2_6_7)_20220725_B07	0.978	0.419	0	0.008	0.002	0.001	0.567	0.011	0.569	PASS	NA	PASS
BS17975A	Sox2_DistalLCR_DHS19andDHS20	BL6/C PL164(Sox2_6_7)_20220725_E07	0.987	0.423	0	0.006	0	0	0.49	0.008	0.56	PASS	NA	PASS
BS17976A	Sox2_DistalLCR_DHS19andDHS20	BL6/C PL164(Sox2_6_7)_20220725_E08	0.879	0.427	0	0.006	0	0	0.551	0.006	0.559	PASS	NA	PASS
BS17977A	Sox2_DistalLCR_DHS19andDHS20	BL6/C PL164(Sox2_6_7)_20220725_F08	0.878	0.426	0	0.005	0	0	0.481	0.016	0.574	PASS	NA	PASS
BS17978A	Sox2_DistalLCR_DHS19andDHS20	BL6/C PL164(Sox2_6_7)_20220725_G07	0.951	0.423	0	0.007	0	0	0.578	0.011	0.573	PASS	NA	PASS
BS15621A	Sox2_DistalLCR_DHS19andDHS20andCTCF25toDHS26	BL6/C PL118(Sox2_6_7)_20220126_A09	0.974	0.419	0	0.003	0.001	0	0.591	0.018	0.59	PASS	PASS	PASS
BS15622A	Sox2_DistalLCR_DHS19andDHS20andCTCF25toDHS26	BL6/C PL118(Sox2_6_7)_20220126_B09	1.008	0.427	0	0.001	0.001	0	0.601	0.019	0.592	PASS	PASS	PASS
BS15623A	Sox2_DistalLCR_DHS19andDHS20andCTCF25toDHS26	BL6/C PL118(Sox2_6_7)_20220126_B10	0.947	0.419	0.001	0.002	0.001	0.001	0.588	0.011	0.59	PASS	PASS	PASS
BS15624A	Sox2_DistalLCR_DHS19andDHS20andCTCF25toDHS26	BL6/C PL118(Sox2_6_7)_20220126_C09	0.965	0.414	0.001	0.011	0	0	0.584	0.023	0.59	PASS	PASS	PASS
BS17966A	Sox2_DistalLCR_DHS20	BL6/C PL163(Sox2_6_7)_20220725_B04	0.877	0.434	0.003	0.009	0.003	0.002	0.52	0.004	0.545	PASS	NA	PASS
BS17967A	Sox2_DistalLCR_DHS20	BL6/C PL163(Sox2_6_7)_20220725_C05	0.886	0.406	0	0.001	0	0	0.476	0.005	0.579	PASS	NA	PASS
BS17968A	Sox2_DistalLCR_DHS20	BL6/C PL163(Sox2_6_7)_20220725_D04	0.914	0.427	0	0.006	0	0	0.511	0.013	0.575	PASS	NA	PASS
BS17969A	Sox2_DistalLCR_DHS20	BL6/C PL163(Sox2_6_7)_20220725_F04	0.925	0.418	0	0.004	0	0	0.582	0.01	0.561	PASS	NA	PASS
BS17970A	Sox2_DistalLCR_DHS20	BL6/C PL163(Sox2_6_7)_20220725_G05	1.013	0.447	0	0.012	0	0	0.466	0.013	0.555	PASS	NA	PASS
BS17971A	Sox2_DistalLCR_DHS20	BL6/C PL163(Sox2_6_7)_20220725_H05	1.02	0.43	0	0.001	0	0	0.555	0.004	0.536	PASS	NA	PASS
BS15413A	Sox2_DistalLCR_DHS23	BL6/C PL110(Sox2_6_7)_20220112_C02	1.049	0.451	0.004	0.004	0	0	0.503	0.009	0.532	PASS	NA	PASS
BS15414A	Sox2_DistalLCR_DHS23	BL6/C PL110(Sox2_6_7)_20220112_D01	1.03	0.44	0.006	0.009	0.001	0	0.605	0.023	0.558	PASS	NA	PASS
BS15415A	Sox2_DistalLCR_DHS23	BL6/C PL110(Sox2_6_7)_20220112_D02	1.09	0.469	0.006	0.006	0.004	0.002	0.498	0.018	0.52	PASS	NA	PASS
BS15417A	Sox2_DistalLCR_DHS23	BL6/C PL110(Sox2_6_7)_20220112_E02	0.95	0.45	0.012	0.011	0.002	0.001	0.578	0.019	0.531	PASS	NA	PASS
BS15429A	Sox2_DistalLCR_DHS23andCTCF25	BL6/C PL113(Sox2_6_7)_20220112_B07	1.054	0.432	0.002	0.021	0.001	0.001	0.499	0.011	0.55	PASS	NA	PASS
BS15430A	Sox2_DistalLCR_DHS23andCTCF25	BL6/C PL113(Sox2_6_7)_20220112_B08	1.053	0.432	0.015	0.005	0	0	0.592	0.017	0.521	PASS	NA	PASS
BS15431A	Sox2_DistalLCR_DHS23andCTCF25	BL6/C PL113(Sox2_6_7)_20220112_C08	1.11	0.453	0.007	0.006	0.004	0.002	0.518	0.018	0.546	PASS	NA	PASS
BS15432A	Sox2_DistalLCR_DHS23andCTCF25	BL6/C PL113(Sox2_6_7)_20220112_F08	1.059	0.438	0.006	0.008	0.002	0.001	0.586	0.015	0.551	PASS	NA	PASS
BS15418A	Sox2_DistalLCR_DHS23andDHS24	BL6/C PL111(Sox2_6_7)_20220112_A03	1.012	0.419	0.003	0.006	0.001	0.001	0.581	0.014	0.569	PASS	PASS	PASS
BS15419A	Sox2_DistalLCR_DHS23andDHS24	BL6/C PL111(Sox2_6_7)_20220112_A04	1.036	0.447	0.001	0.009	0.004	0.001	0.501	0.027	0.536	PASS	PASS	PASS
BS15420A	Sox2_DistalLCR_DHS23andDHS24	BL6/C PL111(Sox2_6_7)_20220112_B03	1.071	0.436	0.001	0.006	0.002	0.001	0.504	0.014	0.539	PASS	PASS	PASS
BS15421A	Sox2_DistalLCR_DHS23andDHS24	BL6/C PL111(Sox2_6_7)_20220112_B04	1.075	0.421	0.005	0.019	0	0	0.618	0.012	0.565	PASS	PASS	PASS
BS15422A	Sox2_DistalLCR_DHS23andDHS24	BL6/C PL111(Sox2_6_7)_20220112_C03	1.134	0.438	0.027	0.011	0.001	0.001	0.506	0.02	0.557	PASS	PASS	PASS
BS16436A	Sox2_DistalLCR_DHS23andDHS26	BL6/C PL146(Sox2_6_7)_20220323_B10	0.981	0.421	0	0.014	0.002	0.001	0.606	0.012	0.58	PASS	PASS	FAIL: Missing R Jx
BS16437A	Sox2_DistalLCR_DHS23andDHS26	BL6/C PL146(Sox2_6_7)_20220323_C10	0.963	0.41	0	0.01	0	0	0.62	0.012	0.583	PASS	PASS	PASS
BS16438A	Sox2_DistalLCR_DHS23andDHS26	BL6/C PL146(Sox2_6_7)_20220323_D10	0.974	0.404	0	0.009	0.001	0.001	0.633	0.015	0.583	PASS	PASS	PASS
BS16439A	Sox2_DistalLCR_DHS23andDHS26	BL6/C PL146(Sox2_6_7)_20220323_E10	0.919	0.409	0	0.011	0	0	0.59	0.018	0.573	PASS	PASS	PASS
BS14746A	Sox2_DistalLCR_DHS23~CTCF25~DHS24	BL6/C PL108(Sox2_6_7)_20211201_A03	0.858	0.404	0	0.001	0	0	0.528	0.013	0.586	PASS	PASS	PASS
BS14747A	Sox2_DistalLCR_DHS23~CTCF25~DHS24	BL6/C PL108(Sox2_6_7)_20211201_A04	0.828	0.403	0	0.001	0.001	0	0.529	0.019	0.593	PASS	PASS	PASS
BS14748A	Sox2_DistalLCR_DHS23~CTCF25~DHS24	BL6/C PL108(Sox2_6_7)_20211201_E03	0.805	0.396	0	0.001	0.001	0	0.52	0.016	0.584	PASS	PASS	PASS
BS14749A	Sox2_DistalLCR_DHS23~CTCF25~DHS24	BL6/C PL108(Sox2_6_7)_20211201_F03	0.853	0.407	0	0	0	0	0.527	0.017	0.592	PASS	PASS	PASS
BS14750A	Sox2_DistalLCR_DHS23~CTCF25~DHS24	BL6/C PL108(Sox2_6_7)_20211201_F04	0.857	0.398	0	0.002	0.001	0.001	0.547	0.016	0.597	PASS	PASS	PASS
BS14751A	Sox2_DistalLCR_DHS23~CTCF25~DHS24	BL6/C PL108(Sox2_6_7)_20211201_H03	0.84	0.403	0	0.002	0.001	0	0.538	0.019	0.592	PASS	PASS	PASS
BS16637A	Sox2_DistalLCR_DHS23dCandDHS24dT	BL6/C PL155(Sox2_6_7)_20220406_B01	NA	0.403	0.001	0.018	0	0	NA	0.013	0.587	NA	NA	PASS
BS16638A	Sox2_DistalLCR_DHS23dCandDHS24dT	BL6/C PL155(Sox2_6_7)_20220406_B02	NA	0.404	0	0.005	0.001	0	NA	0.013	0.586	NA	NA	PASS
BS16639A	Sox2_DistalLCR_DHS23dCandDHS24dT	BL6/C PL155(Sox2_6_7)_20220406_C02	NA	0.396	0	0.011	0.001	0	NA	0.017	0.593	NA	NA	PASS
BS16640A	Sox2_DistalLCR_DHS23dCandDHS24dT	BL6/C PL155(Sox2_6_7)_20220406_D02	NA	0.404	0	0.005	0	0	NA	0.017	0.584	NA	NA	PASS
BS16641A	Sox2_DistalLCR_DHS23dCandDHS24dT	BL6/C PL155(Sox2_6_7)_20220406_F01	NA	0.401	0	0.005	0.001	0	NA	0.014	0.585	NA	NA	PASS
BS16642A	Sox2_DistalLCR_DHS23dC~d7TFBSandDHS24dT	BL6/C PL155(Sox2_6_7)_20220406_F02	NA	0.406	0	0.012	0	0	NA	0.014	0.59	NA	NA	PASS
BS16643A	Sox2_DistalLCR_DHS23dC~d7TFBSandDHS24dT	BL6/C PL156(Sox2_6_7)_20220406_B03	NA	0.402	0	0.011	0	0	NA	0.012	0.585	NA	NA	PASS
BS16646A	Sox2_DistalLCR_DHS23dC~d7TFBSandDHS24dT	BL6/C PL156(Sox2_6_7)_20220406_C04	NA	0.391	0.001	0.012	0.002	0.001	NA	0.013	0.604	NA	NA	PASS
BS16647A	Sox2_DistalLCR_DHS23dC~d7TFBSandDHS24dT	BL6/C PL156(Sox2_6_7)_20220406_D04	NA	0.397	0	0.012	0	0	NA	0.017	0.599	NA	NA	PASS
BS16648A	Sox2_DistalLCR_DHS23dC~d7TFBSandDHS24dT	BL6/C PL156(Sox2_6_7)_20220406_E03	NA	0.4	0.001	0.009	0.001	0	NA	0.019	0.604	NA	NA	PASS
BS17960A	Sox2_DistalLCR_DHS23dC~d8TFBSandDHS24dT	BL6/C PL162(Sox2_6_7)_20220725_A01	NA	0.409	0	0.012	0	0.001	NA	0.01	0.564	NA	NA	PASS
BS17961A	Sox2_DistalLCR_DHS23dC~d8TFBSandDHS24dT	BL6/C PL162(Sox2_6_7)_20220725_A02	NA	0.426	0	0.004	0	0	NA	0.013	0.575	NA	NA	PASS
BS17962A	Sox2_DistalLCR_DHS23dC~d8TFBSandDHS24dT	BL6/C PL162(Sox2_6_7)_20220725_C01	NA	0.404	0	0.004	0	0	NA	0.01	0.578	NA	NA	PASS
BS17963A	Sox2_DistalLCR_DHS23dC~d8TFBSandDHS24dT	BL6/C PL162(Sox2_6_7)_20220725_E01	NA	0.414	0	0.004	0	0	NA	0.005	0.568	NA	NA	PASS
BS17964A	Sox2_DistalLCR_DHS23dC~d8TFBSandDHS24dT	BL6/C PL162(Sox2_6_7)_20220725_G01	NA	0.457	0	0.006	0	0	NA	0.004	0.52	NA	NA	PASS
BS17965A	Sox2_DistalLCR_DHS23dC~d8TFBSandDHS24dT	BL6/C PL162(Sox2_6_7)_20220725_H01	NA	0.428	0	0.009	0	0	NA	0.007	0.566	NA	NA	PASS
BS14752A	Sox2_DistalLCR_DHS23~DHS24~DHS26~CTCF25	BL6/C PL109(Sox2_6_7)_20211201_D05	0.873	0.402	0	0.001	0.001	0	0.544	0.018	0.597	PASS	PASS	PASS
BS14754A	Sox2_DistalLCR_DHS23~DHS24~DHS26~CTCF25	BL6/C PL109(Sox2_6_7)_20211201_E06	0.846	0.397	0	0.002	0.001	0	0.55	0.019	0.593	PASS	PASS	PASS
BS14756A	Sox2_DistalLCR_DHS23~DHS24~DHS26~CTCF25	BL6/C PL109(Sox2_6_7)_20211201_F06	0.87	0.403	0	0.002	0.001	0	0.556	0.022	0.6	PASS	PASS	PASS
BS14757A	Sox2_DistalLCR_DHS23~DHS24~DHS26~CTCF25	BL6/C PL109(Sox2_6_7)_20211201_G05	0.86	0.403	0	0.006	0.001	0	0.557	0.018	0.594	PASS	PASS	PASS
BS14758A	Sox2_DistalLCR_DHS23~DHS24~DHS26~CTCF25	BL6/C PL109(Sox2_6_7)_20211201_G06	0.852	0.405	0	0.001	0.001	0	0.567	0.02	0.594	PASS	PASS	PASS
BS13420A	Sox2_DistalLCR_DHS23toCTCF25	BL6/C PL078(Sox2_6_7)_20210923_C03	1.145	0.382	0	0.008	0	0	0.62	0.009	0.606	PASS	PASS	PASS
BS13421A	Sox2_DistalLCR_DHS23toCTCF25	BL6/C PL078(Sox2_6_7)_20210923_E03	1.142	0.388	0	0.007	0.004	0.001	0.634	0.016	0.59	PASS	PASS	PASS
BS13422A	Sox2_DistalLCR_DHS23toCTCF25	BL6/C PL078(Sox2_6_7)_20210923_E04	1.127	0.383	0	0.01	0.002	0.001	0.611	0.013	0.605	PASS	PASS	PASS
BS12021A	Sox2_DistalLCR_DHS23toCTCF25~inverted	BL6/C PL079(Sox2_6_7)_20210623_B09	1.014	0.511	0	0.005	0	0	0.483	0.018	0.491	PASS	PASS	PASS
BS12022A	Sox2_DistalLCR_DHS23toCTCF25~inverted	BL6/C PL079(Sox2_6_7)_20210623_B10	1.03	0.418	0	0.006	0	0	0.575	0.016	0.581	PASS	PASS	PASS
BS15424A	Sox2_DistalLCR_DHS23toDHS26	BL6/C PL112(Sox2_6_7)_20220112_A06	0.955	0.433	0.04	0.071	0.002	0.001	0.539	0.002	0.54	PASS	PASS	PASS
BS15426A	Sox2_DistalLCR_DHS23toDHS26	BL6/C PL112(Sox2_6_7)_20220112_B06	0.999	0.422	0.012	0.011	0.001	0	0.563	0.014	0.56	PASS	PASS	PASS
BS15427A	Sox2_DistalLCR_DHS23toDHS26	BL6/C PL112(Sox2_6_7)_20220112_C06	1.01	0.424	0.001	0.005	0	0.001	0.516	0.01	0.548	PASS	PASS	PASS
BS15428A	Sox2_DistalLCR_DHS23toDHS26	BL6/C PL112(Sox2_6_7)_20220112_D05	0.989	0.44	0.001	0.006	0.001	0	0.565	0.01	0.555	PASS	PASS	PASS
BS15608A	Sox2_DistalLCR_DHS23toDHS26~invertedCTCF25	BL6/C PL116(Sox2_6_7)_20220126_A06	0.941	0.421	0	0.001	0.002	0.001	0.585	0.018	0.597	PASS	PASS	PASS
BS15609A	Sox2_DistalLCR_DHS23toDHS26~invertedCTCF25	BL6/C PL116(Sox2_6_7)_20220126_C05	0.903	0.414	0	0.003	0	0	0.61	0.022	0.599	PASS	PASS	PASS
BS15610A	Sox2_DistalLCR_DHS23toDHS26~invertedCTCF25	BL6/C PL116(Sox2_6_7)_20220126_E05	0.9	0.417	0.001	0.004	0	0	0.602	0.023	0.599	PASS	PASS	PASS
BS15611A	Sox2_DistalLCR_DHS23toDHS26~invertedCTCF25	BL6/C PL116(Sox2_6_7)_20220126_E06	0.931	0.429	0.001	0.003	0	0	0.532	0.014	0.567	PASS	PASS	PASS
BS15612A	Sox2_DistalLCR_DHS23toDHS26~invertedCTCF25	BL6/C PL116(Sox2_6_7)_20220126_F05	0.941	0.408	0	0.003	0.002	0.001	0.597	0.02	0.597	PASS	PASS	PASS
BS15613A	Sox2_DistalLCR_DHS23toDHS26~invertedCTCF25	BL6/C PL116(Sox2_6_7)_20220126_G05	0.934	0.424	0.001	0.002	0.002	0.001	0.587	0.023	0.592	PASS	PASS	PASS
BS15603A	Sox2_DistalLCR_DHS23toDHS26~invertedDHS23andDHS24	BL6/C PL115(Sox2_6_7)_20220126_A03	1.026	0.405	0	0.003	0.002	0.001	0.595	0.02	0.597	PASS	PASS	PASS
BS15604A	Sox2_DistalLCR_DHS23toDHS26~invertedDHS23andDHS24	BL6/C PL115(Sox2_6_7)_20220126_A04	1.042	0.419	0	0.001	0.002	0	0.595	0.02	0.594	PASS	PASS	PASS
BS15605A	Sox2_DistalLCR_DHS23toDHS26~invertedDHS23andDHS24	BL6/C PL115(Sox2_6_7)_20220126_F03	0.99	0.402	0	0.001	0.001	0	0.57	0.015	0.588	PASS	PASS	PASS
BS15606A	Sox2_DistalLCR_DHS23toDHS26~invertedDHS23andDHS24	BL6/C PL115(Sox2_6_7)_20220126_F04	1.036	0.402	0.001	0.012	0.001	0	0.608	0.012	0.596	PASS	PASS	PASS
BS15614A	Sox2_DistalLCR_DHS23toDHS26~invertedDHS26	BL6/C PL117(Sox2_6_7)_20220126_A07	0.973	0.428	0.001	0.019	0.002	0.001	0.582	0.019	0.589	PASS	PASS	PASS
BS15615A	Sox2_DistalLCR_DHS23toDHS26~invertedDHS26	BL6/C PL117(Sox2_6_7)_20220126_C08	0.956	0.404	0.001	0.008	0.007	0.002	0.592	0.02	0.588	PASS	PASS	PASS
BS15617A	Sox2_DistalLCR_DHS23toDHS26~invertedDHS26	BL6/C PL117(Sox2_6_7)_20220126_D07	0.96	0.415	0	0.003	0.001	0	0.576	0.014	0.593	PASS	PASS	PASS
BS15618A	Sox2_DistalLCR_DHS23toDHS26~invertedDHS26	BL6/C PL117(Sox2_6_7)_20220126_E07	0.942	0.42	0.001	0.014	0.001	0	0.562	0.015	0.598	PASS	PASS	PASS
BS15619A	Sox2_DistalLCR_DHS23toDHS26~invertedDHS26	BL6/C PL117(Sox2_6_7)_20220126_F07	0.97	0.424	0.001	0.003	0	0	0.568	0.02	0.593	PASS	PASS	PASS
BS15620A	Sox2_DistalLCR_DHS23toDHS26~invertedDHS26	BL6/C PL117(Sox2_6_7)_20220126_G07	0.968	0.429	0.002	0.025	0.005	0.002	0.572	0.015	0.593	PASS	PASS	PASS
BS15925A	Sox2_DistalLCR_DHS23toDHS27	BL6/C PL075(Sox2_6_7)_20210623_A02	0.914	0.39	0	0.011	0	0	0.601	0.011	0.585	PASS	PASS	PASS
BS15926A	Sox2_DistalLCR_DHS23toDHS27	BL6/C PL075(Sox2_6_7)_20210623_B04	0.915	0.388	0.006	0.012	0	0	0.633	0.008	0.583	PASS	PASS	PASS
BS12014A	Sox2_DistalLCR_DHS23toDHS27	BL6/C PL075(Sox2_6_7)_20210623_D04	0.936	0.406	0	0.006	0	0	0.609	0.014	0.592	PASS	PASS	PASS
BS15928A	Sox2_DistalLCR_DHS23toDHS27	BL6/C PL075(Sox2_6_7)_20210623_F01	0.924	0.396	0.02	0.021	0.001	0	0.613	0.014	0.592	PASS	PASS	PASS
BS12016A	Sox2_DistalLCR_DHS23toDHS27	BL6/C PL075(Sox2_6_7)_20210623_F04	0.927	0.397	0	0.006	0	0	0.609	0.015	0.594	PASS	PASS	PASS
BS15802A	Sox2_DistalLCR_DHS23toDHS27~CTCF~Divergent	BL6/C PL122(Sox2_6_7)_20220202_A03	0.907	0.384	0	0.005	0.001	0	0.588	0.011	0.596	PASS	PASS	PASS
BS15803A	Sox2_DistalLCR_DHS23toDHS27~CTCF~Divergent	BL6/C PL122(Sox2_6_7)_20220202_B03	0.919	0.395	0	0.005	0.003	0.001	0.607	0.019	0.595	PASS	PASS	PASS
BS15804A	Sox2_DistalLCR_DHS23toDHS27~CTCF~Divergent	BL6/C PL122(Sox2_6_7)_20220202_B04	0.85	0.404	0	0.003	0.001	0	0.608	0.02	0.601	PASS	PASS	PASS
BS15806A	Sox2_DistalLCR_DHS23toDHS27~CTCF~Divergent	BL6/C PL122(Sox2_6_7)_20220202_C03	0.889	0.401	0.006	0.009	0.002	0.001	0.62	0.016	0.597	PASS	PASS	PASS
BS15807A	Sox2_DistalLCR_DHS23toDHS27~CTCF~Divergent	BL6/C PL122(Sox2_6_7)_20220202_D04	0.881	0.398	0.001	0.004	0.001	0	0.585	0.016	0.598	PASS	PASS	PASS
BS15808A	Sox2_DistalLCR_DHS23toDHS27~CTCF~Divergent	BL6/C PL122(Sox2_6_7)_20220202_F03	0.888	0.397	0.001	0.005	0.002	0.001	0.595	0.016	0.604	PASS	PASS	PASS
BS15796A	Sox2_DistalLCR_DHS23toDHS27~dCTCF	BL6/C PL121(Sox2_6_7)_20220202_A01	0.897	0.403	0	0.006	0.004	0.002	0.624	0.016	0.602	PASS	PASS	PASS
BS15797A	Sox2_DistalLCR_DHS23toDHS27~dCTCF	BL6/C PL121(Sox2_6_7)_20220202_C01	0.883	0.402	0	0.007	0.004	0.002	0.606	0.019	0.6	PASS	PASS	PASS
BS15799A	Sox2_DistalLCR_DHS23toDHS27~dCTCF	BL6/C PL121(Sox2_6_7)_20220202_D02	0.911	0.407	0	0.005	0.003	0.001	0.608	0.014	0.598	PASS	PASS	PASS
BS15800A	Sox2_DistalLCR_DHS23toDHS27~dCTCF	BL6/C PL121(Sox2_6_7)_20220202_E01	0.873	0.396	0	0.002	0.003	0.001	0.609	0.019	0.601	PASS	PASS	PASS
BS15801A	Sox2_DistalLCR_DHS23toDHS27~dCTCF	BL6/C PL121(Sox2_6_7)_20220202_F01	0.912	0.396	0	0.005	0.002	0.001	0.614	0.016	0.6	PASS	PASS	PASS
BS15929A	Sox2_DistalLCR_DHS23toDHS27~inverted	BL6/C PL076(Sox2_6_7)_20210623_A06	0.912	0.389	0.008	0.01	0.002	0.001	0.599	0.004	0.58	PASS	PASS	PASS
BS15930A	Sox2_DistalLCR_DHS23toDHS27~inverted	BL6/C PL076(Sox2_6_7)_20210623_B07	0.917	0.398	0	0.011	0	0	0.604	0.017	0.587	PASS	PASS	PASS
BS15931A	Sox2_DistalLCR_DHS23toDHS27~inverted	BL6/C PL076(Sox2_6_7)_20210623_D06	0.915	0.394	0	0.01	0.002	0.001	0.612	0.011	0.589	PASS	PASS	PASS
BS15932A	Sox2_DistalLCR_DHS23toDHS27~inverted	BL6/C PL076(Sox2_6_7)_20210623_E07	0.92	0.398	0.039	0.027	0.005	0.001	0.6	0.005	0.578	PASS	PASS	PASS
BS12017A	Sox2_DistalLCR_DHS23toDHS27~inverted	BL6/C PL076(Sox2_6_7)_20210623_E08	0.969	0.42	0	0.006	0	0	0.602	0.013	0.595	PASS	PASS	PASS
BS12018A	Sox2_DistalLCR_DHS23toDHS27~inverted	BL6/C PL076(Sox2_6_7)_20210623_F05	0.952	0.409	0	0.008	0	0	0.605	0.013	0.592	PASS	PASS	PASS
BS12255A	Sox2_DistalLCR_DHS23toDHS27~inverted	BL6/C PL076(Sox2_6_7)_20210623_F05	0.911	0.395	0	0.003	0	0	0.605	0.004	0.582	PASS	PASS	PASS
BS12019A	Sox2_DistalLCR_DHS23toDHS27~inverted	BL6/C PL076(Sox2_6_7)_20210623_F06	0.924	0.414	0	0.004	0	0	0.588	0.017	0.589	PASS	PASS	PASS
BS13425A	Sox2_DistalLCR_DHS24	BL6/C PL083(Sox2_6_7)_20210923_D07	0.934	0.406	0	0.008	0.003	0.001	0.333	0.019	0.593	PASS	NA	PASS
BS13426A	Sox2_DistalLCR_DHS24	BL6/C PL083(Sox2_6_7)_20210923_E07	0.888	0.389	0	0.005	0.001	0	0.464	0.006	0.583	PASS	NA	PASS
BS13427A	Sox2_DistalLCR_DHS24	BL6/C PL083(Sox2_6_7)_20210923_F07	1.005	0.398	0	0.012	0.001	0.001	0.5	0.017	0.597	PASS	NA	PASS
BS13428A	Sox2_DistalLCR_DHS24	BL6/C PL083(Sox2_6_7)_20210923_H07	0.978	0.402	0	0.008	0.004	0.001	0.6	0.012	0.6	PASS	NA	PASS
BS16443A	Sox2_DistalLCR_DHS24andDHS26	BL6/C PL147(Sox2_6_7)_20220323_A12	0.896	0.416	0.001	0.021	0.002	0.001	0.614	0.015	0.586	PASS	PASS	PASS
BS16444A	Sox2_DistalLCR_DHS24andDHS26	BL6/C PL147(Sox2_6_7)_20220323_C11	0.93	0.403	0	0.012	0.001	0	0.599	0.016	0.586	PASS	NA	PASS
BS16446A	Sox2_DistalLCR_DHS24andDHS26	BL6/C PL147(Sox2_6_7)_20220323_E11	0.872	0.413	0.001	0.025	0.001	0	0.612	0.013	0.588	PASS	PASS	FAIL: Missing R Jx
BS16447A	Sox2_DistalLCR_DHS24andDHS26	BL6/C PL147(Sox2_6_7)_20220323_G11	0.935	0.4	0	0.015	0.001	0	0.626	0.019	0.587	PASS	PASS	PASS
BS16448A	Sox2_DistalLCR_DHS24andDHS26	BL6/C PL147(Sox2_6_7)_20220323_H11	0.977	0.404	0	0.006	0.002	0.001	0.629	0.021	0.59	PASS	PASS	PASS
BS14735A	Sox2_DistalLCR_DHS24~DHS23~CTCF25	BL6/C PL106(Sox2_6_7)_20211201_A09	0.819	0.403	0	0.002	0	0	0.514	0.013	0.586	PASS	PASS	PASS
BS14736A	Sox2_DistalLCR_DHS24~DHS23~CTCF25	BL6/C PL106(Sox2_6_7)_20211201_B09	0.807	0.409	0	0.006	0.002	0.001	0.535	0.016	0.595	PASS	PASS	PASS
BS14737A	Sox2_DistalLCR_DHS24~DHS23~CTCF25	BL6/C PL106(Sox2_6_7)_20211201_C09	0.831	0.414	0	0.001	0.001	0.001	0.542	0.018	0.595	PASS	PASS	PASS
BS14738A	Sox2_DistalLCR_DHS24~DHS23~CTCF25	BL6/C PL106(Sox2_6_7)_20211201_G09	0.834	0.406	0	0.004	0	0	0.55	0.017	0.598	PASS	PASS	PASS
BS14900A	Sox2_DistalLCR_DHS24dT	BL6/C PL124(Sox2_6_7)_20211208_A01	NA	0.431	0	0.003	0.002	0.001	NA	0.015	0.575	NA	NA	PASS
BS14901A	Sox2_DistalLCR_DHS24dT	BL6/C PL124(Sox2_6_7)_20211208_B01	NA	0.433	0.001	0.028	0.001	0	NA	0.017	0.575	NA	NA	PASS
BS14902A	Sox2_DistalLCR_DHS24dT	BL6/C PL124(Sox2_6_7)_20211208_C01	NA	0.414	0.001	0.017	0	0	NA	0.02	0.584	NA	NA	PASS
BS14903A	Sox2_DistalLCR_DHS24dT	BL6/C PL124(Sox2_6_7)_20211208_D01	NA	0.424	0	0.001	0	0	NA	0.017	0.573	NA	NA	PASS
BS14904A	Sox2_DistalLCR_DHS24dT	BL6/C PL124(Sox2_6_7)_20211208_F01	NA	0.412	0	0.001	0	0	NA	0.021	0.589	NA	NA	PASS
BS14906A	Sox2_DistalLCR_DHS24dT	BL6/C PL124(Sox2_6_7)_20211208_G01	NA	0.413	0	0.007	0.002	0.001	NA	0.016	0.586	NA	NA	PASS
BS14907A	Sox2_DistalLCR_DHS24dT~d4TFBS	BL6/C PL125(Sox2_6_7)_20211208_A02	NA	0.437	0.001	0.028	0.001	0	NA	0.02	0.566	NA	NA	PASS
BS14908A	Sox2_DistalLCR_DHS24dT~d4TFBS	BL6/C PL125(Sox2_6_7)_20211208_C02	NA	0.44	0	0.003	0.004	0.002	NA	0.019	0.562	NA	NA	PASS
BS14909A	Sox2_DistalLCR_DHS24dT~d4TFBS	BL6/C PL125(Sox2_6_7)_20211208_F02	NA	0.435	0	0.003	0.001	0	NA	0.021	0.571	NA	NA	PASS
BS14910A	Sox2_DistalLCR_DHS24dT~d4TFBS	BL6/C PL125(Sox2_6_7)_20211208_G02	NA	0.44	0	0.001	0.001	0	NA	0.019	0.565	NA	NA	PASS
BS14911A	Sox2_DistalLCR_DHS24dT~d4TFBS	BL6/C PL125(Sox2_6_7)_20211208_H02	NA	0.431	0	0.001	0.001	0	NA	0.017	0.57	NA	NA	PASS
BS15818A	Sox2_DistalLCR_DHS24dT~dESRRA	BL6/C PL133(Sox2_6_7)_20220202_C07	NA	0.399	0.001	0.026	0.004	0.001	NA	0.017	0.596	NA	NA	PASS
BS15819A	Sox2_DistalLCR_DHS24dT~dESRRA	BL6/C PL133(Sox2_6_7)_20220202_C12	NA	0.38	0	0.011	0.002	0.001	NA	0.011	0.586	NA	NA	PASS
BS15820A	Sox2_DistalLCR_DHS24dT~dESRRA	BL6/C PL133(Sox2_6_7)_20220202_D07	NA	0.381	0	0.015	0	0	NA	0.016	0.594	NA	NA	PASS
BS15821A	Sox2_DistalLCR_DHS24dT~dESRRA	BL6/C PL133(Sox2_6_7)_20220202_H07	NA	0.383	0	0.01	0	0	NA	0.019	0.596	NA	NA	PASS
BS15827A	Sox2_DistalLCR_DHS24dT~dESRRAandESRRB	BL6/C PL135(Sox2_6_7)_20220202_B09	NA	0.393	0	0.005	0.004	0.001	NA	0.012	0.584	NA	NA	PASS
BS15828A	Sox2_DistalLCR_DHS24dT~dESRRAandESRRB	BL6/C PL135(Sox2_6_7)_20220202_C09	NA	0.385	0	0.006	0	0	NA	0.007	0.583	NA	NA	PASS
BS15829A	Sox2_DistalLCR_DHS24dT~dESRRAandESRRB	BL6/C PL135(Sox2_6_7)_20220202_D09	NA	0.393	0	0.011	0.004	0.001	NA	0.008	0.584	NA	NA	PASS
BS15830A	Sox2_DistalLCR_DHS24dT~dESRRAandESRRB	BL6/C PL135(Sox2_6_7)_20220202_G09	NA	0.398	0	0.015	0.003	0.001	NA	0.013	0.588	NA	NA	PASS
BS16530A	Sox2_DistalLCR_DHS24dT~dESRRAandForkhead	BL6/C PL152(Sox2_6_7)_20220323_A05	NA	0.412	0	0.008	0	0	NA	0.014	0.568	NA	NA	PASS
BS16531A	Sox2_DistalLCR_DHS24dT~dESRRAandForkhead	BL6/C PL152(Sox2_6_7)_20220323_A06	NA	0.406	0	0.008	0.002	0.001	NA	0.007	0.564	NA	NA	PASS
BS16532A	Sox2_DistalLCR_DHS24dT~dESRRAandForkhead	BL6/C PL152(Sox2_6_7)_20220323_B06	NA	0.408	0.001	0.01	0.001	0	NA	0.012	0.577	NA	NA	PASS
BS16533A	Sox2_DistalLCR_DHS24dT~dESRRAandForkhead	BL6/C PL152(Sox2_6_7)_20220323_D05	NA	0.408	0	0.005	0	0	NA	0.014	0.568	NA	NA	PASS
BS16534A	Sox2_DistalLCR_DHS24dT~dESRRAandForkhead	BL6/C PL152(Sox2_6_7)_20220323_E06	NA	0.41	0	0.004	0	0	NA	0.012	0.565	NA	NA	PASS
BS16535A	Sox2_DistalLCR_DHS24dT~dESRRAandForkhead	BL6/C PL152(Sox2_6_7)_20220323_G05	NA	0.41	0	0.005	0	0	NA	0.015	0.572	NA	NA	PASS
BS16525A	Sox2_DistalLCR_DHS24dT~dESRRAandNuclearreceptorandSox	BL6/C PL151(Sox2_6_7)_20220323_A04	NA	0.408	0	0.004	0	0	NA	0.013	0.564	NA	NA	PASS
BS16526A	Sox2_DistalLCR_DHS24dT~dESRRAandNuclearreceptorandSox	BL6/C PL151(Sox2_6_7)_20220323_D04	NA	0.416	0	0.006	0.001	0	NA	0.018	0.566	NA	NA	PASS
BS16527A	Sox2_DistalLCR_DHS24dT~dESRRAandNuclearreceptorandSox	BL6/C PL151(Sox2_6_7)_20220323_F03	NA	0.415	0	0.005	0.001	0	NA	0.012	0.569	NA	NA	PASS
BS16529A	Sox2_DistalLCR_DHS24dT~dESRRAandNuclearreceptorandSox	BL6/C PL151(Sox2_6_7)_20220323_G04	NA	0.415	0	0.002	0	0	NA	0.015	0.566	NA	NA	PASS
BS15809A	Sox2_DistalLCR_DHS24dT~dESRRB	BL6/C PL131(Sox2_6_7)_20220202_A05	NA	0.397	0.001	0.005	0.002	0.001	NA	0.018	0.598	NA	NA	PASS
BS15810A	Sox2_DistalLCR_DHS24dT~dESRRB	BL6/C PL131(Sox2_6_7)_20220202_B05	NA	0.389	0	0.006	0.002	0.001	NA	0.015	0.598	NA	NA	PASS
BS15811A	Sox2_DistalLCR_DHS24dT~dESRRB	BL6/C PL131(Sox2_6_7)_20220202_D05	NA	0.398	0	0.003	0.002	0.001	NA	0.017	0.596	NA	NA	PASS
BS15812A	Sox2_DistalLCR_DHS24dT~dESRRB	BL6/C PL131(Sox2_6_7)_20220202_E05	NA	0.381	0	0.005	0.003	0.001	NA	0.016	0.596	NA	NA	PASS
BS16536A	Sox2_DistalLCR_DHS24dT~dESRRBandESRRAandForkhead	BL6/C PL153(Sox2_6_7)_20220323_B07	NA	0.408	0	0.005	0	0	NA	0.011	0.564	NA	NA	PASS
BS16537A	Sox2_DistalLCR_DHS24dT~dESRRBandESRRAandForkhead	BL6/C PL153(Sox2_6_7)_20220323_C08	NA	0.405	0	0.005	0.002	0.001	NA	0.009	0.564	NA	NA	PASS
BS16539A	Sox2_DistalLCR_DHS24dT~dESRRBandESRRAandForkhead	BL6/C PL153(Sox2_6_7)_20220323_D07	NA	0.416	0	0.006	0.001	0	NA	0.013	0.566	NA	NA	PASS
BS16540A	Sox2_DistalLCR_DHS24dT~dESRRBandESRRAandForkhead	BL6/C PL153(Sox2_6_7)_20220323_D08	NA	0.413	0	0.007	0	0	NA	0.006	0.56	NA	NA	PASS
BS16541A	Sox2_DistalLCR_DHS24dT~dESRRBandESRRAandForkhead	BL6/C PL153(Sox2_6_7)_20220323_E07	NA	0.412	0.003	0.012	0	0	NA	0.011	0.574	NA	NA	PASS
BS16542A	Sox2_DistalLCR_DHS24dT~dESRRBandESRRAandForkhead	BL6/C PL153(Sox2_6_7)_20220323_F08	NA	0.414	0	0.006	0.001	0	NA	0.013	0.573	NA	NA	PASS
BS16519A	Sox2_DistalLCR_DHS24dT~dESRRBandForkhead	BL6/C PL150(Sox2_6_7)_20220323_A01	NA	0.409	0	0.009	0.001	0	NA	0.011	0.581	NA	NA	PASS
BS16520A	Sox2_DistalLCR_DHS24dT~dESRRBandForkhead	BL6/C PL150(Sox2_6_7)_20220323_B02	NA	0.407	0	0.006	0.001	0	NA	0.013	0.584	NA	NA	PASS
BS16521A	Sox2_DistalLCR_DHS24dT~dESRRBandForkhead	BL6/C PL150(Sox2_6_7)_20220323_D01	NA	0.408	0	0.004	0	0	NA	0.017	0.579	NA	NA	PASS
BS16522A	Sox2_DistalLCR_DHS24dT~dESRRBandForkhead	BL6/C PL150(Sox2_6_7)_20220323_D02	NA	0.404	0	0.015	0	0	NA	0.011	0.56	NA	NA	PASS
BS16523A	Sox2_DistalLCR_DHS24dT~dESRRBandForkhead	BL6/C PL150(Sox2_6_7)_20220323_E02	NA	0.406	0	0.008	0.001	0	NA	0.012	0.573	NA	NA	PASS
BS16524A	Sox2_DistalLCR_DHS24dT~dESRRBandForkhead	BL6/C PL150(Sox2_6_7)_20220323_F02	NA	0.4	0	0.006	0.001	0	NA	0.014	0.581	NA	NA	PASS
BS15822A	Sox2_DistalLCR_DHS24dT~dForkhead	BL6/C PL134(Sox2_6_7)_20220202_A08	NA	0.386	0	0.012	0.002	0.001	NA	0.016	0.601	NA	NA	PASS
BS15823A	Sox2_DistalLCR_DHS24dT~dForkhead	BL6/C PL134(Sox2_6_7)_20220202_B08	NA	0.384	0.001	0.006	0	0	NA	0.012	0.599	NA	NA	PASS
BS15824A	Sox2_DistalLCR_DHS24dT~dForkhead	BL6/C PL134(Sox2_6_7)_20220202_G08	NA	0.386	0	0.01	0.004	0.002	NA	0.017	0.594	NA	NA	PASS
BS15826A	Sox2_DistalLCR_DHS24dT~dForkhead	BL6/C PL134(Sox2_6_7)_20220202_H08	NA	0.375	0	0.005	0	0	NA	0.015	0.593	NA	NA	PASS
BS15813A	Sox2_DistalLCR_DHS24dT~dNuclearreceptorAndSOX	BL6/C PL132(Sox2_6_7)_20220202_B06	NA	0.396	0	0.003	0.013	0.005	NA	0.018	0.591	NA	NA	PASS
BS15814A	Sox2_DistalLCR_DHS24dT~dNuclearreceptorAndSOX	BL6/C PL132(Sox2_6_7)_20220202_C06	NA	0.393	0	0.003	0.001	0	NA	0.016	0.595	NA	NA	PASS
BS15816A	Sox2_DistalLCR_DHS24dT~dNuclearreceptorAndSOX	BL6/C PL132(Sox2_6_7)_20220202_F06	NA	0.392	0	0.007	0	0	NA	0.017	0.591	NA	NA	PASS
BS15817A	Sox2_DistalLCR_DHS24dT~dNuclearreceptorAndSOX	BL6/C PL132(Sox2_6_7)_20220202_G06	NA	0.398	0	0.01	0	0	NA	0.014	0.593	NA	NA	PASS
BS15831A	Sox2_DistalLCR_DHS24dT~mut4TFBS	BL6/C PL136(Sox2_6_7)_20220202_A10	NA	0.408	0	0.014	0	0	NA	0.017	0.582	NA	NA	PASS
BS15832A	Sox2_DistalLCR_DHS24dT~mut4TFBS	BL6/C PL136(Sox2_6_7)_20220202_D10	NA	0.408	0	0.012	0.002	0.001	NA	0.013	0.577	NA	NA	PASS
BS15833A	Sox2_DistalLCR_DHS24dT~mut4TFBS	BL6/C PL136(Sox2_6_7)_20220202_F10	NA	0.435	0	0.008	0.005	0.002	NA	0.015	0.548	NA	NA	PASS
BS15834A	Sox2_DistalLCR_DHS24dT~mut4TFBS	BL6/C PL136(Sox2_6_7)_20220202_H10	NA	0.412	0	0.008	0.001	0	NA	0.017	0.578	NA	NA	PASS
BS16543A	Sox2_DistalLCR_DHS24~NuclearreceptorAndSox	BL6/C PL154(Sox2_6_7)_20220323_A09	NA	0.418	0	0.004	0	0	NA	0.02	0.567	NA	NA	PASS
BS16544A	Sox2_DistalLCR_DHS24~NuclearreceptorAndSox	BL6/C PL154(Sox2_6_7)_20220323_B10	NA	0.423	0	0.009	0	0	NA	0.017	0.562	NA	NA	PASS
BS16545A	Sox2_DistalLCR_DHS24~NuclearreceptorAndSox	BL6/C PL154(Sox2_6_7)_20220323_C09	NA	0.426	0	0.007	0	0	NA	0.008	0.564	NA	NA	PASS
BS16546A	Sox2_DistalLCR_DHS24~NuclearreceptorAndSox	BL6/C PL154(Sox2_6_7)_20220323_C10	NA	0.421	0	0.006	0	0	NA	0.01	0.557	NA	NA	PASS
BS16547A	Sox2_DistalLCR_DHS24~NuclearreceptorAndSox	BL6/C PL154(Sox2_6_7)_20220323_H10	NA	0.42	0	0.006	0.001	0	NA	0.012	0.565	NA	NA	PASS
BS13429A	Sox2_DistalLCR_DHS24toCTCF25	BL6/C PL084(Sox2_6_7)_20210923_B10	0.913	0.389	0	0.01	0.001	0	0.567	0.013	0.587	PASS	PASS	PASS
BS13430A	Sox2_DistalLCR_DHS24toCTCF25	BL6/C PL084(Sox2_6_7)_20210923_C10	0.955	0.373	0	0.011	0	0	0.58	0.013	0.595	PASS	PASS	PASS
BS13431A	Sox2_DistalLCR_DHS24toCTCF25	BL6/C PL084(Sox2_6_7)_20210923_G10	0.907	0.408	0	0.012	0	0	0.51	0.012	0.599	PASS	PASS	PASS
BS13432A	Sox2_DistalLCR_DHS24toCTCF25	BL6/C PL084(Sox2_6_7)_20210923_H10	0.949	0.383	0	0.014	0.001	0	0.609	0.009	0.589	PASS	PASS	PASS
BS15599A	Sox2_DistalLCR_DHS24toCTCF25~inverted	BL6/C PL114(Sox2_6_7)_20220126_A01	0.873	0.421	0	0.008	0.001	0.001	0.595	0.023	0.586	PASS	PASS	PASS
BS15600A	Sox2_DistalLCR_DHS24toCTCF25~inverted	BL6/C PL114(Sox2_6_7)_20220126_A02	0.872	0.41	0	0.011	0	0	0.552	0.022	0.588	PASS	PASS	PASS
BS15602A	Sox2_DistalLCR_DHS24toCTCF25~inverted	BL6/C PL114(Sox2_6_7)_20220126_B02	0.901	0.411	0	0.002	0	0	0.577	0.018	0.587	PASS	PASS	PASS
BS12376A	Sox2_DistalLCR_DHS24toCTCF28	BL6/C PL095(Sox2_6_7)_20210721_C05	0.77	0.391	0	0.003	0.001	0	0.609	0.004	0.601	PASS	PASS	PASS
BS12377A	Sox2_DistalLCR_DHS24toCTCF28	BL6/C PL095(Sox2_6_7)_20210721_D04	0.777	0.397	0	0.003	0	0	0.588	0.009	0.592	PASS	PASS	PASS
BS12378A	Sox2_DistalLCR_DHS24toCTCF28	BL6/C PL095(Sox2_6_7)_20210721_E04	0.753	0.38	0	0.003	0	0	0.614	0.01	0.603	PASS	PASS	PASS
BS16429A	Sox2_DistalLCR_DHS26	BL6/C PL145(Sox2_6_7)_20220323_A07	0.934	0.401	0	0.013	0	0.001	0.613	0.016	0.578	PASS	PASS	PASS
BS16431A	Sox2_DistalLCR_DHS26	BL6/C PL145(Sox2_6_7)_20220323_B07	0.847	0.402	0	0.008	0.001	0.001	0.571	0.014	0.581	PASS	PASS	PASS
BS16432A	Sox2_DistalLCR_DHS26	BL6/C PL145(Sox2_6_7)_20220323_C07	0.898	0.407	0	0.008	0	0	0.621	0.014	0.586	PASS	NA	PASS
BS16433A	Sox2_DistalLCR_DHS26	BL6/C PL145(Sox2_6_7)_20220323_D07	0.834	0.415	0	0.01	0	0	0.601	0.016	0.584	PASS	PASS	PASS
BS16434A	Sox2_DistalLCR_DHS26	BL6/C PL145(Sox2_6_7)_20220323_E07	0.914	0.407	0	0.009	0	0	0.606	0.022	0.583	PASS	NA	PASS
BS16435A	Sox2_DistalLCR_DHS26	BL6/C PL145(Sox2_6_7)_20220323_F07	0.921	0.408	0	0.012	0	0	0.62	0.015	0.578	PASS	PASS	PASS
BS16649A	Sox2_DistalLCR_DHS26~minimal	BL6/C PL156(Sox2_6_7)_20220406_E04	0.822	0.406	0	0.009	0.001	0	0.603	0.013	0.597	PASS	PASS	PASS
BS16650A	Sox2_DistalLCR_DHS26~minimal	BL6/C PL157(Sox2_6_7)_20220406_B05	0.838	0.414	0	0.009	0	0	0.595	0.011	0.587	PASS	PASS	PASS
BS16651A	Sox2_DistalLCR_DHS26~minimal	BL6/C PL157(Sox2_6_7)_20220406_B06	0.835	0.399	0	0.008	0.001	0.001	0.586	0.015	0.591	PASS	PASS	PASS
BS16652A	Sox2_DistalLCR_DHS26~minimal	BL6/C PL157(Sox2_6_7)_20220406_C05	0.925	0.412	0.001	0.013	0	0	0.575	0.014	0.578	PASS	PASS	PASS
BS16655A	Sox2_DistalLCR_DHS26~minimal	BL6/C PL157(Sox2_6_7)_20220406_D05	0.825	0.394	0	0.009	0.001	0	0.602	0.014	0.595	PASS	PASS	PASS
BS16656A	Sox2_DistalLCR_DHS26~minimal~d4TFBS	BL6/C PL157(Sox2_6_7)_20220406_D06	0.747	0.423	0.001	0.006	0	0	0.569	0.011	0.573	NA	NA	PASS
BS16657A	Sox2_DistalLCR_DHS26~minimal~d4TFBS	BL6/C PL158(Sox2_6_7)_20220406_B07	0.91	0.434	0	0.007	0	0	0.538	0.012	0.563	NA	NA	PASS
BS16658A	Sox2_DistalLCR_DHS26~minimal~d4TFBS	BL6/C PL158(Sox2_6_7)_20220406_B08	0.903	0.421	0	0.013	0.003	0.001	0.614	0.009	0.578	NA	NA	PASS
BS16659A	Sox2_DistalLCR_DHS26~minimal~d4TFBS	BL6/C PL158(Sox2_6_7)_20220406_C07	0.774	0.422	0	0.014	0	0	0.593	0.014	0.568	NA	NA	PASS
BS16660A	Sox2_DistalLCR_DHS26~minimal~d4TFBS	BL6/C PL158(Sox2_6_7)_20220406_D08	0.725	0.428	0	0.007	0	0	0.603	0.016	0.569	NA	NA	PASS
BS16661A	Sox2_DistalLCR_DHS26~minimal~d4TFBS	BL6/C PL158(Sox2_6_7)_20220406_E08	0.855	0.426	0	0.012	0	0	0.576	0.009	0.554	NA	NA	PASS
BS08964A	Sox2_DistalLCR_WT	CT003_ Bl6/C_PL018(Sox2_6g_7g)_A3	1.04	NA	0.001	0.005	0	0	0.562	NA	0.55	PASS	PASS	PASS
BS08967A	Sox2_DistalLCR_WT	CT003_ Bl6/C_PL018(Sox2_6g_7g)_B1	1.038	NA	0.009	0.013	0	0	0.52	NA	0.468	PASS	NA	PASS
BS12008A	Sox2_DistalLCR_WT~inverted	BL6/C PL074(Sox2_6_7)_20210623_A12	0.956	NA	0	0.01	0	0	0.596	NA	0.591	PASS	PASS	PASS
BS12010A	Sox2_DistalLCR_WT~inverted	BL6/C PL074(Sox2_6_7)_20210623_D09	0.948	NA	0.001	0.019	0.001	0	0.574	NA	0.572	PASS	PASS	PASS
BS12012A	Sox2_DistalLCR_WT~inverted	BL6/C PL074(Sox2_6_7)_20210623_E12	0.953	NA	0	0.009	0	0	0.6	NA	0.587	PASS	PASS	PASS
BS15706A	Sox2_hDistalLCR_orthoDHS23toDHS24	BL6/C PL129(Sox2_6_7)_20220112_B09	0.744	0.464	0.056	0.012	0.001	0	NA	0.014	0.545	NA	NA	PASS
BS15707A	Sox2_hDistalLCR_orthoDHS23toDHS24	BL6/C PL129(Sox2_6_7)_20220112_B10	0.617	0.448	0.024	0.006	0.001	0	NA	0.011	0.539	NA	NA	PASS
BS15708A	Sox2_hDistalLCR_orthoDHS23toDHS24	BL6/C PL129(Sox2_6_7)_20220112_C09	0.657	0.453	0.011	0.006	0.001	0	NA	0.018	0.552	NA	NA	PASS
BS15709A	Sox2_hDistalLCR_orthoDHS23toDHS24	BL6/C PL129(Sox2_6_7)_20220112_D10	0.733	0.44	0.001	0.005	0.004	0.001	NA	0.016	0.54	NA	NA	PASS
BS15710A	Sox2_hDistalLCR_orthoDHS23toDHS24	BL6/C PL129(Sox2_6_7)_20220112_E10	0.691	0.443	0.016	0.003	0.001	0	NA	0.017	0.55	NA	NA	PASS
BS15711A	Sox2_hDistalLCR_orthoDHS24	BL6/C PL130(Sox2_6_7)_20220112_B11	NA	0.454	0.017	0.012	0	0.001	NA	0.017	0.547	NA	NA	PASS
BS15712A	Sox2_hDistalLCR_orthoDHS24	BL6/C PL130(Sox2_6_7)_20220112_C12	NA	0.464	0.077	0.015	0.005	0.002	NA	0.02	0.541	NA	NA	PASS
BS15714A	Sox2_hDistalLCR_orthoDHS24	BL6/C PL130(Sox2_6_7)_20220112_D12	NA	0.47	0.062	0.012	0	0	NA	0.013	0.53	NA	NA	PASS
BS15715A	Sox2_hDistalLCR_orthoDHS24	BL6/C PL130(Sox2_6_7)_20220112_E12	NA	0.454	0.01	0.006	0	0	NA	0.013	0.542	NA	NA	PASS
BS09716A	Sox2_Sox2_101kb~dDistalLCR	BL6/C PL004(Sox2_1_5)_210224_A03	0.977	0.409	0	0.003	0	0	0.574	0.02	0.588	PASS	PASS	PASS
BS09717A	Sox2_Sox2_101kb~dDistalLCR	BL6/C PL004(Sox2_1_5)_210224_A04	0.979	0.405	0	0	0	0	0.579	0.023	0.586	PASS	PASS	PASS
BS09720A	Sox2_Sox2_101kb~dDistalLCR	BL6/C PL004(Sox2_1_5)_210224_E01	0.99	0.413	0	0.001	0	0	0.574	0.025	0.589	PASS	PASS	PASS
BS08817A	Sox2_Sox2_126kb~dProximalLCR	BL6/C PL005(Sox2_1_5)_201214_B5	0.959	0.449	0.018	0.003	0.137	0.088	0.567	0.017	0.573	PASS	PASS	PASS
BS08818A	Sox2_Sox2_126kb~dProximalLCR	BL6/C PL005(Sox2_1_5)_201214_E5	0.953	0.45	0.001	0.002	0.003	0.002	0.574	0.013	0.575	PASS	PASS	PASS
BS17866A	Sox2_Sox2_126kb~dProximalLCRandCTCF17	BL6/C PL100(Sox2_1_5)_20220720_B03	0.972	0.383	0	0.013	0	0	0.618	0.025	0.628	PASS	PASS	PASS
BS17867A	Sox2_Sox2_126kb~dProximalLCRandCTCF17	BL6/C PL100(Sox2_1_5)_20220720_C01	0.981	0.419	0	0.011	0	0	0.568	0.014	0.568	PASS	PASS	FAIL: Missing L Jx
BS17868A	Sox2_Sox2_126kb~dProximalLCRandCTCF17	BL6/C PL100(Sox2_1_5)_20220720_C02	0.973	0.426	0.001	0.019	0	0	0.573	0.008	0.58	PASS	PASS	PASS
BS17869A	Sox2_Sox2_126kb~dProximalLCRandCTCF17	BL6/C PL100(Sox2_1_5)_20220720_E01	0.981	0.426	0	0	0	0	0.579	0.009	0.591	PASS	PASS	FAIL: Missing L Jx
BS17870A	Sox2_Sox2_126kb~dProximalLCRandCTCF17	BL6/C PL100(Sox2_1_5)_20220720_E02	0.966	0.428	0.002	0.018	0	0	0.583	0.008	0.58	PASS	PASS	PASS
BS17871A	Sox2_Sox2_126kb~dProximalLCRandCTCF17	BL6/C PL100(Sox2_1_5)_20220720_F01	1.084	0.409	0	0	0	0	0.597	0.006	0.589	PASS	PASS	PASS
BS07692A	Sox2_Sox2_143kb	Bl6/C PL006(Sox2_1_5)_20200808_G11	1.005	NA	0	0	0.006	0.003	0.568	NA	0.568	PASS	PASS	PASS
BS09722A	Sox2_Sox2_143kb	BL6/C PL006(Sox2_1_5)_210224_A10	0.979	NA	0	0	0	0	0.598	NA	0.607	PASS	PASS	PASS
BS09725A	Sox2_Sox2_143kb	BL6/C PL006(Sox2_1_5)_210224_C08	0.963	NA	0	0.001	0.001	0.001	0.595	NA	0.608	PASS	PASS	PASS
BS08347A	Sox2_Sox2_46kbp~dDistalLCR	BL6/C PL003(Sox2_1_5)_20201102_A6	1.004	0.448	0	0	0	0	0.547	0.012	0.574	PASS	PASS	PASS
BS08348A	Sox2_Sox2_46kbp~dDistalLCR	BL6/C PL003(Sox2_1_5)_20201102_A8	0.988	0.437	0	0	0	0	0.546	0.016	0.567	PASS	PASS	PASS
BS08351A	Sox2_Sox2_46kbp~dDistalLCR	BL6/C PL003(Sox2_1_5)_20201102_C3	1.013	0.439	0.001	0.002	0.003	0.001	0.541	0.017	0.575	PASS	PASS	PASS
BS08352A	Sox2_Sox2_46kbp~dDistalLCR	BL6/C PL003(Sox2_1_5)_20201102_C4	1.01	0.594	0	0	0.001	0.001	0.397	0.023	0.428	PASS	PASS	PASS
BS08353A	Sox2_Sox2_46kbp~dDistalLCR	BL6/C PL003(Sox2_1_5)_20201102_C6	1.008	0.433	0	0.001	0	0	0.551	0.018	0.584	PASS	PASS	PASS
BS10975A	Sox2_Sox2_d3p5pProximal	BL6/C PL051(Sox2_1_5)_20210509_D01	0.968	0.465	0.001	0	0.001	0.001	0.589	0.004	0.588	PASS	PASS	PASS
BS10976A	Sox2_Sox2_d3p5pProximal	BL6/C PL051(Sox2_1_5)_20210509_H01	0.998	0.477	0.001	0.006	0.001	0.001	0.6	0.009	0.6	PASS	PASS	FAIL: Missing L Jx
BS11221A	Sox2_Sox2_d3pProximal	BL6/C PL052(Sox2_1_5)_20210509_C05	0.964	0.484	0	0.004	0.024	0.017	0.575	0.019	0.581	PASS	PASS	PASS
BS10980A	Sox2_Sox2_d3pProximal	BL6/C PL052(Sox2_1_5)_20210509_D05	0.972	0.515	0.003	0.051	0.001	0	0.577	0.005	0.592	PASS	PASS	PASS
BS10981A	Sox2_Sox2_d3pProximal	BL6/C PL052(Sox2_1_5)_20210509_E05	0.962	0.478	0	0	0.002	0.001	0.599	0.01	0.6	PASS	PASS	PASS
BS17879A	Sox2_Sox2_d5pProximal~dCTCF13toCTCF14andCTCF17	BL6/C PL148(Sox2_1_5)_20220720_D08	0.965	0.424	0.001	0.029	0	0	0.576	0.012	0.583	PASS	PASS	PASS
BS17880A	Sox2_Sox2_d5pProximal~dCTCF13toCTCF14andCTCF17	BL6/C PL148(Sox2_1_5)_20220720_E06	0.98	0.399	0	0.001	0	0	0.596	0.029	0.598	PASS	PASS	PASS
BS17881A	Sox2_Sox2_d5pProximal~dCTCF13toCTCF14andCTCF17	BL6/C PL148(Sox2_1_5)_20220720_E08	0.993	0.395	0	0	0	0	0.596	0.011	0.608	PASS	PASS	PASS
BS17882A	Sox2_Sox2_d5pProximal~dCTCF13toCTCF14andCTCF17	BL6/C PL148(Sox2_1_5)_20220720_G06	0.984	0.399	0	0.013	0	0	0.571	0.015	0.584	PASS	PASS	FAIL: Missing L Jx
BS17884A	Sox2_Sox2_d5pProximal~dCTCF13toCTCF14andCTCF17	BL6/C PL148(Sox2_1_5)_20220720_G07	0.977	0.407	0	0.008	0	0.001	0.581	0.017	0.587	PASS	PASS	PASS
BS17885A	Sox2_Sox2_d5pProximal~dCTCF13toCTCF14andCTCF17	BL6/C PL148(Sox2_1_5)_20220720_H07	0.982	0.384	0	0	0	0	0.578	0.01	0.578	PASS	PASS	PASS
BS17886A	Sox2_Sox2_d5pProximal~dCTCF13toCTCF14andCTCF17~dDistalCTCF	BL6/C PL149(Sox2_1_5)_20220720_B11	0.997	0.408	0	0	0	0	0.564	0.015	0.571	PASS	PASS	PASS
BS17887A	Sox2_Sox2_d5pProximal~dCTCF13toCTCF14andCTCF17~dDistalCTCF	BL6/C PL149(Sox2_1_5)_20220720_C11	0.961	0.409	0.001	0.023	0	0	0.574	0.006	0.578	PASS	PASS	PASS
BS17889A	Sox2_Sox2_d5pProximal~dCTCF13toCTCF14andCTCF17~dDistalCTCF	BL6/C PL149(Sox2_1_5)_20220720_D10	0.987	0.424	0	0	0	0	0.575	0.018	0.576	PASS	PASS	PASS
BS17890A	Sox2_Sox2_d5pProximal~dCTCF13toCTCF14andCTCF17~dDistalCTCF	BL6/C PL149(Sox2_1_5)_20220720_E09	0.99	0.406	0	0	0	0	0.579	0.022	0.577	PASS	PASS	PASS
BS17891A	Sox2_Sox2_d5pProximal~dCTCF13toCTCF14andCTCF17~dDistalCTCF	BL6/C PL149(Sox2_1_5)_20220720_E10	0.977	0.418	0.001	0.024	0	0.001	0.577	0.006	0.587	PASS	PASS	PASS
BS10987A	Sox2_Sox2_dIntervening	BL6/C PL053(Sox2_1_5)_20210509_C07	0.921	0.458	0.001	0.004	0.001	0.001	0.585	0.014	0.591	PASS	PASS	PASS
BS10988A	Sox2_Sox2_dIntervening	BL6/C PL053(Sox2_1_5)_20210509_C08	0.907	0.447	0	0	0.007	0.005	0.602	0.012	0.607	PASS	PASS	PASS
BS10990A	Sox2_Sox2_dIntervening	BL6/C PL053(Sox2_1_5)_20210509_F07	0.833	0.459	0.001	0.002	0.006	0.005	0.559	0.002	0.559	PASS	PASS	PASS
BS10991A	Sox2_Sox2_dIntervening	BL6/C PL053(Sox2_1_5)_20210509_H07	0.924	0.455	0	0	0.002	0.001	0.593	0.021	0.598	PASS	PASS	PASS
BS10992A	Sox2_Sox2_dProxEnhancers	BL6/C PL063(Sox2_1_5)_20210509_F09	0.972	0.407	0	0	0.001	0.001	0.595	0.018	0.593	PASS	PASS	PASS
BS10993A	Sox2_Sox2_dProxEnhancers	BL6/C PL063(Sox2_1_5)_20210509_F10	0.983	0.407	0	0	0.001	0.001	0.596	0.019	0.601	PASS	PASS	PASS
